# Tandem repeats in methanogenic archaea and their viruses reveal a shared potential for rapid genomic diversification

**DOI:** 10.64898/2026.10.30.763056

**Authors:** Sebastian Haiß, Emilie J. Skoog, Josephine Herbert, Chang Ding, Katrin Weidenbach, Muhammad Aammar Tufail, Sylvia Schlaich, Bastian Molitor, Ruth A. Schmitz, Marie C. Schoelmerich

**Affiliations:** Environmental Microbiology, Department of Environmental Systems Science, ETH Zürich, 8092 Zürich, Switzerland; Department of Molecular Environmental Biotechnology, Helmholtz Centre for Environmental Research - UFZ, 04318 Leipzig, Germany; Institute for General Microbiology, Kiel University, 24118 Kiel, Germany; Climate and Environmental Physics and Oeschger Centre for Climate Change Research, University of Bern, 3012 Bern, Switzerland; Microbial Metabolic Biochemistry, Institute of Biochemistry, University of Leipzig, 04103 Leipzig, Germany

## Abstract

Methanogenic archaea drive global methane emissions, yet the molecular basis of their physiological flexibility is unclear. Archaeal adaptation is typically attributed to horizontal gene transfer, which is episodic and cannot explain rapid, reversible change. Here we show that direct tandem repeats (TRs) offer an intrinsic alternative. By screening 50,567 prokaryotic genomes, we find TR densities in *Methanosarcina* more than 30-fold above the prokaryotic average, paralleling Borg extrachromosomal elements. These TRs recur at conserved loci while sharing almost no sequence identity between strains, indicating independent origin, and evolve during routine cultivation. Methanogen TRs are transcribed, show ribosome occupancy, and lie near regulatory and cofactor-related genes, whilst being depleted around core energy-conserving and translational machinery. Genic TRs generate intrinsically disordered regions in proteins carrying nucleotide-binding, protein-protein interaction and cell-surface domains, and occur in structural and surface proteins of methanogen-infecting viruses. TRs are therefore an overlooked source of variability and adaptation potential in methanogens and their viruses.
