## Supplementary Table 2.1 for "Tandem repeats in methanogenic archaea and their viruses reveal a shared potential for rapid genomic diversification"

Supplementary Table 2.1 | Tandem repeat densities and genome statistics of 87 dereplicated (95% ANI) methanogen genomes. Geographic origin and ecosystem metadata are also listed together with identified carbohydrate-active enzymes.
assembly_accession	Organism_name	genome size	TRs / 100 kb	total_TR_length	total_TR_percent	coding_fraction	total_TRs	genic_TRs	overalpping_TRs	intergenic_TRs	host_associated	geographic_location	Ecosystem	CAZy: Alpha-galactans	CAZy: Alpha-mannan	CAZy: Amorphous Cellulose	CAZy: Arabinan	CAZy: Arabinose cleavage	CAZy: Beta-galactan (pectic galactan)	CAZy: Beta-mannan	CAZy: Chitin	CAZy: Crystalline Cellulose	CAZy: Fucose Cleavage	CAZy: Mixed-Linkage glucans	CAZy: Mucin	CAZy: Pectin	CAZy: Polyphenolics	CAZy: Rhamnose cleavage	CAZy: Starch	CAZy: Sulf-Polysachharides	CAZy: Xylans	CAZy: Xyloglucan
GCA_000970305.1	Methanosarcina barkeri 3	4560446	7.32384508	29332	0.643182706	0.69817053	334	30	12	292		Germany	ditch mud	FALSE	FALSE	FALSE	FALSE	FALSE	FALSE	FALSE	FALSE	FALSE	FALSE	FALSE	FALSE	FALSE	FALSE	FALSE	FALSE	FALSE	FALSE	FALSE
GCA_001027005.1	Methanosarcina barkeri CM1	4501171	7.26477621	29729	0.660472575	0.69898833	327	43	14	270	bovine	new zealand: palmerston north	bovine rumen content	FALSE	FALSE	FALSE	FALSE	FALSE	FALSE	FALSE	FALSE	FALSE	FALSE	FALSE	FALSE	FALSE	FALSE	FALSE	FALSE	FALSE	FALSE	FALSE
GCA_000969965.1	Methanosarcina sp. WWM596	4137337	7.202700674	26877	0.649620758	0.721744204	298	46	18	234			NA	FALSE	FALSE	FALSE	FALSE	FALSE	FALSE	FALSE	FALSE	FALSE	FALSE	FALSE	FALSE	FALSE	FALSE	FALSE	FALSE	FALSE	FALSE	FALSE
GCA_028705965.1	Methanosarcina sp.	3513095	7.173162126	115	0.212852595	0.706387672	252	46	21	185		usa	landfill	FALSE	FALSE	FALSE	FALSE	FALSE	FALSE	FALSE	FALSE	FALSE	FALSE	FALSE	FALSE	FALSE	FALSE	FALSE	FALSE	FALSE	FALSE	FALSE
GCA_000970045.1	Methanosarcina sp. MTP4	4211468	6.553534302	23268	0.552491435	0.742706819	276	41	10	225			salt marsh sediment	FALSE	FALSE	FALSE	FALSE	FALSE	FALSE	FALSE	FALSE	FALSE	FALSE	FALSE	FALSE	FALSE	FALSE	FALSE	FALSE	FALSE	FALSE	FALSE
GCA_000969905.1	Methanosarcina vacuolata Z-761	4563885	6.22276854	64	0.110092374	0.710140593	284	50	16	218			sludge of a methane tank	FALSE	FALSE	FALSE	FALSE	FALSE	FALSE	FALSE	FALSE	FALSE	FALSE	FALSE	FALSE	FALSE	FALSE	FALSE	FALSE	FALSE	FALSE	FALSE
GCA_000970265.1	Methanosarcina lacustris Z-7289	4139808	5.773214603	20023	0.483669774	0.710143804	239	55	14	170			swamp	FALSE	FALSE	FALSE	FALSE	FALSE	FALSE	FALSE	FALSE	FALSE	FALSE	FALSE	FALSE	FALSE	FALSE	FALSE	FALSE	FALSE	FALSE	FALSE
GCA_000969985.1	Methanosarcina barkeri str. Wiesmoor	4907186	5.441000198	21374	0.438457665	0.697207728	267	31	11	225			drainage creek, peat bog	FALSE	FALSE	FALSE	FALSE	FALSE	FALSE	FALSE	FALSE	FALSE	FALSE	FALSE	FALSE	FALSE	FALSE	FALSE	FALSE	FALSE	FALSE	FALSE
GCA_000007065.1	Methanosarcina mazei Go1	4096345	4.101217061	14099	0.344184877	0.760952019	168	20	8	140			anaerobic sewage digester	FALSE	FALSE	FALSE	FALSE	FALSE	FALSE	FALSE	FALSE	FALSE	FALSE	FALSE	FALSE	FALSE	FALSE	FALSE	FALSE	FALSE	FALSE	FALSE
GCF_000024185.1	Methanobrevibacter ruminantium M1	2937203	4.085519455	6914	0.235394013	0.77398634	60	8	3	49	bovine		cattle rumen	FALSE	FALSE	FALSE	FALSE	FALSE	FALSE	FALSE	FALSE	FALSE	FALSE	FALSE	FALSE	FALSE	FALSE	FALSE	FALSE	FALSE	FALSE	FALSE
GCA_028693135.1	Methanosarcina sp.	4220559	3.909434745	568	0.198880248	0.738131371	165	29	5	131		usa	landfill	FALSE	FALSE	FALSE	FALSE	FALSE	FALSE	FALSE	FALSE	FALSE	FALSE	FALSE	FALSE	FALSE	FALSE	FALSE	FALSE	FALSE	FALSE	FALSE
GCF_001563245.1	Methanobrevibacter olleyae	2201192	3.543534594	8864	0.402690906	0.753526271	78	6	6	66	ovis aries	new zealand: palmerston north	ovine rumen	FALSE	FALSE	FALSE	FALSE	FALSE	FALSE	FALSE	FALSE	FALSE	FALSE	FALSE	FALSE	FALSE	FALSE	FALSE	FALSE	FALSE	FALSE	FALSE
GCA_000979975.1	Methanosarcina sp. 1.H.A.2.2	3870729	3.461880178	57	0.155211851	0.738368406	134	23	9	102		usa: columbia river estuary, north of astoria, or	Estuary	FALSE	FALSE	FALSE	FALSE	FALSE	FALSE	FALSE	FALSE	FALSE	FALSE	FALSE	FALSE	FALSE	FALSE	FALSE	FALSE	FALSE	FALSE	FALSE
GCA_020804225.1	Methanosarcina sp. DH2	4596082	3.415952979	3321	0.36229552	0.695526973	157	23	9	125		usa: colorado	subsurface aquifer	FALSE	FALSE	FALSE	FALSE	FALSE	FALSE	FALSE	FALSE	FALSE	FALSE	FALSE	FALSE	FALSE	FALSE	FALSE	FALSE	FALSE	FALSE	FALSE
GCA_000007345.1	Methanosarcina acetivorans C2A	5751492	2.990528371	15558	0.270503723	0.739709453	172	42	8	122			marine sediment	FALSE	FALSE	FALSE	FALSE	FALSE	FALSE	FALSE	FALSE	FALSE	FALSE	FALSE	FALSE	FALSE	FALSE	FALSE	FALSE	FALSE	FALSE	FALSE
GCF_004363215.1	Methanimicrococcus blatticola	1783317	2.299086478	1202	0.268510948	0.808024036	41	20	0	21	cockroach	Netherlands	hindgut of the American cockroach Periplaneta americana	FALSE	FALSE	FALSE	FALSE	FALSE	FALSE	FALSE	FALSE	FALSE	FALSE	FALSE	FALSE	FALSE	FALSE	FALSE	FALSE	FALSE	FALSE	FALSE
GCA_000970145.1	Methanosarcina siciliae C2J	5427890	1.731796333	7388	0.136111822	0.746455437	94	26	3	65			marine sediment	FALSE	FALSE	FALSE	FALSE	FALSE	FALSE	FALSE	FALSE	FALSE	FALSE	FALSE	FALSE	FALSE	FALSE	FALSE	FALSE	FALSE	FALSE	FALSE
GCF_902769175.1	uncultured Methanobrevibacter sp.	3124922	1.664041534	134	0.06810085	0.748636286	52	4	1	47	bovine	united kingdom	cattle rumen	FALSE	FALSE	FALSE	FALSE	FALSE	FALSE	FALSE	FALSE	FALSE	FALSE	FALSE	FALSE	FALSE	FALSE	FALSE	FALSE	FALSE	FALSE	FALSE
GCF_036751625.1	Methanobrevibacter sp.	2349049	1.617675919	269	0.06652274	0.739137838	38	3	0	35		singapore	sludge	FALSE	FALSE	FALSE	FALSE	FALSE	FALSE	FALSE	FALSE	FALSE	FALSE	FALSE	FALSE	FALSE	FALSE	FALSE	FALSE	FALSE	FALSE	FALSE
GCA_028692935.1	Methanosarcina sp.	2821001	1.134349119	57	0.111852433	0.748120259	32	7	4	21		usa	landfill	FALSE	FALSE	FALSE	FALSE	FALSE	FALSE	FALSE	FALSE	FALSE	FALSE	FALSE	FALSE	FALSE	FALSE	FALSE	FALSE	FALSE	FALSE	FALSE
GCA_001304615.2	Methanosarcina flavescens	3283688	1.126781838	3377	0.102841683	0.72692899	37	12	2	23		germany: near cologne	Anaerobic digester sludge	FALSE	FALSE	FALSE	FALSE	FALSE	FALSE	FALSE	FALSE	FALSE	FALSE	FALSE	FALSE	FALSE	FALSE	FALSE	FALSE	FALSE	FALSE	FALSE
GCA_003584605.1	Methanosarcina thermophila	3194059	0.939243765	2088	0.065371366	0.744344422	30	3	2	25		japan:tokyo, hachioji	Anaerobic digester	FALSE	FALSE	FALSE	FALSE	FALSE	FALSE	FALSE	FALSE	FALSE	FALSE	FALSE	FALSE	FALSE	FALSE	FALSE	FALSE	FALSE	FALSE	FALSE
GCA_035390745.1	Methanosarcina sp.	3375103	0.888861762	127	0.108461722	0.769866875	30	7	1	22		hong kong	activated sludge of municipal wastewater treatment plant	FALSE	FALSE	FALSE	FALSE	FALSE	FALSE	FALSE	FALSE	FALSE	FALSE	FALSE	FALSE	FALSE	FALSE	FALSE	FALSE	FALSE	FALSE	FALSE
GCF_000243255.1	Methanoplanus limicola DSM 2279	3200946	0.874741405	2584	0.080726135	0.858908585	28	11	0	17		italy	Mud of drilling swamp	FALSE	FALSE	FALSE	FALSE	FALSE	FALSE	FALSE	FALSE	FALSE	FALSE	FALSE	FALSE	FALSE	FALSE	FALSE	FALSE	FALSE	FALSE	FALSE
GCF_000017165.1	Methanococcus vannielii SB	1720048	0.813930774	23639	1.374322112	0.860719585	14	7	1	6			marine mud	FALSE	FALSE	FALSE	FALSE	FALSE	FALSE	FALSE	FALSE	FALSE	FALSE	FALSE	FALSE	FALSE	FALSE	FALSE	FALSE	FALSE	FALSE	FALSE
GCF_019669925.1	Methanobrevibacter arboriphilus	2393271	0.752108725	1883	0.078678929	0.756638926	18	5	0	13		japan:chikugo, fukuoka, kyushu national agricultural station	paddy field soil	FALSE	FALSE	FALSE	FALSE	FALSE	FALSE	FALSE	FALSE	FALSE	FALSE	FALSE	FALSE	FALSE	FALSE	FALSE	FALSE	FALSE	FALSE	FALSE
GCF_000711215.1	Methanomicrobium mobile BP	1711791	0.70102016	404	0.085598842	0.858157333	12	1	1	10	rumen	usa	bovine rumen content	FALSE	FALSE	FALSE	FALSE	FALSE	FALSE	FALSE	FALSE	FALSE	FALSE	FALSE	FALSE	FALSE	FALSE	FALSE	FALSE	FALSE	FALSE	FALSE
GCA_000970285.1	Methanosarcina horonobensis HB-1 = JCM 15518	5018607	0.657552982	2320	0.046227967	0.738074928	33	11	1	21			deep subsurface groundwater from a Miocene Wakkanai Formation aquifer consisting of siliceous mudstone	FALSE	FALSE	FALSE	FALSE	FALSE	FALSE	FALSE	FALSE	FALSE	FALSE	FALSE	FALSE	FALSE	FALSE	FALSE	FALSE	FALSE	FALSE	FALSE
GCF_001316325.1	Methanobacterium formicicum JCM 10132	2451734	0.652599344	120	0.047454839	0.576787286	16	1	1	14		USA	anaerobic sewage sludge digester	FALSE	FALSE	FALSE	FALSE	FALSE	FALSE	FALSE	FALSE	FALSE	FALSE	FALSE	FALSE	FALSE	FALSE	FALSE	FALSE	FALSE	FALSE	FALSE
GCA_002496565.1	Methanosarcina sp. UBA289	3640187	0.467008975	51	0.062243702	NA	NA	NA	NA	NA		china: luzhou	soil	FALSE	FALSE	FALSE	FALSE	FALSE	FALSE	FALSE	FALSE	FALSE	FALSE	FALSE	FALSE	FALSE	FALSE	FALSE	FALSE	FALSE	FALSE	FALSE
GCF_902800455.1	uncultured Methanobrevibacter sp.	2580180	0.465083831	60	0.040807721	0.876309017	12	8	0	4	bovine	united kingdom	cattle rumen	FALSE	FALSE	FALSE	FALSE	FALSE	FALSE	FALSE	FALSE	FALSE	FALSE	FALSE	FALSE	FALSE	FALSE	FALSE	FALSE	FALSE	FALSE	FALSE
GCF_000711905.1	Methermicoccus shengliensis DSM 18856	1513583	0.462478767	200	0.059789839	0.903645192	7	2	2	3		china: shengli oilfield	Shengli oilfield	FALSE	FALSE	FALSE	FALSE	FALSE	FALSE	FALSE	FALSE	FALSE	FALSE	FALSE	FALSE	FALSE	FALSE	FALSE	FALSE	FALSE	FALSE	FALSE
GCF_001548675.1	Methanobrevibacter sp. YE315	2273296	0.439889922	6888	0.302996178	0.899148197	10	10	0	0	bos indicus x	australia:gatton	pooled rumen fluid	FALSE	FALSE	FALSE	FALSE	FALSE	FALSE	FALSE	FALSE	FALSE	FALSE	FALSE	FALSE	FALSE	FALSE	FALSE	FALSE	FALSE	FALSE	FALSE
GCF_000621965.1	Methanobrevibacter wolinii SH	2041814	0.342832403	123	0.075288299	0.752435334	7	0	1	6	rumen		rumen	FALSE	FALSE	FALSE	FALSE	FALSE	FALSE	FALSE	FALSE	FALSE	FALSE	FALSE	FALSE	FALSE	FALSE	FALSE	FALSE	FALSE	FALSE	FALSE
GCF_000012545.1	Methanosphaera stadtmanae DSM 3091	1767403	0.339481148	709	0.040115356	0.840652641	6	2	0	4	homo sapiens		human faeces	FALSE	FALSE	FALSE	FALSE	FALSE	FALSE	FALSE	FALSE	FALSE	FALSE	FALSE	FALSE	FALSE	FALSE	FALSE	FALSE	FALSE	FALSE	FALSE
GCA_002505485.1	Methanosarcina sp. UBA5	3816059	0.314460547	81	0.100329477	NA	NA	NA	NA	NA		null	AM-anode biofilm	FALSE	FALSE	FALSE	FALSE	FALSE	FALSE	FALSE	FALSE	FALSE	FALSE	FALSE	FALSE	FALSE	FALSE	FALSE	FALSE	FALSE	FALSE	FALSE
GCF_001477655.1	Methanobrevibacter millerae	2543538	0.275207211	961	0.037782019	0.879802071	7	6	0	1	ovis aries	new zealand: palmerston north	ovine rumen	FALSE	FALSE	FALSE	FALSE	FALSE	FALSE	FALSE	FALSE	FALSE	FALSE	FALSE	FALSE	FALSE	FALSE	FALSE	FALSE	FALSE	FALSE	FALSE
GCF_000011005.1	Methanocella paludicola SANAE	2957635	0.270486385	741	0.025053801	0.86652545	8	5	0	3			paddy field soil	FALSE	FALSE	FALSE	FALSE	FALSE	FALSE	FALSE	FALSE	FALSE	FALSE	FALSE	FALSE	FALSE	FALSE	FALSE	FALSE	FALSE	FALSE	FALSE
GCF_000013445.1	Methanospirillum hungatei JF-1	3544738	0.253897467	1233	0.034783953	0.872672113	9	9	0	0			sewage sludge	FALSE	FALSE	FALSE	FALSE	FALSE	FALSE	FALSE	FALSE	FALSE	FALSE	FALSE	FALSE	FALSE	FALSE	FALSE	FALSE	FALSE	FALSE	FALSE
GCF_000304355.2	Methanoculleus bourgensis MS2	2789774	0.250916382	602	0.021578809	0.821826786	7	2	0	5			sewage sludge	FALSE	FALSE	FALSE	FALSE	FALSE	FALSE	FALSE	FALSE	FALSE	FALSE	FALSE	FALSE	FALSE	FALSE	FALSE	FALSE	FALSE	FALSE	FALSE
GCF_000016525.1	Methanobrevibacter smithii ATCC 35061	1853160	0.215847525	321	0.017321764	0.892499838	4	3	0	1	homo sapiens		sewage sludge	FALSE	FALSE	FALSE	FALSE	FALSE	FALSE	FALSE	FALSE	FALSE	FALSE	FALSE	FALSE	FALSE	FALSE	FALSE	FALSE	FALSE	FALSE	FALSE
GCF_000404165.1	Methanobrevibacter sp. AbM4	1998189	0.200181264	698	0.034931631	0.761629656	4	0	0	4	ovine		ovine rumen	FALSE	FALSE	FALSE	FALSE	FALSE	FALSE	FALSE	FALSE	FALSE	FALSE	FALSE	FALSE	FALSE	FALSE	FALSE	FALSE	FALSE	FALSE	FALSE
GCF_015062935.1	Methanobrevibacter sp.	2499435	0.20004521	132	0.076135105	0.889507029	5	3	0	2	san clemente island goat	usa: santa barbara zoo	goat faeces	FALSE	FALSE	FALSE	FALSE	FALSE	FALSE	FALSE	FALSE	FALSE	FALSE	FALSE	FALSE	FALSE	FALSE	FALSE	FALSE	FALSE	FALSE	FALSE
GCF_002153915.1	Methanonatronarchaeum thermophilum	1513137	0.198263607	275	0.126047917	0.843620901	3	0	2	1		russia: altai region	hypersaline soda lake sediment	FALSE	FALSE	FALSE	FALSE	FALSE	FALSE	FALSE	FALSE	FALSE	FALSE	FALSE	FALSE	FALSE	FALSE	FALSE	FALSE	FALSE	FALSE	FALSE
GCF_003814835.1	Methanobrevibacter gottschalkii DSM 11977	1878029	0.159741942	153	0.020990764	0.872709633	3	3	0	0	horse		horse faeces	FALSE	FALSE	FALSE	FALSE	FALSE	FALSE	FALSE	FALSE	FALSE	FALSE	FALSE	FALSE	FALSE	FALSE	FALSE	FALSE	FALSE	FALSE	FALSE
GCF_000765475.1	Methanococcoides methylutens	2508511	0.159457144	162	0.068364526	0.852378562	4	2	0	2		usa: la jolla, ca	marine sediment	FALSE	FALSE	FALSE	FALSE	FALSE	FALSE	FALSE	FALSE	FALSE	FALSE	FALSE	FALSE	FALSE	FALSE	FALSE	FALSE	FALSE	FALSE	FALSE
GCF_905235185.1	uncultured Methanobrevibacter sp.	2057633	0.145798595	204	0.572760199	0.862645088	3	0	0	3	bovine	united kingdom	cattle rumen	FALSE	FALSE	FALSE	FALSE	FALSE	FALSE	FALSE	FALSE	FALSE	FALSE	FALSE	FALSE	FALSE	FALSE	FALSE	FALSE	FALSE	FALSE	FALSE
GCF_000784355.1	Methanolacinia paynteri	2791704	0.143281666	120	0.085564548	0.869192078	4	3	0	1			marine sediment	FALSE	FALSE	FALSE	FALSE	FALSE	FALSE	FALSE	FALSE	FALSE	FALSE	FALSE	FALSE	FALSE	FALSE	FALSE	FALSE	FALSE	FALSE	FALSE
GCF_902798335.1	uncultured Methanobrevibacter sp.	2303002	0.130264759	69	0.13257503	0.881366147	3	2	0	1	bovine	united kingdom	cattle rumen	FALSE	FALSE	FALSE	FALSE	FALSE	FALSE	FALSE	FALSE	FALSE	FALSE	FALSE	FALSE	FALSE	FALSE	FALSE	FALSE	FALSE	FALSE	FALSE
GCF_000196655.1	Methanohalobium evestigatum Z-7303	2406232	0.124676257	326	0.014538533	0.84822328	3	1	0	2			salt lagoon	FALSE	FALSE	FALSE	FALSE	FALSE	FALSE	FALSE	FALSE	FALSE	FALSE	FALSE	FALSE	FALSE	FALSE	FALSE	FALSE	FALSE	FALSE	FALSE
GCF_946463545.1	Methanothermococcus thermolithotrophicus DSM 2095	1706496	0.11719922	624	0.036566157	0.847793373	2	2	0	0			geothermally heated sea floor	FALSE	FALSE	FALSE	FALSE	FALSE	FALSE	FALSE	FALSE	FALSE	FALSE	FALSE	FALSE	FALSE	FALSE	FALSE	FALSE	FALSE	FALSE	FALSE
GCF_000091665.1	Methanocaldococcus jannaschii DSM 2661	1739927	0.114947351	673	0.040421149	0.86199536	2	0	0	2			hydrothermal vent	FALSE	FALSE	FALSE	FALSE	FALSE	FALSE	FALSE	FALSE	FALSE	FALSE	FALSE	FALSE	FALSE	FALSE	FALSE	FALSE	FALSE	FALSE	FALSE
GCF_000008645.1	Methanothermobacter thermautotrophicus str. Delta H	1751377	0.114195858	228	0.013018328	0.867500829	2	1	1	0			sewage sludge	FALSE	FALSE	FALSE	FALSE	FALSE	FALSE	FALSE	FALSE	FALSE	FALSE	FALSE	FALSE	FALSE	FALSE	FALSE	FALSE	FALSE	FALSE	FALSE
GCF_023617305.1	Methanobrevibacter sp. TLL-48-HuF1	1951395	0.102490782	261	0.013375047	0.891534518	2	2	0	0	homo sapiens	singapore	human faeces	FALSE	FALSE	FALSE	FALSE	FALSE	FALSE	FALSE	FALSE	FALSE	FALSE	FALSE	FALSE	FALSE	FALSE	FALSE	FALSE	FALSE	FALSE	FALSE
GCF_902785855.1	uncultured Methanobrevibacter sp.	2155436	0.092788652	114	0.64530737	0.865879108	2	0	0	2	bovine	united kingdom	cattle rumen	FALSE	FALSE	FALSE	FALSE	FALSE	FALSE	FALSE	FALSE	FALSE	FALSE	FALSE	FALSE	FALSE	FALSE	FALSE	FALSE	FALSE	FALSE	FALSE
GCF_013377755.1	Methanofollis tationis	2248716	0.088939644	132	0.005951503	0.875146083	2	1	0	1		chile: the oasis of san petro di atacama on mount tatio	desert oasis	FALSE	FALSE	FALSE	FALSE	FALSE	FALSE	FALSE	FALSE	FALSE	FALSE	FALSE	FALSE	FALSE	FALSE	FALSE	FALSE	FALSE	FALSE	FALSE
GCF_004310395.1	Methanofervidicoccus abyssi	1308147	0.076444008	204	0.057166877	0.822358649	1	1	0	0		atlantic ocean:caribbean sea, cayman trench	hydrothermal vent	FALSE	FALSE	FALSE	FALSE	FALSE	FALSE	FALSE	FALSE	FALSE	FALSE	FALSE	FALSE	FALSE	FALSE	FALSE	FALSE	FALSE	FALSE	FALSE
GCF_000308215.1	Methanomassiliicoccus luminyensis B10	2620233	0.07632909	212	0.027702786	0.870263828	2	1	0	1	homo sapiens		human faeces	FALSE	FALSE	FALSE	FALSE	FALSE	FALSE	FALSE	FALSE	FALSE	FALSE	FALSE	FALSE	FALSE	FALSE	FALSE	FALSE	FALSE	FALSE	FALSE
GCF_001315945.1	Methanogenium cariaci JCM 10550	2686643	0.074442343	150	0.633312223	0.611195831	2	2	0	0		Venezuela	marine sediment	FALSE	FALSE	FALSE	FALSE	FALSE	FALSE	FALSE	FALSE	FALSE	FALSE	FALSE	FALSE	FALSE	FALSE	FALSE	FALSE	FALSE	FALSE	FALSE
GCF_000328665.1	Methanomethylovorans hollandica DSM 15978	2714013	0.073691615	180	0.00741075	0.853592816	2	2	0	0			pond sediment	FALSE	FALSE	FALSE	FALSE	FALSE	FALSE	FALSE	FALSE	FALSE	FALSE	FALSE	FALSE	FALSE	FALSE	FALSE	FALSE	FALSE	FALSE	FALSE
GCF_900103415.1	Methanobrevibacter millerae	2725667	0.073376535	108	0.103549445	0.88543318	2	1	0	1	bovine	australia:perth, australia	bovine rumen fluid	FALSE	FALSE	FALSE	FALSE	FALSE	FALSE	FALSE	FALSE	FALSE	FALSE	FALSE	FALSE	FALSE	FALSE	FALSE	FALSE	FALSE	FALSE	FALSE
GCF_000021965.1	Methanosphaerula palustris E1-9c	2922917	0.068424796	518	0.017722022	0.851450452	2	1	0	1			Minerotrophic Fen Peatland	FALSE	FALSE	FALSE	FALSE	FALSE	FALSE	FALSE	FALSE	FALSE	FALSE	FALSE	FALSE	FALSE	FALSE	FALSE	FALSE	FALSE	FALSE	FALSE
GCF_000430905.1	Methanocorpusculum bavaricum DSM 4179	1706782	0.058589791	60	0.018500361	0.874288573	1	1	0	0		germany	Muddy sediment of wastewater pond	FALSE	FALSE	FALSE	FALSE	FALSE	FALSE	FALSE	FALSE	FALSE	FALSE	FALSE	FALSE	FALSE	FALSE	FALSE	FALSE	FALSE	FALSE	FALSE
GCA_003164755.1	Methanosarcina sp.	3468491	0.057661963	108	0.435238172	NA	NA	NA	NA	NA		sweden: stordalen mire	permafrost active layer soil	FALSE	FALSE	FALSE	FALSE	FALSE	FALSE	FALSE	FALSE	FALSE	FALSE	FALSE	FALSE	FALSE	FALSE	FALSE	FALSE	FALSE	FALSE	FALSE
GCF_015062985.1	Methanobrevibacter sp.	1866734	0.053569496	60	0.033826448	0.897410129	1	1	0	0	san clemente island goat	usa: santa barbara zoo	goat faeces	FALSE	FALSE	FALSE	FALSE	FALSE	FALSE	FALSE	FALSE	FALSE	FALSE	FALSE	FALSE	FALSE	FALSE	FALSE	FALSE	FALSE	FALSE	FALSE
GCF_015062915.1	Methanobrevibacter thaueri	2000367	0.049990827	207	0.414165666	0.901891503	1	1	0	0	san clemente island goat	usa: santa barbara zoo	goat faeces	FALSE	FALSE	FALSE	FALSE	FALSE	FALSE	FALSE	FALSE	FALSE	FALSE	FALSE	FALSE	FALSE	FALSE	FALSE	FALSE	FALSE	FALSE	FALSE
GCF_902770715.1	uncultured Methanobrevibacter sp.	2118247	0.047208848	90	0.064986172	0.891168499	1	0	0	1	bovine	united kingdom	cattle rumen	FALSE	FALSE	FALSE	FALSE	FALSE	FALSE	FALSE	FALSE	FALSE	FALSE	FALSE	FALSE	FALSE	FALSE	FALSE	FALSE	FALSE	FALSE	FALSE
GCF_900289035.1	Methanobrevibacter oralis	2124480	0.047070342	171	0.377766977	0.825076725	1	1	0	0	homo sapiens		human colostrum	FALSE	FALSE	FALSE	FALSE	FALSE	FALSE	FALSE	FALSE	FALSE	FALSE	FALSE	FALSE	FALSE	FALSE	FALSE	FALSE	FALSE	FALSE	FALSE
GCF_902774605.1	uncultured Methanobrevibacter sp.	2138290	0.046766341	54	0.333333333	0.886555145	1	1	0	0	bovine	united kingdom	cattle rumen	FALSE	FALSE	FALSE	FALSE	FALSE	FALSE	FALSE	FALSE	FALSE	FALSE	FALSE	FALSE	FALSE	FALSE	FALSE	FALSE	FALSE	FALSE	FALSE
GCF_000217995.1	Methanosalsum zhilinae DSM 4017	2138444	0.046762973	335	0.015665596	0.860651951	1	0	0	1		egypt	Sediment of alkaline lake	FALSE	FALSE	FALSE	FALSE	FALSE	FALSE	FALSE	FALSE	FALSE	FALSE	FALSE	FALSE	FALSE	FALSE	FALSE	FALSE	FALSE	FALSE	FALSE
GCF_900314615.1	uncultured Methanobrevibacter sp.	2431573	0.041125642	120	5.673758865	0.878639465	1	0	0	1	bovine		cattle rumen	FALSE	FALSE	FALSE	FALSE	FALSE	FALSE	FALSE	FALSE	FALSE	FALSE	FALSE	FALSE	FALSE	FALSE	FALSE	FALSE	FALSE	FALSE	FALSE
GCF_902764455.1	uncultured Methanobrevibacter sp.	2750531	0.036356616	69	0.100343203	0.872834373	1	0	0	1	bovine	united kingdom	cattle rumen	FALSE	FALSE	FALSE	FALSE	FALSE	FALSE	FALSE	FALSE	FALSE	FALSE	FALSE	FALSE	FALSE	FALSE	FALSE	FALSE	FALSE	FALSE	FALSE
GCA_000017625.1	Methanoregula boonei 6A8	2542943	0	0	0	NA	NA	NA	NA	NA			acidic, ombrotrophic peat bog	FALSE	FALSE	FALSE	FALSE	FALSE	FALSE	FALSE	FALSE	FALSE	FALSE	FALSE	FALSE	FALSE	FALSE	FALSE	FALSE	FALSE	FALSE	FALSE
GCF_000007185.1	Methanopyrus kandleri AV19	1694969	0	0	0	0.89530605	0	0	0	0			Guaymas hot vents in anaerobic seawater at a depth of 2000 m	FALSE	FALSE	FALSE	FALSE	FALSE	FALSE	FALSE	FALSE	FALSE	FALSE	FALSE	FALSE	FALSE	FALSE	FALSE	FALSE	FALSE	FALSE	FALSE
GCF_000025865.1	Methanohalophilus mahii DSM 5219	2012424	0	0	0	0.882677805	0	0	0	0		usa	Anaerobic sediment from Great Salt Lake, USA	FALSE	FALSE	FALSE	FALSE	FALSE	FALSE	FALSE	FALSE	FALSE	FALSE	FALSE	FALSE	FALSE	FALSE	FALSE	FALSE	FALSE	FALSE	FALSE
GCF_000166095.1	Methanothermus fervidus DSM 2088	1243342	0	0	0	0.927818734	0	0	0	0		iceland	Hot solfataric spring	FALSE	FALSE	FALSE	FALSE	FALSE	FALSE	FALSE	FALSE	FALSE	FALSE	FALSE	FALSE	FALSE	FALSE	FALSE	FALSE	FALSE	FALSE	FALSE
GCF_000214415.1	Methanotorris igneus Kol 5	1854197	0	0	0	0.825018593	0	0	0	0		iceland	Shallow submarine vent system	FALSE	FALSE	FALSE	FALSE	FALSE	FALSE	FALSE	FALSE	FALSE	FALSE	FALSE	FALSE	FALSE	FALSE	FALSE	FALSE	FALSE	FALSE	FALSE
GCF_000504205.1	Methanolobus tindarius DSM 2278	3151883	0	0	0	0.87099426	0	0	0	0		italy	Fresh water sediment	FALSE	FALSE	FALSE	FALSE	FALSE	FALSE	FALSE	FALSE	FALSE	FALSE	FALSE	FALSE	FALSE	FALSE	FALSE	FALSE	FALSE	FALSE	FALSE
GCF_015062905.1	Methanobrevibacter thaueri	1923654	0	0	0	0.893292141	0	0	0	0	san clemente island goat	usa: santa barbara zoo	goat faeces	FALSE	FALSE	FALSE	FALSE	FALSE	FALSE	FALSE	FALSE	FALSE	FALSE	FALSE	FALSE	FALSE	FALSE	FALSE	FALSE	FALSE	FALSE	FALSE
GCF_030539555.1	Methanobrevibacter sp.	2080510	0	0	0	0.87145844	0	0	0	0	giraffa camelopardalis	germany: zoo saarbruecken	giraffe faeces	FALSE	FALSE	FALSE	FALSE	FALSE	FALSE	FALSE	FALSE	FALSE	FALSE	FALSE	FALSE	FALSE	FALSE	FALSE	FALSE	FALSE	FALSE	FALSE
GCF_030539665.1	Methanobrevibacter sp.	1619014	0	0	0	0.903665441	0	0	0	0	rhea americana	germany: zoo saarbruecken	faeces	FALSE	FALSE	FALSE	FALSE	FALSE	FALSE	FALSE	FALSE	FALSE	FALSE	FALSE	FALSE	FALSE	FALSE	FALSE	FALSE	FALSE	FALSE	FALSE
GCF_030539705.1	Methanobrevibacter ruminantium	1984849	0	0	0	0.810334187	0	0	0	0	tapirus terrestris	germany: zoo saarbruecken	faeces	FALSE	FALSE	FALSE	FALSE	FALSE	FALSE	FALSE	FALSE	FALSE	FALSE	FALSE	FALSE	FALSE	FALSE	FALSE	FALSE	FALSE	FALSE	FALSE
GCF_030539875.1	Methanobrevibacter sp.	1820428	0	0	0	0.882893473	0	0	0	0	gorilla gorilla	germany: zoo saarbruecken	gorilla faeces	FALSE	FALSE	FALSE	FALSE	FALSE	FALSE	FALSE	FALSE	FALSE	FALSE	FALSE	FALSE	FALSE	FALSE	FALSE	FALSE	FALSE	FALSE	FALSE
GCF_902788255.1	uncultured Methanobrevibacter sp.	2196820	0	0	0	0.880381187	0	0	0	0	bovine	united kingdom	cattle rumen	FALSE	FALSE	FALSE	FALSE	FALSE	FALSE	FALSE	FALSE	FALSE	FALSE	FALSE	FALSE	FALSE	FALSE	FALSE	FALSE	FALSE	FALSE	FALSE
GCF_902800515.1	uncultured Methanobrevibacter sp.	1970343	0	0	0	0.88767438	0	0	0	0	bovine	united kingdom	cattle rumen	FALSE	FALSE	FALSE	FALSE	FALSE	FALSE	FALSE	FALSE	FALSE	FALSE	FALSE	FALSE	FALSE	FALSE	FALSE	FALSE	FALSE	FALSE	FALSE
GCF_902801725.1	uncultured Methanobrevibacter sp.	2161298	0	0	0	0.884383829	0	0	0	0	bovine	united kingdom	cattle rumen	FALSE	FALSE	FALSE	FALSE	FALSE	FALSE	FALSE	FALSE	FALSE	FALSE	FALSE	FALSE	FALSE	FALSE	FALSE	FALSE	FALSE	FALSE	FALSE
GCF_905233225.1	Methanobrevibacter sp. UBA212	2392294	0	0	0	0.884343229	0	0	0	0	sheep	new zealand	ovine rumen	FALSE	FALSE	FALSE	FALSE	FALSE	FALSE	FALSE	FALSE	FALSE	FALSE	FALSE	FALSE	FALSE	FALSE	FALSE	FALSE	FALSE	FALSE	FALSE
