## Supplementary Table 2.2 for "Tandem repeats in methanogenic archaea and their viruses reveal a shared potential for rapid genomic diversification"

Supplementary Table 2.2 | Methanogen genome dereplication and selection. Summary of 252 non-dereplicated methanogen genomes and dereplication statistics at 95% ANI using dRep, alongside data availability notes and representative genome selection criteria.
assembly_accession	genome	Organism name	secondary_cluster	threshold	cluster_method	comparison_algorithm	TRs/100 kb	primary_cluster	dRep_representative	dRep_Score	note
GCF_000011005.1	GCF_000011005.1_ASM1100v1_genomic.fna	Methanocella paludicola SANAE	1_0	0.05	average	fastANI	0.270486385	1	TRUE	99.03547229
GCF_000784355.1	GCF_000784355.1_Metpay_genomic.fna	Methanolacinia paynteri	2_0	0.05	average	fastANI	0.143281666	2	TRUE	96.75704445
GCF_000711215.1	GCF_000711215.1_ASM71121v1_genomic.fna	Methanomicrobium mobile BP	3_0	0.05	average	fastANI	0.70102016	3	TRUE	95.95318321
GCF_000308215.1	GCF_000308215.1_ASM30821v1_genomic.fna	Methanomassiliicoccus luminyensis B10	4_0	0.05	average	fastANI	0.07632909	4	TRUE	100.0520476
GCF_000529525.1	GCF_000529525.1_Methanobrevibacter_oralis_JMR01_genomic.fna	Methanobrevibacter oralis JMR01	5_1	0.05	average	fastANI	0.047442134	5	FALSE	99.62728477
GCF_900289035.1	GCF_900289035.1_PRJEB24872_genomic.fna	Methanobrevibacter oralis	5_1	0.05	average	fastANI	0.047070342	5	TRUE	102.3762201
GCF_000016525.1	GCF_000016525.1_ASM1652v1_genomic.fna	Methanobrevibacter smithii ATCC 35061	6_1	0.05	average	fastANI	0.215847525	6	TRUE	103.1657722
GCF_000151225.1	GCF_000151225.1_ASM15122v1_genomic.fna	Methanobrevibacter smithii DSM 2374	6_1	0.05	average	fastANI	0.173483107	6	FALSE	103.1518365
GCF_000151245.1	GCF_000151245.1_ASM15124v1_genomic.fna	Methanobrevibacter smithii DSM 2375	6_1	0.05	average	fastANI	0.058368666	6	FALSE	103.1269997
GCF_000437055.1	GCF_000437055.1_MGS186_genomic.fna	Methanobrevibacter smithii CAG:186	6_1	0.05	average	fastANI	0.05780437	6	FALSE	102.6103056
GCF_002813085.1	GCF_002813085.1_ASM281308v1_genomic.fna	Methanobrevibacter smithii	6_1	0.05	average	fastANI	0.055384939	6	FALSE	103.1624821
GCF_018379875.1	GCF_018379875.1_ASM1837987v1_genomic.fna	Methanobrevibacter smithii	6_1	0.05	average	fastANI	0.108067276	6	FALSE	102.5606866
GCF_018784305.1	GCF_018784305.1_ASM1878430v1_genomic.fna	Methanobrevibacter smithii	6_1	0.05	average	fastANI	0	6	FALSE	102.4478542
GCF_021641085.1	GCF_021641085.1_ASM2164108v1_genomic.fna	Methanobrevibacter smithii	6_1	0.05	average	fastANI	0	6	FALSE	99.86632873
GCF_022846155.1	GCF_022846155.1_ASM2284615v1_genomic.fna	Methanobrevibacter smithii	6_1	0.05	average	fastANI	0.05582996	6	FALSE	103.1627968
GCF_022846175.1	GCF_022846175.1_ASM2284617v1_genomic.fna	Methanobrevibacter smithii	6_1	0.05	average	fastANI	0.055829897	6	FALSE	103.1628886
GCF_028743435.1	GCF_028743435.1_ASM2874343v1_genomic.fna	Methanobrevibacter smithii ATCC 35061	6_1	0.05	average	fastANI	0.215847525	6	FALSE	103.1657722
GCF_030539805.1	GCF_030539805.1_ASM3053980v1_genomic.fna	Methanobrevibacter smithii	6_1	0.05	average	fastANI	0	6	FALSE	102.8432991
GCF_036527415.1	GCF_036527415.1_ASM3652741v1_genomic.fna	Methanobrevibacter smithii	6_1	0.05	average	fastANI	0	6	FALSE	102.6774816
GCF_041537865.1	GCF_041537865.1_ASM4153786v1_genomic.fna	Methanobrevibacter smithii	6_1	0.05	average	fastANI	0.219524028	6	FALSE	102.2436465
GCF_900654205.1	GCF_900654205.1_PRJEB30652_genomic.fna	Methanobrevibacter smithii	6_1	0.05	average	fastANI	0.174155043	6	FALSE	102.7759035
GCF_902384055.1	GCF_902384055.1_UHGG_MGYG-HGUT-02163_genomic.fna	Methanobrevibacter smithii	6_1	0.05	average	fastANI	0.173483107	6	FALSE	103.1518365
GCF_934834405.1	GCF_934834405.1_MTG232_bin.10.fa_genomic.fna	Methanobrevibacter smithii	6_1	0.05	average	fastANI	0.057630676	6	FALSE	102.790486
GCF_934841515.1	GCF_934841515.1_MTG233_bin.9.fa_genomic.fna	Methanobrevibacter smithii	6_1	0.05	average	fastANI	0.057734487	6	FALSE	102.8201409
GCF_934854605.1	GCF_934854605.1_MTG237_bin.37.fa_genomic.fna	Methanobrevibacter smithii	6_1	0.05	average	fastANI	0.057677312	6	FALSE	102.8299086
GCF_934864325.1	GCF_934864325.1_MTG235_bin.19.fa_genomic.fna	Methanobrevibacter smithii	6_1	0.05	average	fastANI	0.057960397	6	FALSE	102.6414343
GCF_934879315.1	GCF_934879315.1_MTG248_bin.32.fa_genomic.fna	Methanobrevibacter smithii	6_1	0.05	average	fastANI	0.058275839	6	FALSE	102.7990387
GCF_934881615.1	GCF_934881615.1_MTG247_bin.44.fa_genomic.fna	Methanobrevibacter smithii	6_1	0.05	average	fastANI	0.059776329	6	FALSE	102.8302562
GCF_934882215.1	GCF_934882215.1_MTG240_bin.3.fa_genomic.fna	Methanobrevibacter smithii	6_1	0.05	average	fastANI	0.05878176	6	FALSE	102.8302368
GCF_934882635.1	GCF_934882635.1_MTG239_bin.1.fa_genomic.fna	Methanobrevibacter smithii	6_1	0.05	average	fastANI	0.115015372	6	FALSE	102.7599213
GCF_934882835.1	GCF_934882835.1_MTG238_bin.31.fa_genomic.fna	Methanobrevibacter smithii	6_1	0.05	average	fastANI	0.058356165	6	FALSE	102.7814517
GCF_023617305.1	GCF_023617305.1_ASM2361730v1_genomic.fna	Methanobrevibacter sp. TLL-48-HuF1	7_0	0.05	average	fastANI	0.102490782	7	TRUE	102.1951726
GCF_030539665.1	GCF_030539665.1_ASM3053966v1_genomic.fna	Methanobrevibacter sp.	8_0	0.05	average	fastANI	0	8	TRUE	100.1704829	protein file available, but no aaTRs present
GCF_900316895.1	GCF_900316895.1_Rumen_uncultured_genome_RUG236_genomic.fna	uncultured Methanobrevibacter sp.	9_1	0.05	average	fastANI	0	9	FALSE	91.17938649
GCF_902800515.1	GCF_902800515.1_Rumen_uncultured_genome_RUG14577_genomic.fna	uncultured Methanobrevibacter sp.	9_1	0.05	average	fastANI	0	9	TRUE	95.17155343
GCF_002498445.1	GCF_002498445.1_ASM249844v1_genomic.fna	Methanobrevibacter sp. UBA212	10_1	0.05	average	fastANI	0	10	FALSE	94.03453833
GCF_902762245.1	GCF_902762245.1_Rumen_uncultured_genome_RUG10743_genomic.fna	uncultured Methanobrevibacter sp.	10_1	0.05	average	fastANI	0	10	FALSE	94.0989042
GCF_905233225.1	GCF_905233225.1_RUG30013_genomic.fna	Methanobrevibacter sp. UBA212	10_1	0.05	average	fastANI	0	10	TRUE	99.73941599	protein file available, but no aaTRs present
GCF_015062905.1	GCF_015062905.1_ASM1506290v1_genomic.fna	Methanobrevibacter thaueri	11_0	0.05	average	fastANI	0	11	TRUE	89.79606616
GCF_902774605.1	GCF_902774605.1_Rumen_uncultured_genome_RUG11987_genomic.fna	uncultured Methanobrevibacter sp.	12_0	0.05	average	fastANI	0.046766341	12	TRUE	100.4858512
GCF_902788255.1	GCF_902788255.1_Rumen_uncultured_genome_RUG13354_genomic.fna	uncultured Methanobrevibacter sp.	13_0	0.05	average	fastANI	0	13	TRUE	101.4171118	protein file available, but no aaTRs present
GCF_015062915.1	GCF_015062915.1_ASM1506291v1_genomic.fna	Methanobrevibacter thaueri	14_0	0.05	average	fastANI	0.049990827	14	TRUE	98.45440469
GCF_003814835.1	GCF_003814835.1_ASM381483v1_genomic.fna	Methanobrevibacter gottschalkii DSM 11977	15_0	0.05	average	fastANI	0.159741942	15	TRUE	101.9375947
GCF_030539875.1	GCF_030539875.1_ASM3053987v1_genomic.fna	Methanobrevibacter sp.	16_0	0.05	average	fastANI	0	16	TRUE	96.09607514	protein file available, but no aaTRs present
GCF_001548675.1	GCF_001548675.1_ASM154867v1_genomic.fna	Methanobrevibacter sp. YE315	17_0	0.05	average	fastANI	0.439889922	17	TRUE	101.428328
GCF_015062985.1	GCF_015062985.1_ASM1506298v1_genomic.fna	Methanobrevibacter sp.	18_0	0.05	average	fastANI	0.053569496	18	TRUE	88.88761571
GCF_902770715.1	GCF_902770715.1_Rumen_uncultured_genome_RUG11588_genomic.fna	uncultured Methanobrevibacter sp.	19_0	0.05	average	fastANI	0.047208848	19	TRUE	84.16862639
GCF_900314615.1	GCF_900314615.1_Rumen_uncultured_genome_RUG018_genomic.fna	uncultured Methanobrevibacter sp.	20_1	0.05	average	fastANI	0.041125642	20	TRUE	94.13673217
GCF_902758945.1	GCF_902758945.1_Rumen_uncultured_genome_RUG10414_genomic.fna	uncultured Methanobrevibacter sp.	20_1	0.05	average	fastANI	0.041125642	20	FALSE	94.13673217
GCF_015062935.1	GCF_015062935.1_ASM1506293v1_genomic.fna	Methanobrevibacter sp.	21_0	0.05	average	fastANI	0.20004521	21	TRUE	99.15994638
GCF_002509015.1	GCF_002509015.1_ASM250901v1_genomic.fna	Methanobrevibacter sp. UBA188	22_1	0.05	average	fastANI	0	22	FALSE	96.85319283
GCF_900314695.1	GCF_900314695.1_Rumen_uncultured_genome_RUG031_genomic.fna	uncultured Methanobrevibacter sp.	22_1	0.05	average	fastANI	0.172092455	22	FALSE	100.8672397
GCF_900315355.1	GCF_900315355.1_Rumen_uncultured_genome_RUG092_genomic.fna	uncultured Methanobrevibacter sp.	22_1	0.05	average	fastANI	0.043021485	22	FALSE	99.68001693
GCF_902756745.1	GCF_902756745.1_Rumen_uncultured_genome_RUG10188_genomic.fna	uncultured Methanobrevibacter sp.	22_1	0.05	average	fastANI	0.043021485	22	FALSE	99.68001693
GCF_902763115.1	GCF_902763115.1_Rumen_uncultured_genome_RUG10830_genomic.fna	uncultured Methanobrevibacter sp.	22_1	0.05	average	fastANI	0	22	FALSE	99.2141407
GCF_902784295.1	GCF_902784295.1_Rumen_uncultured_genome_RUG12954_genomic.fna	uncultured Methanobrevibacter sp.	22_1	0.05	average	fastANI	0.044037887	22	FALSE	98.017276
GCF_902784715.1	GCF_902784715.1_Rumen_uncultured_genome_RUG12995_genomic.fna	uncultured Methanobrevibacter sp.	22_1	0.05	average	fastANI	0.078726148	22	FALSE	95.94510817
GCF_902785165.1	GCF_902785165.1_Rumen_uncultured_genome_RUG13036_genomic.fna	uncultured Methanobrevibacter sp.	22_1	0.05	average	fastANI	0.091186422	22	FALSE	94.13342704
GCF_902798335.1	GCF_902798335.1_Rumen_uncultured_genome_RUG14349_genomic.fna	uncultured Methanobrevibacter sp.	22_1	0.05	average	fastANI	0.130264759	22	TRUE	100.8914827
GCF_905234905.1	GCF_905234905.1_RUG30194_genomic.fna	Methanobrevibacter sp. UBA188	22_1	0.05	average	fastANI	0	22	FALSE	89.49067738
GCF_902801725.1	GCF_902801725.1_Rumen_uncultured_genome_RUG14697_genomic.fna	uncultured Methanobrevibacter sp.	23_0	0.05	average	fastANI	0	23	TRUE	90.23204321
GCF_902764455.1	GCF_902764455.1_Rumen_uncultured_genome_RUG10962_genomic.fna	uncultured Methanobrevibacter sp.	24_0	0.05	average	fastANI	0.036356616	24	TRUE	93.86255324
GCF_030539555.1	GCF_030539555.1_ASM3053955v1_genomic.fna	Methanobrevibacter sp.	25_0	0.05	average	fastANI	0	25	TRUE	90.21456434	protein file available, but no aaTRs present
GCF_902785855.1	GCF_902785855.1_Rumen_uncultured_genome_RUG13115_genomic.fna	uncultured Methanobrevibacter sp.	26_0	0.05	average	fastANI	0.092788652	26	TRUE	92.80029094
GCF_900316425.1	GCF_900316425.1_Rumen_uncultured_genome_RUG186_genomic.fna	uncultured Methanobrevibacter sp.	27_1	0.05	average	fastANI	0.401933622	27	FALSE	77.18930932
GCF_900317865.1	GCF_900317865.1_Rumen_uncultured_genome_RUG338_genomic.fna	uncultured Methanobrevibacter sp.	27_1	0.05	average	fastANI	0.394430121	27	FALSE	86.76625311
GCF_902759285.1	GCF_902759285.1_Rumen_uncultured_genome_RUG10452_genomic.fna	uncultured Methanobrevibacter sp.	27_1	0.05	average	fastANI	0.394890746	27	FALSE	92.76021811
GCF_902800455.1	GCF_902800455.1_Rumen_uncultured_genome_RUG14569_genomic.fna	uncultured Methanobrevibacter sp.	27_1	0.05	average	fastANI	0.465083831	27	TRUE	96.79131292
GCF_902802035.1	GCF_902802035.1_Rumen_uncultured_genome_RUG14734_genomic.fna	uncultured Methanobrevibacter sp.	27_1	0.05	average	fastANI	0.402558663	27	FALSE	85.92172564
GCF_902762095.1	GCF_902762095.1_Rumen_uncultured_genome_RUG10736_genomic.fna	uncultured Methanobrevibacter sp.	28_1	0.05	average	fastANI	0.178467662	28	FALSE	78.6320393
GCF_902770085.1	GCF_902770085.1_Rumen_uncultured_genome_RUG11531_genomic.fna	uncultured Methanobrevibacter sp.	28_1	0.05	average	fastANI	0.165307973	28	FALSE	95.29200751
GCF_902771225.1	GCF_902771225.1_Rumen_uncultured_genome_RUG11657_genomic.fna	uncultured Methanobrevibacter sp.	28_1	0.05	average	fastANI	0.127154635	28	FALSE	97.94033014
GCF_902778875.1	GCF_902778875.1_Rumen_uncultured_genome_RUG12411_genomic.fna	uncultured Methanobrevibacter sp.	28_1	0.05	average	fastANI	0.101066147	28	FALSE	95.91518834
GCF_905235185.1	GCF_905235185.1_RUG30205_genomic.fna	uncultured Methanobrevibacter sp.	28_1	0.05	average	fastANI	0.145798595	28	TRUE	98.23145766
GCF_001477655.1	GCF_001477655.1_ASM147765v1_genomic.fna	Methanobrevibacter millerae	29_0	0.05	average	fastANI	0.275207211	29	TRUE	98.25271912
GCF_900103415.1	GCF_900103415.1_IMG-taxon_2593339167_annotated_assembly_genomic.fna	Methanobrevibacter millerae	30_0	0.05	average	fastANI	0.073376535	30	TRUE	93.3825929
GCF_000513315.1	GCF_000513315.1_ANOR1_genomic.fna	Methanobrevibacter arboriphilus ANOR1	31_1	0.05	average	fastANI	0.810110175	31	FALSE	102.4036917
GCF_019669925.1	GCF_019669925.1_ASM1966992v1_genomic.fna	Methanobrevibacter arboriphilus	31_1	0.05	average	fastANI	0.752108725	31	TRUE	103.2277174
GCF_027925065.1	GCF_027925065.1_ASM2792506v1_genomic.fna	Methanobrevibacter arboriphilus	31_1	0.05	average	fastANI	0.852659937	31	FALSE	102.7303909
GCF_036751625.1	GCF_036751625.1_ASM3675162v1_genomic.fna	Methanobrevibacter sp.	32_0	0.05	average	fastANI	1.617675919	32	TRUE	96.85929401
GCF_001563245.1	GCF_001563245.1_ASM156324v1_genomic.fna	Methanobrevibacter olleyae	33_1	0.05	average	fastANI	3.543534594	33	TRUE	99.21629096
GCF_900114585.1	GCF_900114585.1_IMG-taxon_2593339150_annotated_assembly_genomic.fna	Methanobrevibacter olleyae	33_1	0.05	average	fastANI	2.732698719	33	FALSE	95.19241685
GCF_030539705.1	GCF_030539705.1_ASM3053970v1_genomic.fna	Methanobrevibacter ruminantium	34_0	0.05	average	fastANI	0	34	TRUE	95.6276035
GCF_902769175.1	GCF_902769175.1_Rumen_uncultured_genome_RUG11428_genomic.fna	uncultured Methanobrevibacter sp.	35_0	0.05	average	fastANI	1.664041534	35	TRUE	84.15590186
GCF_000024185.1	GCF_000024185.1_ASM2418v1_genomic.fna	Methanobrevibacter ruminantium M1	36_0	0.05	average	fastANI	2.042759728	36	TRUE	93.42396698
GCF_000404165.1	GCF_000404165.1_ASM40416v1_genomic.fna	Methanobrevibacter sp. AbM4	37_1	0.05	average	fastANI	0.200181264	37	TRUE	103.1801369	protein file available, but no aaTRs present
GCF_900315215.1	GCF_900315215.1_Rumen_uncultured_genome_RUG076_genomic.fna	uncultured Methanobrevibacter sp.	37_1	0.05	average	fastANI	0	37	FALSE	96.21786607
GCF_902757275.1	GCF_902757275.1_Rumen_uncultured_genome_RUG10244_genomic.fna	uncultured Methanobrevibacter sp.	37_1	0.05	average	fastANI	0	37	FALSE	96.21786607
GCF_902786095.1	GCF_902786095.1_Rumen_uncultured_genome_RUG13139_genomic.fna	uncultured Methanobrevibacter sp.	37_1	0.05	average	fastANI	0	37	FALSE	87.82501683
GCF_000621965.1	GCF_000621965.1_ASM62196v1_genomic.fna	Methanobrevibacter wolinii SH	38_0	0.05	average	fastANI	0.342832403	38	TRUE	101.6192413	protein file available, but no aaTRs present
GCF_000328665.1	GCF_000328665.1_ASM32866v1_genomic.fna	Methanomethylovorans hollandica DSM 15978	39_0	0.05	average	fastANI	0.073691615	39	TRUE	100.4327052
GCF_000091665.1	GCF_000091665.1_ASM9166v1_genomic.fna	Methanocaldococcus jannaschii DSM 2661	40_0	0.05	average	fastANI	0.114947351	40	TRUE	101.6807032	protein file available, but no aaTRs present
GCF_000214415.1	GCF_000214415.1_ASM21441v1_genomic.fna	Methanotorris igneus Kol 5	41_0	0.05	average	fastANI	0	41	TRUE	101.7040779	protein file available, but no aaTRs present
GCF_000166095.1	GCF_000166095.1_ASM16609v1_genomic.fna	Methanothermus fervidus DSM 2088	42_0	0.05	average	fastANI	0	42	TRUE	102.0972953	protein file available, but no aaTRs present
GCF_946463545.1	GCF_946463545.1_Mth-DSM-2095-CCS-WG_genomic.fna	Methanothermococcus thermolithotrophicus DSM 2095	43_0	0.05	average	fastANI	0.11719922	43	TRUE	102.1660526
GCF_000017165.1	GCF_000017165.1_ASM1716v1_genomic.fna	Methanococcus vannielii SB	44_0	0.05	average	fastANI	0.813930774	44	TRUE	101.6677703
GCF_000008645.1	GCF_000008645.1_ASM864v1_genomic.fna	Methanothermobacter thermautotrophicus str. Delta H	45_0	0.05	average	fastANI	0.114195858	45	TRUE	100.6733668
GCF_000012545.1	GCF_000012545.1_ASM1254v1_genomic.fna	Methanosphaera stadtmanae DSM 3091	46_0	0.05	average	fastANI	0.339481148	46	TRUE	99.77366779
GCF_001316325.1	GCF_001316325.1_ASM131632v1_genomic.fna	Methanobacterium formicicum JCM 10132	47_0	0.05	average	fastANI	0.652599344	47	TRUE	89.38136673
GCF_004310395.1	GCF_004310395.1_ASM431039v1_genomic.fna	Methanofervidicoccus abyssi	48_0	0.05	average	fastANI	0.076444008	48	TRUE	101.3462429
GCF_000304355.2	GCF_000304355.2_Mb_MS2_genomic.fna	Methanoculleus bourgensis MS2	49_0	0.05	average	fastANI	0.250916382	49	TRUE	97.39278451
GCF_013377755.1	GCF_013377755.1_ASM1337775v1_genomic.fna	Methanofollis tationis	50_0	0.05	average	fastANI	0.088939644	50	TRUE	98.84297362
GCA_000017625.1	GCA_000017625.1_ASM1762v1_genomic.fna	Methanoregula boonei 6A8	51_0	0.05	average	fastANI	0	51	TRUE	95.24266831	no protein file available
GCF_000021965.1	GCF_000021965.1_ASM2196v1_genomic.fna	Methanosphaerula palustris E1-9c	52_0	0.05	average	fastANI	0.068424796	52	TRUE	102.1229082
GCF_001315945.1	GCF_001315945.1_ASM131594v1_genomic.fna	Methanogenium cariaci JCM 10550	53_0	0.05	average	fastANI	0.074442343	53	TRUE	86.80659984
GCF_000013445.1	GCF_000013445.1_ASM1344v1_genomic.fna	Methanospirillum hungatei JF-1	54_0	0.05	average	fastANI	0.253897467	54	TRUE	99.69479207
GCF_000765475.1	GCF_000765475.1_Mmet_Version1_genomic.fna	Methanococcoides methylutens	55_0	0.05	average	fastANI	0.159457144	55	TRUE	101.913075
GCA_002495725.1	GCA_002495725.1_ASM249572v1_genomic.fna	Methanosarcina sp. UBA411	56_1	0.05	average	fastANI	0.54111295	56	FALSE	94.67253464
GCA_002496565.1	GCA_002496565.1_ASM249656v1_genomic.fna	Methanosarcina sp. UBA289	56_1	0.05	average	fastANI	0.467008975	56	TRUE	98.5786144	no protein file available
GCA_000969905.1	GCA_000969905.1_ASM96990v1_genomic.fna	Methanosarcina vacuolata Z-761	57_1	0.05	average	fastANI	6.22276854	57	TRUE	103.1925366
GCA_000969945.1	GCA_000969945.1_ASM96994v1_genomic.fna	Methanosarcina sp. Kolksee	57_1	0.05	average	fastANI	6.829918557	57	FALSE	102.7028505
GCA_020804205.1	GCA_020804205.1_ASM2080420v1_genomic.fna	Methanosarcina sp. DH1	57_1	0.05	average	fastANI	6.076731191	57	FALSE	100.7993746
GCA_000970065.1	GCA_000970065.1_ASM97006v1_genomic.fna	Methanosarcina barkeri 227	58_1	0.05	average	fastANI	7.086246754	58	FALSE	103.2073827
GCA_001027005.1	GCA_001027005.1_ASM102700v1_genomic.fna	Methanosarcina barkeri CM1	58_1	0.05	average	fastANI	7.26477621	58	TRUE	103.2093238
GCF_000970025.1	GCF_000970025.1_ASM97002v1_genomic.fna	Methanosarcina barkeri MS	58_1	0.05	average	fastANI	7.213261384	58	FALSE	101.5636895
GCA_000969985.1	GCA_000969985.1_ASM96998v1_genomic.fna	Methanosarcina barkeri str. Wiesmoor	59_0	0.05	average	fastANI	5.441000198	59	TRUE	98.98397907
GCA_000970305.1	GCA_000970305.1_ASM97030v1_genomic.fna	Methanosarcina barkeri 3	60_0	0.05	average	fastANI	7.32384508	60	TRUE	98.30950366
GCA_002505485.1	GCA_002505485.1_ASM250548v1_genomic.fna	Methanosarcina sp. UBA5	61_0	0.05	average	fastANI	0.314460547	61	TRUE	98.44213104	no protein file available
GCA_000969885.1	GCA_000969885.1_ASM96988v1_genomic.fna	Methanosarcina thermophila TM-1	62_1	0.05	average	fastANI	1.151123673	62	FALSE	99.88524257
GCA_000969925.1	GCA_000969925.1_ASM96992v1_genomic.fna	Methanosarcina thermophila CHTI-55	62_1	0.05	average	fastANI	1.182022524	62	FALSE	99.88452876
GCA_001402855.1	GCA_001402855.1_ASM140285v1_genomic.fna	Methanosarcina sp. 795	62_1	0.05	average	fastANI	1.12092759	62	FALSE	99.88411117
GCA_001512365.1	GCA_001512365.1_ASM151236v1_genomic.fna	Methanosarcina sp. DTU009	62_1	0.05	average	fastANI	1.11980748	62	FALSE	95.28882893
GCA_002496495.1	GCA_002496495.1_ASM249649v1_genomic.fna	Methanosarcina sp. UBA47	62_1	0.05	average	fastANI	0.826611603	62	FALSE	99.16881093
GCA_003584605.1	GCA_003584605.1_ASM358460v1_genomic.fna	Methanosarcina thermophila	62_1	0.05	average	fastANI	0.939243765	62	TRUE	99.88942554
GCA_027925105.1	GCA_027925105.1_ASM2792510v1_genomic.fna	Methanosarcina thermophila MST-A1	62_1	0.05	average	fastANI	1.130206944	62	FALSE	99.25300165
GCA_035350095.1	GCA_035350095.1_ASM3535009v1_genomic.fna	Methanosarcina thermophila	62_1	0.05	average	fastANI	0.99803066	62	FALSE	99.30032561
GCA_035378125.1	GCA_035378125.1_ASM3537812v1_genomic.fna	Methanosarcina thermophila	62_1	0.05	average	fastANI	0.983850101	62	FALSE	99.25647966
GCA_035402345.1	GCA_035402345.1_ASM3540234v1_genomic.fna	Methanosarcina thermophila	62_1	0.05	average	fastANI	1.008020264	62	FALSE	99.2791195
GCA_035408805.1	GCA_035408805.1_ASM3540880v1_genomic.fna	Methanosarcina thermophila	62_1	0.05	average	fastANI	0.997221291	62	FALSE	99.29890565
GCA_035413445.1	GCA_035413445.1_ASM3541344v1_genomic.fna	Methanosarcina thermophila	62_1	0.05	average	fastANI	1.061803393	62	FALSE	99.29891588
GCA_036749395.1	GCA_036749395.1_ASM3674939v1_genomic.fna	Methanosarcina thermophila	62_1	0.05	average	fastANI	1.07023	62	FALSE	99.2937462
GCA_900116525.1	GCA_900116525.1_IMG-taxon_2595698250_annotated_assembly_genomic.fna	Methanosarcina thermophila	62_1	0.05	average	fastANI	1.064309447	62	FALSE	99.38703402
GCA_001304615.2	GCA_001304615.2_ASM130461v2_genomic.fna	Methanosarcina flavescens	63_0	0.05	average	fastANI	1.126781838	63	TRUE	102.1481809
GCA_002509325.1	GCA_002509325.1_ASM250932v1_genomic.fna	Methanosarcina sp. UBA402	64_1	0.05	average	fastANI	3.697782939	64	TRUE	97.61846873	no protein file available --> replaced with GCA_028705965.1 as cluster representative
GCA_028705965.1	GCA_028705965.1_ASM2870596v1_genomic.fna	Methanosarcina sp.	64_1	0.05	average	fastANI	7.173162126	64	FALSE	76.18632395	selected as cluster representative since the original one didn’t have a protein file
GCA_002494845.1	GCA_002494845.1_ASM249484v1_genomic.fna	Methanosarcina sp. UBA43	65_1	0.05	average	fastANI	1.083209175	65	FALSE	100.9728753
GCA_002495565.1	GCA_002495565.1_ASM249556v1_genomic.fna	Methanosarcina sp. UBA376	65_1	0.05	average	fastANI	0.579004524	65	FALSE	100.3472299
GCA_002499445.1	GCA_002499445.1_ASM249944v1_genomic.fna	Methanosarcina sp. UBA293	65_1	0.05	average	fastANI	0.806326502	65	FALSE	101.6660821
GCA_002502805.1	GCA_002502805.1_ASM250280v1_genomic.fna	Methanosarcina sp. UBA323	65_1	0.05	average	fastANI	0.500982642	65	FALSE	92.35254695
GCA_002503455.1	GCA_002503455.1_ASM250345v1_genomic.fna	Methanosarcina sp. UBA591	65_1	0.05	average	fastANI	0.336248043	65	FALSE	92.91927258
GCA_002504605.1	GCA_002504605.1_ASM250460v1_genomic.fna	Methanosarcina sp. UBA301	65_1	0.05	average	fastANI	1.188029012	65	FALSE	97.5626123
GCA_002506095.1	GCA_002506095.1_ASM250609v1_genomic.fna	Methanosarcina sp. UBA423	65_1	0.05	average	fastANI	1.396256404	65	FALSE	93.28722035
GCA_002506455.1	GCA_002506455.1_ASM250645v1_genomic.fna	Methanosarcina sp. UBA383	65_1	0.05	average	fastANI	0.890331592	65	FALSE	96.50998057
GCA_002506845.1	GCA_002506845.1_ASM250684v1_genomic.fna	Methanosarcina sp. UBA398	65_1	0.05	average	fastANI	0.7071913	65	FALSE	98.7694387
GCA_002506915.1	GCA_002506915.1_ASM250691v1_genomic.fna	Methanosarcina sp. UBA369	65_1	0.05	average	fastANI	1.170826614	65	FALSE	100.2661144
GCA_002508475.1	GCA_002508475.1_ASM250847v1_genomic.fna	Methanosarcina sp. UBA392	65_1	0.05	average	fastANI	0.93911248	65	TRUE	102.4193669	no protein file available --> replaced with GCA_028692935.1 as cluster representative
GCA_002508505.1	GCA_002508505.1_ASM250850v1_genomic.fna	Methanosarcina sp. UBA304	65_1	0.05	average	fastANI	0.490186947	65	FALSE	100.3700793
GCA_002509335.1	GCA_002509335.1_ASM250933v1_genomic.fna	Methanosarcina sp. UBA342	65_1	0.05	average	fastANI	0.755513772	65	FALSE	97.67651553
GCA_028692935.1	GCA_028692935.1_ASM2869293v1_genomic.fna	Methanosarcina sp.	65_1	0.05	average	fastANI	1.134349119	65	FALSE	91.27888674	selected as cluster representative since the original one didn’t have a protein file (highest dRep score of cluster + protein file available)
GCA_033808855.1	GCA_033808855.1_ASM3380885v1_genomic.fna	Methanosarcina sp.	65_1	0.05	average	fastANI	2.153494114	65	FALSE	98.39385351
GCA_000970085.1	GCA_000970085.1_ASM97008v1_genomic.fna	Methanosarcina siciliae T4/M	66_1	0.05	average	fastANI	2.49125172	66	FALSE	99.9769712
GCA_000970125.1	GCA_000970125.1_ASM97012v1_genomic.fna	Methanosarcina siciliae HI350	66_1	0.05	average	fastANI	2.347648253	66	FALSE	99.97286698
GCA_000970145.1	GCA_000970145.1_ASM97014v1_genomic.fna	Methanosarcina siciliae C2J	66_1	0.05	average	fastANI	1.731796333	66	TRUE	99.98806252
GCA_000007345.1	GCA_000007345.1_ASM734v1_genomic.fna	Methanosarcina acetivorans C2A	67_0	0.05	average	fastANI	2.990528371	67	TRUE	102.1198903
GCA_020804225.1	GCA_020804225.1_ASM2080422v1_genomic.fna	Methanosarcina sp. DH2	68_1	0.05	average	fastANI	3.415952979	68	TRUE	99.27934056
GCA_034331585.1	GCA_034331585.1_ASM3433158v1_genomic.fna	Methanosarcina sp.	68_1	0.05	average	fastANI	3.377883608	68	FALSE	98.92248868
GCA_000969965.1	GCA_000969965.1_ASM96996v1_genomic.fna	Methanosarcina sp. WWM596	69_1	0.05	average	fastANI	7.202700674	69	TRUE	103.1927444
GCA_000970005.1	GCA_000970005.1_ASM97000v1_genomic.fna	Methanosarcina sp. WH1	69_1	0.05	average	fastANI	7.562419985	69	FALSE	103.1810295
GCA_000979295.1	GCA_000979295.1_gtlEnvA5udCFS_genomic.fna	Methanosarcina sp. 1.H.T.1A.1	70_1	0.05	average	fastANI	3.539694025	70	FALSE	100.2687746
GCA_000979385.1	GCA_000979385.1_gtlEnvA5udCFS_genomic.fna	Methanosarcina sp. 2.H.A.1B.4	70_1	0.05	average	fastANI	4.632531479	70	FALSE	99.01293273
GCA_000979415.1	GCA_000979415.1_gtlEnvA5udCFS_genomic.fna	Methanosarcina sp. 2.H.T.1A.15	70_1	0.05	average	fastANI	4.068574599	70	FALSE	97.10531919
GCA_000979425.1	GCA_000979425.1_gtlEnvA5udCFS_genomic.fna	Methanosarcina sp. 2.H.T.1A.3	70_1	0.05	average	fastANI	3.746688588	70	FALSE	100.7190314
GCA_000979455.1	GCA_000979455.1_gtlEnvA5udCFS_genomic.fna	Methanosarcina sp. 2.H.T.1A.6	70_1	0.05	average	fastANI	3.681320367	70	FALSE	100.7997742
GCA_000979475.1	GCA_000979475.1_gtlEnvA5udCFS_genomic.fna	Methanosarcina sp. 2.H.T.1A.8	70_1	0.05	average	fastANI	3.587312609	70	FALSE	100.7390746
GCA_000979975.1	GCA_000979975.1_gtlEnvA5udCFS_genomic.fna	Methanosarcina sp. 1.H.A.2.2	70_1	0.05	average	fastANI	3.461880178	70	TRUE	102.2642039
GCA_000970265.1	GCA_000970265.1_ASM97026v1_genomic.fna	Methanosarcina lacustris Z-7289	71_0	0.05	average	fastANI	5.773214603	71	TRUE	101.5384901
GCA_028693135.1	GCA_028693135.1_ASM2869313v1_genomic.fna	Methanosarcina sp.	72_0	0.05	average	fastANI	3.909434745	72	TRUE	93.24121394
GCA_000007065.1	GCA_000007065.1_ASM706v1_genomic.fna	Methanosarcina mazei Go1	73_1	0.05	average	fastANI	4.101217061	73	FALSE	100.0920638	Selected as cluster representative since M. mazei Gö1 was further investigated in this study
GCA_000341715.1	GCA_000341715.1_ASM34171v1_genomic.fna	Methanosarcina mazei Tuc01	73_1	0.05	average	fastANI	0.758471027	73	FALSE	97.11507438
GCA_000970165.1	GCA_000970165.1_ASM97016v1_genomic.fna	Methanosarcina mazei WWM610	73_1	0.05	average	fastANI	4.198724662	73	FALSE	100.0960429
GCA_000970185.1	GCA_000970185.1_ASM97018v1_genomic.fna	Methanosarcina mazei SarPi	73_1	0.05	average	fastANI	3.762402095	73	FALSE	100.0886238
GCA_000970205.1	GCA_000970205.1_ASM97020v1_genomic.fna	Methanosarcina mazei S-6	73_1	0.05	average	fastANI	3.789692808	73	FALSE	100.0940656
GCA_000970225.1	GCA_000970225.1_ASM97022v1_genomic.fna	Methanosarcina mazei LYC	73_1	0.05	average	fastANI	3.682891932	73	FALSE	100.0933258
GCA_000970245.1	GCA_000970245.1_ASM97024v1_genomic.fna	Methanosarcina mazei C16	73_1	0.05	average	fastANI	3.648372718	73	FALSE	100.0994203
GCA_000978935.1	GCA_000978935.1_gtlEnvA5udCFS_genomic.fna	Methanosarcina mazei	73_1	0.05	average	fastANI	3.072612721	73	FALSE	99.1241534
GCA_000978945.1	GCA_000978945.1_gtlEnvA5udCFS_genomic.fna	Methanosarcina mazei	73_1	0.05	average	fastANI	2.994624159	73	FALSE	99.12430983
GCA_000978955.1	GCA_000978955.1_gtlEnvA5udCFS_genomic.fna	Methanosarcina mazei	73_1	0.05	average	fastANI	3.569700871	73	FALSE	99.04043766
GCA_000978965.1	GCA_000978965.1_gtlEnvA5udCFS_genomic.fna	Methanosarcina mazei	73_1	0.05	average	fastANI	3.817662668	73	FALSE	99.1420159
GCA_000979015.1	GCA_000979015.1_gtlEnvA5udCFS_genomic.fna	Methanosarcina mazei	73_1	0.05	average	fastANI	3.741841091	73	FALSE	99.11490652
GCA_000979025.1	GCA_000979025.1_gtlEnvA5udCFS_genomic.fna	Methanosarcina mazei	73_1	0.05	average	fastANI	3.337999059	73	FALSE	99.1065243
GCA_000979035.1	GCA_000979035.1_gtlEnvA5udCFS_genomic.fna	Methanosarcina mazei	73_1	0.05	average	fastANI	3.971247202	73	FALSE	99.04480816
GCA_000979045.1	GCA_000979045.1_gtlEnvA5udCFS_genomic.fna	Methanosarcina mazei	73_1	0.05	average	fastANI	3.589773318	73	FALSE	99.15795866
GCA_000979095.1	GCA_000979095.1_gtlEnvA5udCFS_genomic.fna	Methanosarcina mazei	73_1	0.05	average	fastANI	3.421904032	73	FALSE	99.0671594
GCA_000979105.1	GCA_000979105.1_gtlEnvA5udCFS_genomic.fna	Methanosarcina mazei	73_1	0.05	average	fastANI	3.605415433	73	FALSE	99.23349505
GCA_000979115.1	GCA_000979115.1_gtlEnvA5udCFS_genomic.fna	Methanosarcina mazei	73_1	0.05	average	fastANI	3.449320295	73	FALSE	99.02993813
GCA_000979125.1	GCA_000979125.1_gtlEnvA5udCFS_genomic.fna	Methanosarcina mazei	73_1	0.05	average	fastANI	3.314797477	73	FALSE	99.1132683
GCA_000979175.1	GCA_000979175.1_gtlEnvA5udCFS_genomic.fna	Methanosarcina mazei	73_1	0.05	average	fastANI	3.794401226	73	FALSE	99.07371235
GCA_000979185.1	GCA_000979185.1_gtlEnvA5udCFS_genomic.fna	Methanosarcina mazei	73_1	0.05	average	fastANI	3.133445419	73	FALSE	99.20548647
GCA_000979195.1	GCA_000979195.1_gtlEnvA5udCFS_genomic.fna	Methanosarcina mazei	73_1	0.05	average	fastANI	3.61707936	73	FALSE	99.10722354
GCA_000979205.1	GCA_000979205.1_gtlEnvA5udCFS_genomic.fna	Methanosarcina mazei	73_1	0.05	average	fastANI	3.377343504	73	FALSE	89.30522077
GCA_000979255.1	GCA_000979255.1_gtlEnvA5udCFS_genomic.fna	Methanosarcina mazei	73_1	0.05	average	fastANI	3.675367077	73	FALSE	99.14704026
GCA_000979265.1	GCA_000979265.1_gtlEnvA5udCFS_genomic.fna	Methanosarcina mazei	73_1	0.05	average	fastANI	3.246940057	73	FALSE	99.03752751
GCA_000979275.1	GCA_000979275.1_gtlEnvA5udCFS_genomic.fna	Methanosarcina mazei	73_1	0.05	average	fastANI	3.723115797	73	FALSE	99.11506321
GCA_000979335.1	GCA_000979335.1_gtlEnvA5udCFS_genomic.fna	Methanosarcina mazei	73_1	0.05	average	fastANI	3.629278963	73	FALSE	99.09817956
GCA_000979345.1	GCA_000979345.1_gtlEnvA5udCFS_genomic.fna	Methanosarcina mazei	73_1	0.05	average	fastANI	3.381838906	73	FALSE	99.15447861
GCA_000979375.1	GCA_000979375.1_gtlEnvA5udCFS_genomic.fna	Methanosarcina mazei	73_1	0.05	average	fastANI	3.323314518	73	FALSE	99.14268146
GCA_000979495.1	GCA_000979495.1_gtlEnvA5udCFS_genomic.fna	Methanosarcina mazei	73_1	0.05	average	fastANI	3.680696866	73	FALSE	99.02983806
GCA_000979505.1	GCA_000979505.1_gtlEnvA5udCFS_genomic.fna	Methanosarcina mazei	73_1	0.05	average	fastANI	3.604337857	73	FALSE	99.11022142
GCA_000979515.1	GCA_000979515.1_gtlEnvA5udCFS_genomic.fna	Methanosarcina mazei	73_1	0.05	average	fastANI	3.287450501	73	FALSE	96.41961624
GCA_000979555.1	GCA_000979555.1_gtlEnvA5udCFS_genomic.fna	Methanosarcina mazei	73_1	0.05	average	fastANI	3.334206928	73	FALSE	99.09863776
GCA_000979575.1	GCA_000979575.1_gtlEnvA5udCFS_genomic.fna	Methanosarcina mazei	73_1	0.05	average	fastANI	3.066867101	73	FALSE	98.45057687
GCA_000979585.1	GCA_000979585.1_gtlEnvA5udCFS_genomic.fna	Methanosarcina mazei	73_1	0.05	average	fastANI	3.251532874	73	FALSE	97.80302767
GCA_000979595.1	GCA_000979595.1_gtlEnvA5udCFS_genomic.fna	Methanosarcina mazei	73_1	0.05	average	fastANI	3.655629152	73	FALSE	99.11136753
GCA_000979635.1	GCA_000979635.1_gtlEnvA5udCFS_genomic.fna	Methanosarcina mazei	73_1	0.05	average	fastANI	3.82165054	73	FALSE	99.14425964
GCA_000979655.1	GCA_000979655.1_gtlEnvA5udCFS_genomic.fna	Methanosarcina mazei	73_1	0.05	average	fastANI	3.664859334	73	FALSE	95.31283584
GCA_000979665.1	GCA_000979665.1_gtlEnvA5udCFS_genomic.fna	Methanosarcina mazei	73_1	0.05	average	fastANI	3.479136736	73	FALSE	99.10622222
GCA_000979675.1	GCA_000979675.1_gtlEnvA5udCFS_genomic.fna	Methanosarcina mazei	73_1	0.05	average	fastANI	3.271735986	73	FALSE	99.09557083
GCA_000979685.1	GCA_000979685.1_gtlEnvA5udCFS_genomic.fna	Methanosarcina mazei	73_1	0.05	average	fastANI	3.176539197	73	FALSE	99.13486968
GCA_000979735.1	GCA_000979735.1_gtlEnvA5udCFS_genomic.fna	Methanosarcina mazei	73_1	0.05	average	fastANI	2.979864421	73	FALSE	99.10547935
GCA_000979745.1	GCA_000979745.1_gtlEnvA5udCFS_genomic.fna	Methanosarcina mazei	73_1	0.05	average	fastANI	3.719471935	73	FALSE	99.03134129
GCA_000979755.1	GCA_000979755.1_gtlEnvA5udCFS_genomic.fna	Methanosarcina mazei	73_1	0.05	average	fastANI	3.396819073	73	FALSE	99.1284989
GCA_000979765.1	GCA_000979765.1_gtlEnvA5udCFS_genomic.fna	Methanosarcina mazei	73_1	0.05	average	fastANI	3.683917012	73	FALSE	99.1538523
GCA_000979815.1	GCA_000979815.1_gtlEnvA5udCFS_genomic.fna	Methanosarcina mazei	73_1	0.05	average	fastANI	3.189968775	73	FALSE	99.16704427
GCA_000979825.1	GCA_000979825.1_gtlEnvA5udCFS_genomic.fna	Methanosarcina mazei	73_1	0.05	average	fastANI	3.226383605	73	FALSE	99.07721173
GCA_000979845.1	GCA_000979845.1_gtlEnvA5udCFS_genomic.fna	Methanosarcina mazei	73_1	0.05	average	fastANI	3.643884867	73	FALSE	99.13864683
GCA_000979855.1	GCA_000979855.1_gtlEnvA5udCFS_genomic.fna	Methanosarcina mazei	73_1	0.05	average	fastANI	3.749790308	73	FALSE	99.12605757
GCA_000979895.1	GCA_000979895.1_gtlEnvA5udCFS_genomic.fna	Methanosarcina mazei	73_1	0.05	average	fastANI	2.998805266	73	FALSE	99.11649253
GCA_000979915.1	GCA_000979915.1_gtlEnvA5udCFS_genomic.fna	Methanosarcina mazei	73_1	0.05	average	fastANI	3.658931241	73	FALSE	99.09185946
GCA_000979925.1	GCA_000979925.1_gtlEnvA5udCFS_genomic.fna	Methanosarcina mazei	73_1	0.05	average	fastANI	3.921902181	73	FALSE	95.7690574
GCA_000979935.1	GCA_000979935.1_gtlEnvA5udCFS_genomic.fna	Methanosarcina mazei	73_1	0.05	average	fastANI	3.301381628	73	FALSE	98.99240582
GCA_000979995.1	GCA_000979995.1_gtlEnvA5udCFS_genomic.fna	Methanosarcina mazei	73_1	0.05	average	fastANI	3.518964975	73	FALSE	99.07458207
GCA_000980005.1	GCA_000980005.1_gtlEnvA5udCFS_genomic.fna	Methanosarcina mazei	73_1	0.05	average	fastANI	3.310839246	73	FALSE	98.96363329
GCA_000980025.1	GCA_000980025.1_gtlEnvA5udCFS_genomic.fna	Methanosarcina mazei	73_1	0.05	average	fastANI	3.272562906	73	FALSE	99.10312576
GCA_000980055.1	GCA_000980055.1_gtlEnvA5udCFS_genomic.fna	Methanosarcina mazei	73_1	0.05	average	fastANI	3.647149765	73	FALSE	99.11683204
GCA_000980075.1	GCA_000980075.1_gtlEnvA5udCFS_genomic.fna	Methanosarcina mazei	73_1	0.05	average	fastANI	3.46837894	73	FALSE	99.12857578
GCA_000980085.1	GCA_000980085.1_gtlEnvA5udCFS_genomic.fna	Methanosarcina mazei	73_1	0.05	average	fastANI	4.017974064	73	FALSE	97.36216962
GCA_000980105.1	GCA_000980105.1_gtlEnvA5udCFS_genomic.fna	Methanosarcina mazei	73_1	0.05	average	fastANI	4.0449068	73	FALSE	99.00556978
GCA_000980135.1	GCA_000980135.1_gtlEnvA5udCFS_genomic.fna	Methanosarcina mazei	73_1	0.05	average	fastANI	3.703188691	73	FALSE	99.12605353
GCA_000980155.1	GCA_000980155.1_gtlEnvA5udCFS_genomic.fna	Methanosarcina mazei	73_1	0.05	average	fastANI	3.524567114	73	FALSE	99.11754712
GCA_000980175.1	GCA_000980175.1_gtlEnvA5udCFS_genomic.fna	Methanosarcina mazei	73_1	0.05	average	fastANI	3.450823682	73	FALSE	99.13847557
GCA_002506415.1	GCA_002506415.1_ASM250641v1_genomic.fna	Methanosarcina mazei	73_1	0.05	average	fastANI	0.937577643	73	FALSE	98.45351955
GCA_002507065.1	GCA_002507065.1_ASM250706v1_genomic.fna	Methanosarcina mazei	73_1	0.05	average	fastANI	1.249763971	73	FALSE	97.76908865
GCA_005485005.1	GCA_005485005.1_ASM548500v1_genomic.fna	Methanosarcina mazei	73_1	0.05	average	fastANI	2.627346907	73	FALSE	100.1002644
GCA_010706455.1	GCA_010706455.1_ASM1070645v1_genomic.fna	Methanosarcina mazei	73_1	0.05	average	fastANI	3.747268484	73	TRUE	100.1060836	replaced with GCA_000007065.1 (M. mazei Gö1) as a representative
GCA_019669945.1	GCA_019669945.1_ASM1966994v1_genomic.fna	Methanosarcina mazei	73_1	0.05	average	fastANI	3.758100574	73	FALSE	96.81209104
GCA_025035885.1	GCA_025035885.1_ASM2503588v1_genomic.fna	Methanosarcina mazei TMA	73_1	0.05	average	fastANI	3.67906223	73	FALSE	96.81147838
GCA_030247745.1	GCA_030247745.1_ASM3024774v1_genomic.fna	Methanosarcina mazei	73_1	0.05	average	fastANI	3.991842	73	FALSE	100.0922284
GCA_030247815.1	GCA_030247815.1_ASM3024781v1_genomic.fna	Methanosarcina mazei	73_1	0.05	average	fastANI	4.209907969	73	FALSE	100.0909546
GCA_035390745.1	GCA_035390745.1_ASM3539074v1_genomic.fna	Methanosarcina sp.	74_0	0.05	average	fastANI	0.888861762	74	TRUE	98.09360609
GCA_000970285.1	GCA_000970285.1_ASM97028v1_genomic.fna	Methanosarcina horonobensis HB-1 = JCM 15518	75_0	0.05	average	fastANI	0.657552982	75	TRUE	102.4002916
GCA_000970045.1	GCA_000970045.1_ASM97004v1_genomic.fna	Methanosarcina sp. MTP4	76_0	0.05	average	fastANI	6.553534302	76	TRUE	102.2022168
GCA_003164755.1	GCA_003164755.1_20120700_S1D_genomic.fna	Methanosarcina sp.	77_0	0.05	average	fastANI	0.057661963	77	TRUE	98.76498853	no protein file available
GCF_000025865.1	GCF_000025865.1_ASM2586v1_genomic.fna	Methanohalophilus mahii DSM 5219	78_0	0.05	average	fastANI	0	78	TRUE	101.5518597
GCF_000217995.1	GCF_000217995.1_ASM21799v1_genomic.fna	Methanosalsum zhilinae DSM 4017	79_0	0.05	average	fastANI	0.046762973	79	TRUE	101.5650489	protein file available, but no aaTRs present
GCF_000196655.1	GCF_000196655.1_ASM19665v1_genomic.fna	Methanohalobium evestigatum Z-7303	80_0	0.05	average	fastANI	0.124676257	80	TRUE	92.4253485
GCF_004363215.1	GCF_004363215.1_ASM436321v1_genomic.fna	Methanimicrococcus blatticola	81_0	0.05	average	fastANI	2.299086478	81	TRUE	92.61074887
GCF_000711905.1	GCF_000711905.1_ASM71190v1_genomic.fna	Methermicoccus shengliensis DSM 18856	82_0	0.05	average	fastANI	0.462478767	82	TRUE	101.7793454
GCF_000504205.1	GCF_000504205.1_ASM50420v1_genomic.fna	Methanolobus tindarius DSM 2278	83_0	0.05	average	fastANI	0	83	TRUE	101.969285
GCF_000243255.1	GCF_000243255.1_ASM24325v1_genomic.fna	Methanoplanus limicola DSM 2279	84_0	0.05	average	fastANI	0.874741405	84	TRUE	99.05263917
GCF_000430905.1	GCF_000430905.1_ASM43090v1_genomic.fna	Methanocorpusculum bavaricum DSM 4179	85_0	0.05	average	fastANI	0.058589791	85	TRUE	96.57648917	protein file available, but no aaTRs present
GCF_000007185.1	GCF_000007185.1_ASM718v1_genomic.fna	Methanopyrus kandleri AV19	86_0	0.05	average	fastANI	0	86	TRUE	90.90458088	protein file available, but no aaTRs present
GCF_002153915.1	GCF_002153915.1_ASM215391v1_genomic.fna	Methanonatronarchaeum thermophilum	87_0	0.05	average	fastANI	0.198263607	87	TRUE	86.93205914
GCA_000970025.1	GCA_000970025.1_ASM97002v1_genomic.fna	Methanosarcina barkeri MS	58_1	0.05	average	fastANI		58	FALSE	101.5636895	duplicated genome (GCA_ & GCF_ file present)
