## Supplementary Table 3 for "Tandem repeats in methanogenic archaea and their viruses reveal a shared potential for rapid genomic diversification"

Supplementary Table 3 | Methanosarcina genome summary and dereplication. Summary of 135 non-dereplicated Methanosarcina genomes, including genome completeness, contamination estimates, and dereplication information at a 99% ANI threshold using dRep. Tandem repeat statistics is shown for the 37 dereplicated Methanosarcina genomes.
assembly_accession	Organism Scientific Name	Assembly Name	Environment	Annotation Name	Assembly Level	Contig N50	Size	Gene Count	Completeness	Contamination	strain_heterogeneity	contigs	cluster	cluster representative	TR counts	TR / 100 kbp	genic_TRs	overalpping_TRs	intergenic_TRs	note
GCA_003164755.1	Methanosarcina sp.	20120700_S1D	Sweden: Stordalen Mire		Scaffold	44666	3468491	NA	97.39	0	0	124	37	TRUE	2	0.06				no protein file available
GCA_002503455.1	Methanosarcina sp. UBA591	ASM250345v1	China: mud		Scaffold	13661	2973995	NA	95.59	0.98		177	14	FALSE	10	0.34
GCA_002505485.1	Methanosarcina sp. UBA5	ASM250548v1	AM-anode biofilm		Scaffold	47642	3816059	NA	98.69	0.33	0	137	9	TRUE	12	0.31				no protein file available
GCA_002502805.1	Methanosarcina sp. UBA323	ASM250280v1	China (Luzhou): mud		Scaffold	15051	2794508	NA	90.03	0		143	14	FALSE	14	0.5
GCA_002508505.1	Methanosarcina sp. UBA304	ASM250850v1	China (Luzhou): mud		Scaffold	31842	3060057	NA	97.88	0		62	14	FALSE	15	0.49
GCA_002496565.1	Methanosarcina sp. UBA289	ASM249656v1	China (Luzhou): mud		Scaffold	115788	3640187	NA	97.55	0.33	0	31	2	TRUE	17	0.47				no protein file available
GCA_002495565.1	Methanosarcina sp. UBA376	ASM249556v1	China (Luzhou): mud		Scaffold	22510	3108784	NA	97.88	0		63	14	FALSE	18	0.58
GCA_002495725.1	Methanosarcina sp. UBA411	ASM249572v1	China (Mianyang): mud		Scaffold	70936	3696086	NA	96.9	0.98	0	35	1	TRUE	20	0.54				no protein file available
GCA_002506845.1	Methanosarcina sp. UBA398	ASM250684v1	China (Luzhou): mud		Scaffold	42106	3110898	NA	97.88	0.33		54	14	FALSE	22	0.71
GCA_002509335.1	Methanosarcina sp. UBA342	ASM250933v1	China (Luzhou): mud		Scaffold	11413	3044286	NA	97	0.33		107	15	FALSE	23	0.76
GCA_002496495.1	Methanosarcina sp. UBA47	ASM249649v1	Anaerobic Digestion Sludge		Scaffold	111910	3024395	NA	99.84	0.65		36	10	FALSE	25	0.83
GCA_002499445.1	Methanosarcina sp. UBA293	ASM249944v1	China (Luzhou): mud		Scaffold	72058	3100481	NA	99.18	0		68	14	FALSE	25	0.81
GCA_000341715.1	Methanosarcina mazei Tuc01	ASM34171v1	Brazil: sediment sample from the Tucurui hydropower station reservoir	Annotation submitted by Rede Paraense de Genomica e Proteomica	Complete Genome	3427949	3427949	3444	97.06	0.65		1	32	FALSE	26	0.76
GCA_002506455.1	Methanosarcina sp. UBA383	ASM250645v1	China (Chengdu): mud		Scaffold	42741	3032578	NA	95.7	0.33		64	14	FALSE	27	0.89
GCA_002508475.1	Methanosarcina sp. UBA392	ASM250847v1	China (Chengdu): mud		Scaffold	60072	3088022	NA	99.84	0	0	49	14	TRUE	29	0.94				no protein file available
GCA_035378125.1	Methanosarcina thermophila	ASM3537812v1	Canada: activated sludge of municipal wastewater treatment plants	NCBI Prokaryotic Genome Annotation Pipeline (PGAP)	Scaffold	115388	3049245	2751	99.84	0.65		30	10	FALSE	30	0.98
GCA_003584605.1	Methanosarcina thermophila	ASM358460v1	Japan: thermophilic anaerobic digester	Annotation submitted by Tokyo University of Pharmacy and Life Sciences	Complete Genome	3194059	3194059	2836	99.84	0.65	0	1	10	TRUE	30	0.94	3	2	25
GCA_035390745.1	Methanosarcina sp.	ASM3539074v1	Hong Kong: Activated sludge of municipal wastewater treatment plants	NCBI Prokaryotic Genome Annotation Pipeline (PGAP)	Scaffold	37044	3375103	2976	96.73	0	0	142	34	TRUE	30	0.89	7	1	22
GCA_001512365.1	Methanosarcina sp. DTU009	ASM151236v1	Denmark: thermophilic anaerobic digestion of cattle manure in continuous reactors for biogas production		Scaffold	110080	2768333	NA	95.92	0.65		47	10	FALSE	31	1.12
GCA_035402345.1	Methanosarcina thermophila	ASM3540234v1	Canada: activated sludge of municipal wastewater treatment plants	NCBI Prokaryotic Genome Annotation Pipeline (PGAP)	Scaffold	113126	3075335	2778	99.84	0.65		36	10	FALSE	31	1.01
GCA_035350095.1	Methanosarcina thermophila	ASM3535009v1	USA: Activated sludge of municipal wastewater treatment plants	NCBI Prokaryotic Genome Annotation Pipeline (PGAP)	Scaffold	135614	3106117	2797	99.84	0.65		26	10	FALSE	31	1
GCA_035408805.1	Methanosarcina thermophila	ASM3540880v1	USA: Activated sludge of municipal wastewater treatment plants	NCBI Prokaryotic Genome Annotation Pipeline (PGAP)	Scaffold	114665	3108638	2799	99.84	0.65		29	10	FALSE	31	1
GCA_028692935.1	Methanosarcina sp.	ASM2869293v1	USA: landfill	NCBI Prokaryotic Genome Annotation Pipeline (PGAP)	Scaffold	14139	2821001	2576	95.26	1.31	33.33	224	18	TRUE	32	1.13	7	4	21
GCA_002494845.1	Methanosarcina sp. UBA43	ASM249484v1	China (Luzhou): mud		Scaffold	99646	3046503	NA	99.84	0.33	0	20	15	TRUE	33	1.08				no protein file available
GCA_036749395.1	Methanosarcina thermophila	ASM3674939v1	water		Scaffold	115329	3083444	NA	99.84	0.65		27	10	FALSE	33	1.07
GCA_900116525.1	Methanosarcina thermophila	IMG-taxon 2595698250 annotated assembly		Annotation submitted by DOE - JOINT GENOME INSTITUTE	Scaffold	222974	3100602	2731	99.84	0.65		23	10	FALSE	33	1.06
GCA_035413445.1	Methanosarcina thermophila	ASM3541344v1	USA: Activated sludge of municipal wastewater treatment plants	NCBI Prokaryotic Genome Annotation Pipeline (PGAP)	Scaffold	122398	3107920	2803	99.84	0.65		27	10	FALSE	33	1.06
GCA_000970285.1	Methanosarcina horonobensis HB-1 = JCM 15518	ASM97028v1		Annotation submitted by University of Illinois at Urbana-Champaign	Complete Genome	5018607	5018607	4161	100	0	0	1	35	TRUE	33	0.66	11	1	21
GCA_002504605.1	Methanosarcina sp. UBA301	ASM250460v1	China (Luzhou): mud		Scaffold	19512	2946056	NA	96.57	0.33		38	15	FALSE	35	1.19
GCA_002506915.1	Methanosarcina sp. UBA369	ASM250691v1	China (Luzhou): mud		Scaffold	78299	2989341	NA	99.18	0.33		25	15	FALSE	35	1.17
GCA_027925105.1	Methanosarcina thermophila MST-A1	ASM2792510v1	anaerobic sludge	Annotation submitted by AIST	Scaffold	170175	3096778	2730	99.84	0.65		33	10	FALSE	35	1.13
GCA_001402855.1	Methanosarcina sp. 795	ASM140285v1	Canada: anaerobic bioreactor	NCBI Prokaryotic Genome Annotation Pipeline (PGAP)	Chromosome	604536	3122414	2691	99.84	0.65		1	10	FALSE	35	1.12
GCA_002506095.1	Methanosarcina sp. UBA423	ASM250609v1	China (Mianyang): mud		Scaffold	83428	2578323	NA	90.69	0	0	29	16	TRUE	36	1.4				no protein file available
GCA_000969885.1	Methanosarcina thermophila TM-1	ASM96988v1		Annotation submitted by University of Illinois at Urbana-Champaign	Complete Genome	3127379	3127379	2627	99.84	0.65		1	10	FALSE	36	1.15
GCA_002506415.1	Methanosarcina mazei	ASM250641v1	Bioreactor		Scaffold	35890	3839682	NA	99.35	0.65		130	31	FALSE	36	0.94
GCA_000969925.1	Methanosarcina thermophila CHTI-55	ASM96992v1		Annotation submitted by University of Illinois at Urbana-Champaign	Complete Genome	3130228	3130228	2612	99.84	0.65		1	10	FALSE	37	1.18
GCA_001304615.2	Methanosarcina flavescens	ASM130461v2	Germany: anaerobic digester	NCBI Prokaryotic Genome Annotation Pipeline (PGAP)	Complete Genome	3283688	3283688	2887	99.84	0	0	1	11	TRUE	37	1.13	13	2	22
GCA_002507065.1	Methanosarcina mazei	ASM250706v1	Bioreactor		Scaffold	28254	3680695	NA	98.69	0.65		160	31	FALSE	46	1.25
GCA_033808855.1	Methanosarcina sp.	ASM3380885v1	anaerobically digested sample from wastewater treatment plant		Scaffold	34678	2879042	NA	96.05	0	0	92	17	TRUE	62	2.15				no protein file available
GCA_000970145.1	Methanosarcina siciliae C2J	ASM97014v1		Annotation submitted by University of Illinois at Urbana-Champaign	Complete Genome	5427890	5427890	4467	99.84	0.65	0	1	20	TRUE	94	1.73	26	3	65
GCA_002509325.1	Methanosarcina sp. UBA402	ASM250932v1	China (Chengdu): mud		Scaffold	9110	2920669	NA	95.47	0	0	245	12	TRUE	108	3.7				no protein file available
GCA_005485005.1	Methanosarcina mazei	ASM548500v1	Russia: Arctic permafrost	NCBI Prokaryotic Genome Annotation Pipeline (PGAP)	Chromosome	57424	4186733	3615	100	0.65		1	32	FALSE	110	2.63
GCA_000970125.1	Methanosarcina siciliae HI350	ASM97012v1		Annotation submitted by University of Illinois at Urbana-Champaign	Complete Genome	4941115	4941115	3965	99.84	0.65		1	19	FALSE	116	2.35
GCA_000979895.1	Methanosarcina mazei	gtlEnvA5udCFS	USA: Columbia river sediment	NCBI Prokaryotic Genome Annotation Pipeline (PGAP)	Scaffold	40299	3968247	3353	100	0.65		157	32	FALSE	119	3
GCA_000978945.1	Methanosarcina mazei	gtlEnvA5udCFS	USA: Columbia river sediment	NCBI Prokaryotic Genome Annotation Pipeline (PGAP)	Scaffold	36500	4073967	3427	100	0.65		147	32	FALSE	122	2.99
GCA_000979735.1	Methanosarcina mazei	gtlEnvA5udCFS	USA: Columbia river sediment	NCBI Prokaryotic Genome Annotation Pipeline (PGAP)	Scaffold	30718	4094146	3455	100	0.65		186	32	FALSE	122	2.98
GCA_000979575.1	Methanosarcina mazei	gtlEnvA5udCFS	USA: Columbia river sediment	NCBI Prokaryotic Genome Annotation Pipeline (PGAP)	Scaffold	36347	4043214	3405	99.35	0.65		160	32	FALSE	124	3.07
GCA_000979185.1	Methanosarcina mazei	gtlEnvA5udCFS	USA: Columbia river sediment	NCBI Prokaryotic Genome Annotation Pipeline (PGAP)	Scaffold	48210	3989219	3372	100	0.65		123	32	FALSE	125	3.13
GCA_000978935.1	Methanosarcina mazei	gtlEnvA5udCFS	USA: Columbia river sediment	NCBI Prokaryotic Genome Annotation Pipeline (PGAP)	Scaffold	44125	4068199	3434	100	0.65		146	32	FALSE	125	3.07
GCA_000970085.1	Methanosarcina siciliae T4/M	ASM97008v1		Annotation submitted by University of Illinois at Urbana-Champaign	Complete Genome	5017558	5017558	4036	99.84	0.65	0	1	19	TRUE	125	2.49	26	5	94
GCA_000979815.1	Methanosarcina mazei	gtlEnvA5udCFS	USA: Columbia river sediment	NCBI Prokaryotic Genome Annotation Pipeline (PGAP)	Scaffold	45677	4075275	3439	100	0.65		128	32	FALSE	130	3.19
GCA_000979585.1	Methanosarcina mazei	gtlEnvA5udCFS	USA: Columbia river sediment	NCBI Prokaryotic Genome Annotation Pipeline (PGAP)	Scaffold	42579	4028869	3398	98.69	0.65		142	32	FALSE	131	3.25
GCA_000979685.1	Methanosarcina mazei	gtlEnvA5udCFS	USA: Columbia river sediment	NCBI Prokaryotic Genome Annotation Pipeline (PGAP)	Scaffold	43107	4123985	3475	100	0.65		157	32	FALSE	131	3.18
GCA_000979935.1	Methanosarcina mazei	gtlEnvA5udCFS	USA: Columbia river sediment	NCBI Prokaryotic Genome Annotation Pipeline (PGAP)	Scaffold	23833	3998326	3405	100	0.65		294	32	FALSE	132	3.3
GCA_000979825.1	Methanosarcina mazei	gtlEnvA5udCFS	USA: Columbia river sediment	NCBI Prokaryotic Genome Annotation Pipeline (PGAP)	Scaffold	36932	4091268	3459	100	0.65		185	32	FALSE	132	3.23
GCA_000980025.1	Methanosarcina mazei	gtlEnvA5udCFS	USA: Columbia river sediment	NCBI Prokaryotic Genome Annotation Pipeline (PGAP)	Scaffold	37439	4064093	3441	100	0.65		176	32	FALSE	133	3.27
GCA_000979975.1	Methanosarcina sp. 1.H.A.2.2	gtlEnvA5udCFS	USA: Columbia river sediment	NCBI Prokaryotic Genome Annotation Pipeline (PGAP)	Scaffold	61914	3870729	3246	99.84	0	0	103	27	TRUE	134	3.46	23	9	102
GCA_000979025.1	Methanosarcina mazei	gtlEnvA5udCFS	USA: Columbia river sediment	NCBI Prokaryotic Genome Annotation Pipeline (PGAP)	Scaffold	36546	4014381	3379	100	0.65		167	32	FALSE	134	3.34
GCA_000979515.1	Methanosarcina mazei	gtlEnvA5udCFS	USA: Columbia river sediment	NCBI Prokaryotic Genome Annotation Pipeline (PGAP)	Scaffold	35291	4076107	3463	100	1.31		209	32	FALSE	134	3.29
GCA_000979675.1	Methanosarcina mazei	gtlEnvA5udCFS	USA: Columbia river sediment	NCBI Prokaryotic Genome Annotation Pipeline (PGAP)	Scaffold	40668	4095685	3464	100	0.65		182	32	FALSE	134	3.27
GCA_000979125.1	Methanosarcina mazei	gtlEnvA5udCFS	USA: Columbia river sediment	NCBI Prokaryotic Genome Annotation Pipeline (PGAP)	Scaffold	43975	4072647	3444	100	0.65		164	32	FALSE	135	3.31
GCA_000980005.1	Methanosarcina mazei	gtlEnvA5udCFS	USA: Columbia river sediment	NCBI Prokaryotic Genome Annotation Pipeline (PGAP)	Scaffold	19677	4077516	3465	100	0.65		337	32	FALSE	135	3.31
GCA_000979295.1	Methanosarcina sp. 1.H.T.1A.1	gtlEnvA5udCFS	USA: Columbia river sediment	NCBI Prokaryotic Genome Annotation Pipeline (PGAP)	Scaffold	41050	3842140	3263	99.84	0.38	0	160	26	TRUE	136	3.54	18	8	110
GCA_000979555.1	Methanosarcina mazei	gtlEnvA5udCFS	USA: Columbia river sediment	NCBI Prokaryotic Genome Annotation Pipeline (PGAP)	Scaffold	40363	4078931	3441	100	0.65		185	32	FALSE	136	3.33
GCA_000979375.1	Methanosarcina mazei	gtlEnvA5udCFS	USA: Columbia river sediment	NCBI Prokaryotic Genome Annotation Pipeline (PGAP)	Scaffold	44453	4092300	3467	100	0.65		136	32	FALSE	136	3.32
GCA_000979265.1	Methanosarcina mazei	gtlEnvA5udCFS	USA: Columbia river sediment	NCBI Prokaryotic Genome Annotation Pipeline (PGAP)	Scaffold	25787	4188559	3575	100	0.65		263	32	FALSE	136	3.25
GCA_000979115.1	Methanosarcina mazei	gtlEnvA5udCFS	USA: Columbia river sediment	NCBI Prokaryotic Genome Annotation Pipeline (PGAP)	Scaffold	27246	3971797	3373	100	0.65		238	32	FALSE	137	3.45
GCA_000979095.1	Methanosarcina mazei	gtlEnvA5udCFS	USA: Columbia river sediment	NCBI Prokaryotic Genome Annotation Pipeline (PGAP)	Scaffold	34720	4003619	3383	100	0.65		199	32	FALSE	137	3.42
GCA_000980075.1	Methanosarcina mazei	gtlEnvA5udCFS	USA: Columbia river sediment	NCBI Prokaryotic Genome Annotation Pipeline (PGAP)	Scaffold	37230	3978804	3367	100	0.65		142	32	FALSE	138	3.47
GCA_000980155.1	Methanosarcina mazei	gtlEnvA5udCFS	USA: Columbia river sediment	NCBI Prokaryotic Genome Annotation Pipeline (PGAP)	Scaffold	42661	3972119	3364	100	0.65		148	32	FALSE	140	3.52
GCA_000979755.1	Methanosarcina mazei	gtlEnvA5udCFS	USA: Columbia river sediment	NCBI Prokaryotic Genome Annotation Pipeline (PGAP)	Scaffold	36753	4121503	3457	100	0.65		167	32	FALSE	140	3.4
GCA_000979995.1	Methanosarcina mazei	gtlEnvA5udCFS	USA: Columbia river sediment	NCBI Prokaryotic Genome Annotation Pipeline (PGAP)	Scaffold	34064	4006860	3419	100	0.65		204	32	FALSE	141	3.52
GCA_000980175.1	Methanosarcina mazei	gtlEnvA5udCFS	USA: Columbia river sediment	NCBI Prokaryotic Genome Annotation Pipeline (PGAP)	Scaffold	42106	4085981	3444	100	0.65		142	32	FALSE	141	3.45
GCA_000979345.1	Methanosarcina mazei	gtlEnvA5udCFS	USA: Columbia river sediment	NCBI Prokaryotic Genome Annotation Pipeline (PGAP)	Scaffold	49711	4198899	3584	100	0.65		146	32	FALSE	142	3.38
GCA_000979665.1	Methanosarcina mazei	gtlEnvA5udCFS	USA: Columbia river sediment	NCBI Prokaryotic Genome Annotation Pipeline (PGAP)	Scaffold	38051	4110215	3448	100	0.65		162	32	FALSE	143	3.48
GCA_000979205.1	Methanosarcina mazei	gtlEnvA5udCFS	USA: Columbia river sediment	NCBI Prokaryotic Genome Annotation Pipeline (PGAP)	Scaffold	37484	4234097	3583	100	2.61		374	32	FALSE	143	3.38
GCA_000978955.1	Methanosarcina mazei	gtlEnvA5udCFS	USA: Columbia river sediment	NCBI Prokaryotic Genome Annotation Pipeline (PGAP)	Scaffold	29904	4061965	3455	100	0.65		236	32	FALSE	145	3.57
GCA_000979105.1	Methanosarcina mazei	gtlEnvA5udCFS	USA: Columbia river sediment	NCBI Prokaryotic Genome Annotation Pipeline (PGAP)	Scaffold	54561	4049464	3420	100	0.65		124	32	FALSE	146	3.61
GCA_000979475.1	Methanosarcina sp. 2.H.T.1A.8	gtlEnvA5udCFS	USA: Columbia river sediment	NCBI Prokaryotic Genome Annotation Pipeline (PGAP)	Scaffold	109098	4069899	3437	99.84	0.33		69	25	FALSE	146	3.59
GCA_034331585.1	Methanosarcina sp.	ASM3433158v1	Russia: methanogenic enrichment culture from drilling water	NCBI Prokaryotic Genome Annotation Pipeline (PGAP)	Scaffold	32429	4322233	3630	99.84	0.65	0	144	23	TRUE	146	3.38	23	6	117
GCA_000979655.1	Methanosarcina mazei	gtlEnvA5udCFS	USA: Columbia river sediment	NCBI Prokaryotic Genome Annotation Pipeline (PGAP)	Scaffold	17893	4011068	3418	99.67	1.31		349	32	FALSE	147	3.66
GCA_000979845.1	Methanosarcina mazei	gtlEnvA5udCFS	USA: Columbia river sediment	NCBI Prokaryotic Genome Annotation Pipeline (PGAP)	Scaffold	45304	4034156	3413	100	0.65		144	32	FALSE	147	3.64
GCA_000979505.1	Methanosarcina mazei	gtlEnvA5udCFS	USA: Columbia river sediment	NCBI Prokaryotic Genome Annotation Pipeline (PGAP)	Scaffold	41334	4078419	3428	100	0.65		167	32	FALSE	147	3.6
GCA_000979915.1	Methanosarcina mazei	gtlEnvA5udCFS	USA: Columbia river sediment	NCBI Prokaryotic Genome Annotation Pipeline (PGAP)	Scaffold	36799	4044897	3427	100	0.65		172	32	FALSE	148	3.66
GCA_000979335.1	Methanosarcina mazei	gtlEnvA5udCFS	USA: Columbia river sediment	NCBI Prokaryotic Genome Annotation Pipeline (PGAP)	Scaffold	39932	4077945	3449	100	0.65		189	32	FALSE	148	3.63
GCA_000979195.1	Methanosarcina mazei	gtlEnvA5udCFS	USA: Columbia river sediment	NCBI Prokaryotic Genome Annotation Pipeline (PGAP)	Scaffold	41665	4091699	3481	100	0.65		171	32	FALSE	148	3.62
GCA_000979045.1	Methanosarcina mazei	gtlEnvA5udCFS	USA: Columbia river sediment	NCBI Prokaryotic Genome Annotation Pipeline (PGAP)	Scaffold	44614	4122823	3465	100	0.65		136	32	FALSE	148	3.59
GCA_000979015.1	Methanosarcina mazei	gtlEnvA5udCFS	USA: Columbia river sediment	NCBI Prokaryotic Genome Annotation Pipeline (PGAP)	Scaffold	35877	3981997	3374	100	0.65		159	32	FALSE	149	3.74
GCA_000979745.1	Methanosarcina mazei	gtlEnvA5udCFS	USA: Columbia river sediment	NCBI Prokaryotic Genome Annotation Pipeline (PGAP)	Scaffold	30070	4005945	3378	100	0.65		222	32	FALSE	149	3.72
GCA_000980055.1	Methanosarcina mazei	gtlEnvA5udCFS	USA: Columbia river sediment	NCBI Prokaryotic Genome Annotation Pipeline (PGAP)	Scaffold	42576	4085382	3457	100	0.65		175	32	FALSE	149	3.65
GCA_000979455.1	Methanosarcina sp. 2.H.T.1A.6	gtlEnvA5udCFS	USA: Columbia river sediment	NCBI Prokaryotic Genome Annotation Pipeline (PGAP)	Scaffold	130764	4074625	3427	99.84	0.33	0	54	25	TRUE	150	3.68	20	5	125
GCA_000979255.1	Methanosarcina mazei	gtlEnvA5udCFS	USA: Columbia river sediment	NCBI Prokaryotic Genome Annotation Pipeline (PGAP)	Scaffold	42452	4081225	3450	100	0.65		155	32	FALSE	150	3.68
GCA_000980135.1	Methanosarcina mazei	gtlEnvA5udCFS	USA: Columbia river sediment	NCBI Prokaryotic Genome Annotation Pipeline (PGAP)	Scaffold	37490	4077567	3445	100	0.65		159	32	FALSE	151	3.7
GCA_000979495.1	Methanosarcina mazei	gtlEnvA5udCFS	USA: Columbia river sediment	NCBI Prokaryotic Genome Annotation Pipeline (PGAP)	Scaffold	29326	4102484	3533	100	0.65		267	32	FALSE	151	3.68
GCA_000979855.1	Methanosarcina mazei	gtlEnvA5udCFS	USA: Columbia river sediment	NCBI Prokaryotic Genome Annotation Pipeline (PGAP)	Scaffold	44260	4053560	3434	100	0.65		171	32	FALSE	152	3.75
GCA_000979275.1	Methanosarcina mazei	gtlEnvA5udCFS	USA: Columbia river sediment	NCBI Prokaryotic Genome Annotation Pipeline (PGAP)	Scaffold	37548	4082602	3441	100	0.65		154	32	FALSE	152	3.72
GCA_000979765.1	Methanosarcina mazei	gtlEnvA5udCFS	USA: Columbia river sediment	NCBI Prokaryotic Genome Annotation Pipeline (PGAP)	Scaffold	43768	4126043	3459	100	0.65		136	32	FALSE	152	3.68
GCA_000979595.1	Methanosarcina mazei	gtlEnvA5udCFS	USA: Columbia river sediment	NCBI Prokaryotic Genome Annotation Pipeline (PGAP)	Scaffold	41572	4157971	3502	100	0.65		163	32	FALSE	152	3.66
GCA_000970245.1	Methanosarcina mazei C16	ASM97024v1		Annotation submitted by University of Illinois at Urbana-Champaign	Complete Genome	4166241	4166241	3437	100	0.65		1	32	FALSE	152	3.65
GCA_000970185.1	Methanosarcina mazei SarPi	ASM97018v1		Annotation submitted by University of Illinois at Urbana-Champaign	Complete Genome	4066551	4066551	3276	100	0.65	0	1	33	TRUE	153	3.76	15	8	130
GCA_000979425.1	Methanosarcina sp. 2.H.T.1A.3	gtlEnvA5udCFS	USA: Columbia river sediment	NCBI Prokaryotic Genome Annotation Pipeline (PGAP)	Scaffold	90483	4083606	3434	99.84	0.33		92	25	FALSE	153	3.75
GCA_000970225.1	Methanosarcina mazei LYC	ASM97022v1		Annotation submitted by University of Illinois at Urbana-Champaign	Complete Genome	4154344	4154344	3412	100	0.65		1	31	FALSE	153	3.68
GCA_000979175.1	Methanosarcina mazei	gtlEnvA5udCFS	USA: Columbia river sediment	NCBI Prokaryotic Genome Annotation Pipeline (PGAP)	Scaffold	36447	4084966	3460	100	0.65		205	32	FALSE	155	3.79
GCA_000970205.1	Methanosarcina mazei S-6	ASM97020v1		Annotation submitted by University of Illinois at Urbana-Champaign	Complete Genome	4142816	4142816	3412	100	0.65		1	31	FALSE	157	3.79
GCA_020804225.1	Methanosarcina sp. DH2	ASM2080422v1	USA: Uranium contaminated subsurface sediments from subsurface aquifer	NCBI Prokaryotic Genome Annotation Pipeline (PGAP)	Scaffold	172065	4596082	3846	99.84	0.65	0	37	22	TRUE	157	3.42	25	10	122
GCA_000979635.1	Methanosarcina mazei	gtlEnvA5udCFS	USA: Columbia river sediment	NCBI Prokaryotic Genome Annotation Pipeline (PGAP)	Scaffold	42684	4160506	3497	100	0.65		139	32	FALSE	159	3.82
GCA_000978965.1	Methanosarcina mazei	gtlEnvA5udCFS	USA: Columbia river sediment	NCBI Prokaryotic Genome Annotation Pipeline (PGAP)	Scaffold	44926	4164852	3506	100	0.65		156	32	FALSE	159	3.82
GCA_000979925.1	Methanosarcina mazei	gtlEnvA5udCFS	USA: Columbia river sediment	NCBI Prokaryotic Genome Annotation Pipeline (PGAP)	Scaffold	35170	4079653	3458	100	1.31		231	32	FALSE	160	3.92
GCA_010706455.1	Methanosarcina mazei	ASM1070645v1	China: Zoige Wetland	NCBI Prokaryotic Genome Annotation Pipeline (PGAP)	Complete Genome	4323149	4323149	3612	100	0.65		1	32	FALSE	162	3.75				replaced with GCA_000007065.1 as representative
GCA_025035885.1	Methanosarcina mazei TMA	ASM2503588v1		Annotation submitted by University of Illinois at Urbana-Champaign	Chromosome	134071	4403296	3560	100	1.31		1	32	FALSE	162	3.68
GCA_000980085.1	Methanosarcina mazei	gtlEnvA5udCFS	USA: Columbia river sediment	NCBI Prokaryotic Genome Annotation Pipeline (PGAP)	Scaffold	26691	4081659	3471	100	0.98		257	32	FALSE	164	4.02
GCA_030247745.1	Methanosarcina mazei	ASM3024774v1	anaerobic sewage digester	NCBI Prokaryotic Genome Annotation Pipeline (PGAP)	Complete Genome	4108379	4108379	3549	100	0.65	0	1	31	TRUE	164	3.99	18	5	141
GCA_000979035.1	Methanosarcina mazei	gtlEnvA5udCFS	USA: Columbia river sediment	NCBI Prokaryotic Genome Annotation Pipeline (PGAP)	Scaffold	32218	4129685	3497	100	0.65		211	32	FALSE	164	3.97
GCA_000980105.1	Methanosarcina mazei	gtlEnvA5udCFS	USA: Columbia river sediment	NCBI Prokaryotic Genome Annotation Pipeline (PGAP)	Scaffold	26897	4079204	3465	100	0.65		260	32	FALSE	165	4.04
GCA_028693135.1	Methanosarcina sp.	ASM2869313v1	USA: landfill	NCBI Prokaryotic Genome Annotation Pipeline (PGAP)	Scaffold	78681	4220559	3621	99.35	1.63	33.33	89	30	TRUE	165	3.91	29	5	131
GCA_000979415.1	Methanosarcina sp. 2.H.T.1A.15	gtlEnvA5udCFS	USA: Columbia river sediment	NCBI Prokaryotic Genome Annotation Pipeline (PGAP)	Scaffold	17706	4080053	3489	99.84	0.98		352	25	FALSE	166	4.07
GCA_019669945.1	Methanosarcina mazei	ASM1966994v1	Japan: paddy field soil	Annotation submitted by Soil Biology and Chemistry, Department of Applied Biosciences, Graduate School of Bioagricultural Sciences, Nagoya University	Complete Genome	4417125	4417125	3866	100	1.31		1	32	FALSE	166	3.76
GCA_000007065.1	Methanosarcina mazei Go1	ASM706v1	anaerobic sewage digester	Annotation submitted by Gottingen Genomics Laboratory	Complete Genome	4096345	4096345	3438	100	0.65	0	1	31	TRUE	168	4.1	0	0	0	Selected as cluster representative since M. mazei Gö1 was further investigated in this study
GCA_030247815.1	Methanosarcina mazei	ASM3024781v1	anaerobic sewage digester	NCBI Prokaryotic Genome Annotation Pipeline (PGAP)	Complete Genome	4085600	4085600	3506	100	0.65		1	31	FALSE	172	4.21
GCA_000970165.1	Methanosarcina mazei WWM610	ASM97016v1		Annotation submitted by University of Illinois at Urbana-Champaign	Complete Genome	4096482	4096482	3343	100	0.65		1	32	FALSE	172	4.2
GCA_000007345.1	Methanosarcina acetivorans C2A	ASM734v1	Marine mud	Annotation submitted by Broad Institute	Complete Genome	5751492	5751492	4662	99.84	0.03	0	1	21	TRUE	172	2.99	42	8	122
GCA_000979385.1	Methanosarcina sp. 2.H.A.1B.4	gtlEnvA5udCFS	USA: Columbia river sediment	NCBI Prokaryotic Genome Annotation Pipeline (PGAP)	Scaffold	62668	3907151	3275	99.84	0.65	0	94	28	TRUE	181	4.63	34	8	139
GCA_000970265.1	Methanosarcina lacustris Z-7289	ASM97026v1		Annotation submitted by University of Illinois at Urbana-Champaign	Complete Genome	4139808	4139808	3287	99.18	0	0	1	29	TRUE	239	5.77	55	14	170
GCA_028705965.1	Methanosarcina sp.	ASM2870596v1	USA: landfill	NCBI Prokaryotic Genome Annotation Pipeline (PGAP)	Scaffold	15511	3513095	3129	90.69	3.92	75	304	13	TRUE	252	7.17	52	22	178
GCA_000969985.1	Methanosarcina barkeri str. Wiesmoor	ASM96998v1		Annotation submitted by University of Illinois at Urbana-Champaign	Complete Genome	4874815	4907186	3815	99.84	0.65	0	2	7	TRUE	267	5.44	31	11	225
GCA_000970045.1	Methanosarcina sp. MTP4	ASM97004v1		Annotation submitted by University of Illinois at Urbana-Champaign	Complete Genome	4211468	4211468	3314	99.84	0	0	1	36	TRUE	276	6.55	41	10	225
GCA_020804205.1	Methanosarcina sp. DH1	ASM2080420v1	USA: wastewater	NCBI Prokaryotic Genome Annotation Pipeline (PGAP)	Scaffold	98734	4574828	3815	99.84	0.33	0	51	5	TRUE	278	6.08	48	13	217
GCA_000969905.1	Methanosarcina vacuolata Z-761	ASM96990v1		Annotation submitted by University of Illinois at Urbana-Champaign	Complete Genome	4505752	4563885	3576	99.84	0	0	2	3	TRUE	284	6.22	50	16	218
GCA_000970005.1	Methanosarcina sp. WH1	ASM97000v1		Annotation submitted by University of Illinois at Urbana-Champaign	Complete Genome	3914091	3914091	3262	99.84	0		1	24	FALSE	296	7.56
GCA_000969965.1	Methanosarcina sp. WWM596	ASM96996v1		Annotation submitted by University of Illinois at Urbana-Champaign	Complete Genome	4137337	4137337	3472	99.84	0	0	1	24	TRUE	298	7.2	46	18	234
GCA_000969945.1	Methanosarcina sp. Kolksee	ASM96994v1		Annotation submitted by University of Illinois at Urbana-Champaign	Complete Genome	4499114	4553495	3546	99.35	0	0	2	4	TRUE	311	6.83	55	16	240
GCA_000970065.1	Methanosarcina barkeri 227	ASM97006v1		Annotation submitted by University of Illinois at Urbana-Champaign	Complete Genome	4447980	4487566	3537	99.84	0		2	6	FALSE	318	7.09
GCA_001027005.1	Methanosarcina barkeri CM1	ASM102700v1	New Zealand: bovine rumen	Annotation submitted by PGgRc	Complete Genome	4501171	4501171	3655	99.84	0	0	1	6	TRUE	327	7.26	43	14	270
GCA_000970025.1	Methanosarcina barkeri MS	ASM97002v1		Annotation submitted by University of Illinois at Urbana-Champaign	Complete Genome	4533209	4574907	3585	99.84	0.33		2	6	FALSE	330	7.21
GCA_000970305.1	Methanosarcina barkeri 3	ASM97030v1		Annotation submitted by University of Illinois at Urbana-Champaign	Complete Genome	4560446	4560446	3546	99.18	0.65	0	1	8	TRUE	334	7.32	30	12	292
