## Supplementary Table 5.2 for "Tandem repeats in methanogenic archaea and their viruses reveal a shared potential for rapid genomic diversification"

Supplementary Table 5.2 | Unique tandem repeats in long-read M. mazei G�1 assemblies relative to the reference genome (NC_003901.1). Genomic positions and unit sequence of unique TRs are presented.
reference_genome	sample_genome	start	end	unit_seq	type
NCBI_reference_GCA_000007065.1	DSMZ	339548	339632	AGCAAGTCAACTATAATTAGACCTCCTG	unique_in_sample_vs_reference
NCBI_reference_GCA_000007065.1	Ref_ETH	3659581	3659689	TACAAATGTGACTAATGA	unique_in_reference_vs_sample
NCBI_reference_GCA_000007065.1	Ref_ETH	3659743	3659797	TACAAATGTAACTATTGA	unique_in_reference_vs_sample
NCBI_reference_GCA_000007065.1	Ref_ETH	146004	146067	AATATTCAGCAAAATAATAAG	unique_in_sample_vs_reference
NCBI_reference_GCA_000007065.1	Ref_ETH	339569	339653	AGCAAGTCAACTATAATTAGACCTCCTG	unique_in_sample_vs_reference
NCBI_reference_GCA_000007065.1	Ref_ETH	1253343	1253436	TGAAAATAAGCTGCAAAATTCAAATATGGAA	unique_in_sample_vs_reference
NCBI_reference_GCA_000007065.1	Ref_ETH	3708554	3708623	TATATTTATCCTATATTTATCTG	unique_in_sample_vs_reference
NCBI_reference_GCA_000007065.1	Ref_WT	146001	146064	AATATTCAGCAAAATAATAAG	unique_in_sample_vs_reference
NCBI_reference_GCA_000007065.1	Ref_WT	339564	339648	AGCAAGTCAACTATAATTAGACCTCCTG	unique_in_sample_vs_reference
NCBI_reference_GCA_000007065.1	Ref_WT	1253338	1253431	TGAAAATAAGCTGCAAAATTCAAATATGGAA	unique_in_sample_vs_reference
NCBI_reference_GCA_000007065.1	Ref_WT	3728880	3728949	TATATTTATCCTATATTTATCTG	unique_in_sample_vs_reference
