## Supplementary Table 6 for "Tandem repeats in methanogenic archaea and their viruses reveal a shared potential for rapid genomic diversification"

Supplementary Table 6 | Single-nucleotide variants (SNVs) in long-read M. mazei Gö1 assemblies. Table contains two sections: (A) Variant and SNV counts for each sample together with SNV frequency statistics. (B) Individual variants identified by Clair3 across all assemblies alongside corresponding quality statistics.
#Table A
	number variants	number SNVs	SNV frequency mean	SNV frequency stdev	SNV frequency max	SNV frequency min
DSMZ	23	15	0.25	0.089	0.417	0.115
Ref_WT	205	190	0.391	0.063	0.497	0.132
Ref_WETH	284	170	0.41	0.058	0.518	0.017
average	170.67	125	0.351	0.07	0.477	0.088
stdev	133.84	95.79	0.087	0.017	0.053	0.062
#Table B
#CHROM	POS	ID	REF	ALT	type	QUAL	FILTER	INFO	FORMAT	SAMPLE	AF
DSMZ	2957348	.	G	T	SNV	11.43	PASS	P	GT:GQ:DP:AD:AF	0/1:11:139:77,58:0.4173	0.4173
DSMZ	2071989	.	G	A	SNV	19.11	PASS	P	GT:GQ:DP:AD:AF	0/1:19:147:67,58:0.3946	0.3946
DSMZ	2006035	.	G	A	SNV	14.67	PASS	P	GT:GQ:DP:AD:AF	0/1:14:136:74,50:0.3676	0.3676
DSMZ	2731351	.	G	C	SNV	9.25	PASS	F	GT:GQ:DP:AD:AF	0/1:9:152:102,43:0.2829	0.2829
DSMZ	3276029	.	C	T	SNV	9.96	PASS	P	GT:GQ:DP:AD:AF	0/1:9:181:124,51:0.2818	0.2818
DSMZ	1188219	.	G	T	SNV	18.87	PASS	F	GT:GQ:DP:AD:AF	0/1:18:151:109,40:0.2649	0.2649
DSMZ	2216130	.	G	T	SNV	14.61	PASS	F	GT:GQ:DP:AD:AF	0/1:14:149:101,36:0.2416	0.2416
DSMZ	3326739	.	C	T	SNV	14.04	PASS	P	GT:GQ:DP:AD:AF	0/1:14:152:94,36:0.2368	0.2368
DSMZ	2197392	.	T	G	SNV	6.45	PASS	F	GT:GQ:DP:AD:AF	0/1:6:163:102,38:0.2331	0.2331
DSMZ	1466564	.	G	A	SNV	11.24	PASS	F	GT:GQ:DP:AD:AF	0/1:11:184:140,41:0.2228	0.2228
DSMZ	889399	.	G	T	SNV	6.75	PASS	F	GT:GQ:DP:AD:AF	0/1:6:148:114,29:0.1959	0.1959
DSMZ	2043258	.	G	T	SNV	20.32	PASS	F	GT:GQ:DP:AD:AF	0/1:20:130:82,25:0.1923	0.1923
DSMZ	3696509	.	G	A	SNV	15.37	PASS	F	GT:GQ:DP:AD:AF	0/1:15:151:101,27:0.1788	0.1788
DSMZ	1455479	.	G	T	SNV	8.51	PASS	F	GT:GQ:DP:AD:AF	0/1:8:194:140,25:0.1289	0.1289
DSMZ	2299786	.	G	A	SNV	11.23	PASS	P	GT:GQ:DP:AD:AF	0/1:11:165:99,19:0.1152	0.1152
DSMZ	302506	.	A	AAATC	insertion	20.7	PASS	P	GT:GQ:DP:AD:AF	1/1:20:172:4,160:0.9302
DSMZ	768505	.	G	GTC	insertion	19.75	PASS	P	GT:GQ:DP:AD:AF	1/1:19:163:5,156:0.9571
DSMZ	941000	.	G	GA	insertion	13.81	PASS	P	GT:GQ:DP:AD:AF	1/1:13:178:120,48:0.2697
DSMZ	2114843	.	G	GA	insertion	6.18	PASS	F	GT:GQ:DP:AD:AF	0/1:6:183:106,49:0.2678
DSMZ	2367166	.	A	AT	insertion	16.06	PASS	P	GT:GQ:DP:AD:AF	0/1:16:152:98,17:0.1118
DSMZ	3215151	.	G	GA	insertion	10.59	PASS	P	GT:GQ:DP:AD:AF	1/1:10:168:131,25:0.1488
DSMZ	3649216	.	T	TC	insertion	9.8	PASS	P	GT:GQ:DP:AD:AF	1/1:9:149:95,16:0.1074
DSMZ	3741509	.	G	GC	insertion	10.33	PASS	P	GT:GQ:DP:AD:AF	1/1:10:138:106,6:0.0435
Ref_WT	1722896	.	G	A	SNV	19.09	PASS	P	GT:GQ:DP:AD:AF	0/1:19:185:93,92:0.4973	0.4973
Ref_WT	251644	.	C	T	SNV	19.49	PASS	P	GT:GQ:DP:AD:AF	0/1:19:145:72,73:0.5034	0.4966
Ref_WT	2399693	.	G	A	SNV	7.61	PASS	F	GT:GQ:DP:AD:AF	0/1:7:121:61,60:0.4959	0.4959
Ref_WT	1722899	.	A	C	SNV	22.14	PASS	F	GT:GQ:DP:AD:AF	0/1:22:185:93,91:0.4919	0.4919
Ref_WT	106727	.	T	C	SNV	19.07	PASS	P	GT:GQ:DP:AD:AF	0/1:19:151:72,77:0.5099	0.4901
Ref_WT	66125	.	A	G	SNV	19.46	PASS	P	GT:GQ:DP:AD:AF	0/1:19:131:66,64:0.4885	0.4885
Ref_WT	2399690	.	A	T	SNV	5.26	PASS	F	GT:GQ:DP:AD:AF	0/1:5:121:60,59:0.4876	0.4876
Ref_WT	3749367	.	C	T	SNV	24.82	PASS	F	GT:GQ:DP:AD:AF	0/1:24:124:72,52:0.4194	0.4861
Ref_WT	152855	.	G	A	SNV	19.72	PASS	P	GT:GQ:DP:AD:AF	0/1:19:138:67,71:0.5145	0.4855
Ref_WT	620958	.	T	C	SNV	19.8	PASS	P	GT:GQ:DP:AD:AF	0/1:19:149:77,72:0.4832	0.4832
Ref_WT	3471220	.	T	C	SNV	20.82	PASS	P	GT:GQ:DP:AD:AF	0/1:20:123:70,53:0.4309	0.4818
Ref_WT	3159421	.	C	T	SNV	15.91	PASS	F	GT:GQ:DP:AD:AF	0/1:15:142:94,47:0.3310	0.4803
Ref_WT	2301157	.	C	T	SNV	17.88	PASS	P	GT:GQ:DP:AD:AF	0/1:17:155:79,74:0.4774	0.4774
Ref_WT	1854959	.	C	T	SNV	24.05	PASS	F	GT:GQ:DP:AD:AF	0/1:24:210:109,100:0.4762	0.4762
Ref_WT	3851729	.	T	C	SNV	17.8	PASS	P	GT:GQ:DP:AD:AF	0/1:17:133:74,58:0.4361	0.475
Ref_WT	2050296	.	A	G	SNV	18.24	PASS	P	GT:GQ:DP:AD:AF	0/1:18:163:85,77:0.4724	0.4724
Ref_WT	2448832	.	C	T	SNV	15.9	PASS	F	GT:GQ:DP:AD:AF	0/1:15:153:92,61:0.3987	0.4715
Ref_WT	153242	.	A	G	SNV	20.38	PASS	P	GT:GQ:DP:AD:AF	0/1:20:140:74,66:0.4714	0.4714
Ref_WT	3078370	.	T	C	SNV	16.49	PASS	F	GT:GQ:DP:AD:AF	0/1:16:131:87,44:0.3359	0.4706
Ref_WT	736153	.	T	C	SNV	18.6	PASS	P	GT:GQ:DP:AD:AF	0/1:18:158:81,74:0.4684	0.4684
Ref_WT	69440	.	C	G	SNV	22.91	PASS	F	GT:GQ:DP:AD:AF	0/1:22:141:75,66:0.4681	0.4681
Ref_WT	3859468	.	C	T	SNV	24.09	PASS	F	GT:GQ:DP:AD:AF	0/1:24:122:73,47:0.3852	0.4676
Ref_WT	3938639	.	A	G	SNV	19.34	PASS	P	GT:GQ:DP:AD:AF	0/1:19:139:73,65:0.4676	0.4676
Ref_WT	866424	.	G	A	SNV	18.02	PASS	P	GT:GQ:DP:AD:AF	0/1:18:184:98,86:0.4674	0.4674
Ref_WT	1416588	.	T	G	SNV	18.41	PASS	P	GT:GQ:DP:AD:AF	0/1:18:196:105,91:0.4643	0.4643
Ref_WT	1319609	.	T	C	SNV	17.5	PASS	P	GT:GQ:DP:AD:AF	0/1:17:199:104,92:0.4623	0.4623
Ref_WT	1581210	.	A	G	SNV	18.42	PASS	P	GT:GQ:DP:AD:AF	0/1:18:219:117,101:0.4612	0.4612
Ref_WT	726285	.	T	C	SNV	24.05	PASS	F	GT:GQ:DP:AD:AF	0/1:24:178:94,82:0.4607	0.4607
Ref_WT	923777	.	C	T	SNV	24.98	PASS	F	GT:GQ:DP:AD:AF	0/1:24:152:80,70:0.4605	0.4605
Ref_WT	3671154	.	T	C	SNV	19.57	PASS	F	GT:GQ:DP:AD:AF	0/1:19:118:72,46:0.3898	0.4583
Ref_WT	3704306	.	T	G	SNV	18.52	PASS	F	GT:GQ:DP:AD:AF	0/1:18:126:78,43:0.3413	0.458
Ref_WT	3298665	.	A	G	SNV	20.37	PASS	F	GT:GQ:DP:AD:AF	0/1:20:100:59,39:0.3900	0.4576
Ref_WT	310029	.	C	T	SNV	18.31	PASS	P	GT:GQ:DP:AD:AF	0/1:18:153:83,70:0.4575	0.4575
Ref_WT	1552578	.	A	C	SNV	21.78	PASS	P	GT:GQ:DP:AD:AF	0/1:21:233:123,106:0.4549	0.4549
Ref_WT	3887749	.	G	A	SNV	21.72	PASS	P	GT:GQ:DP:AD:AF	0/1:21:120:63,57:0.4750	0.4539
Ref_WT	4013658	.	A	G	SNV	18.04	PASS	P	GT:GQ:DP:AD:AF	0/1:18:141:76,64:0.4539	0.4539
Ref_WT	3804097	.	C	T	SNV	17.8	PASS	P	GT:GQ:DP:AD:AF	0/1:17:124:72,49:0.3952	0.4538
Ref_WT	2304979	.	T	C	SNV	19.13	PASS	P	GT:GQ:DP:AD:AF	0/1:19:150:82,68:0.4533	0.4533
Ref_WT	3216761	.	C	T	SNV	14.2	PASS	F	GT:GQ:DP:AD:AF	0/1:14:137:92,45:0.3285	0.4522
Ref_WT	3067356	.	C	T	SNV	14.16	PASS	F	GT:GQ:DP:AD:AF	0/1:14:142:97,45:0.3169	0.4508
Ref_WT	1436715	.	C	T	SNV	18.09	PASS	P	GT:GQ:DP:AD:AF	0/1:18:194:107,87:0.4485	0.4485
Ref_WT	1601340	.	T	C	SNV	17.61	PASS	P	GT:GQ:DP:AD:AF	0/1:17:219:119,98:0.4475	0.4475
Ref_WT	355839	.	T	C	SNV	25.32	PASS	F	GT:GQ:DP:AD:AF	0/1:25:140:77,62:0.4429	0.4429
Ref_WT	3898118	.	G	A	SNV	16.32	PASS	F	GT:GQ:DP:AD:AF	0/1:16:129:84,44:0.3411	0.4417
Ref_WT	4027386	.	T	C	SNV	16.62	PASS	F	GT:GQ:DP:AD:AF	0/1:16:120:67,53:0.4417	0.4417
Ref_WT	2856021	.	T	C	SNV	23.67	PASS	F	GT:GQ:DP:AD:AF	0/1:23:155:97,56:0.3613	0.4408
Ref_WT	614847	.	A	G	SNV	19.25	PASS	P	GT:GQ:DP:AD:AF	0/1:19:177:96,78:0.4407	0.4407
Ref_WT	3481225	.	A	G	SNV	19.95	PASS	P	GT:GQ:DP:AD:AF	0/1:19:130:76,53:0.4077	0.4397
Ref_WT	3370602	.	A	G	SNV	20.4	PASS	P	GT:GQ:DP:AD:AF	0/1:20:141:79,59:0.4184	0.4371
Ref_WT	3765237	.	A	G	SNV	17.45	PASS	P	GT:GQ:DP:AD:AF	0/1:17:123:70,52:0.4228	0.4361
Ref_WT	584961	.	A	G	SNV	19.88	PASS	P	GT:GQ:DP:AD:AF	0/1:19:150:84,65:0.4333	0.4333
Ref_WT	3761221	.	A	G	SNV	18.41	PASS	P	GT:GQ:DP:AD:AF	0/1:18:131:71,60:0.4580	0.4326
Ref_WT	3408504	.	T	A	SNV	17.35	PASS	P	GT:GQ:DP:AD:AF	0/1:17:151:85,66:0.4371	0.4309
Ref_WT	1478372	.	G	A	SNV	18.34	PASS	P	GT:GQ:DP:AD:AF	0/1:18:198:109,85:0.4293	0.4293
Ref_WT	360531	.	T	G	SNV	18.29	PASS	P	GT:GQ:DP:AD:AF	0/1:18:133:75,57:0.4286	0.4286
Ref_WT	70487	.	C	T	SNV	17.59	PASS	P	GT:GQ:DP:AD:AF	0/1:17:145:83,62:0.4276	0.4276
Ref_WT	70171	.	T	C	SNV	17.34	PASS	P	GT:GQ:DP:AD:AF	0/1:17:143:82,61:0.4266	0.4266
Ref_WT	69944	.	A	G	SNV	19.17	PASS	P	GT:GQ:DP:AD:AF	0/1:19:148:83,63:0.4257	0.4257
Ref_WT	1344790	.	A	G	SNV	20.72	PASS	P	GT:GQ:DP:AD:AF	0/1:20:207:99,88:0.4251	0.4251
Ref_WT	3706133	.	T	C	SNV	21.43	PASS	F	GT:GQ:DP:AD:AF	0/1:21:139:89,50:0.3597	0.4228
Ref_WT	165804	.	G	A	SNV	19.14	PASS	P	GT:GQ:DP:AD:AF	0/1:19:128:72,54:0.4219	0.4219
Ref_WT	70824	.	G	A	SNV	17.38	PASS	F	GT:GQ:DP:AD:AF	0/1:17:150:86,63:0.4200	0.42
Ref_WT	70827	.	T	C	SNV	16.21	PASS	F	GT:GQ:DP:AD:AF	0/1:16:150:84,63:0.4200	0.42
Ref_WT	3690564	.	A	G	SNV	21.31	PASS	P	GT:GQ:DP:AD:AF	0/1:21:144:77,66:0.4583	0.4194
Ref_WT	3315736	.	C	T	SNV	17.26	PASS	F	GT:GQ:DP:AD:AF	0/1:17:117:71,45:0.3846	0.4184
Ref_WT	1688275	.	C	T	SNV	20.83	PASS	F	GT:GQ:DP:AD:AF	0/1:20:208:118,87:0.4183	0.4183
Ref_WT	720363	.	A	G	SNV	20.09	PASS	P	GT:GQ:DP:AD:AF	0/1:20:163:94,68:0.4172	0.4172
Ref_WT	2739350	.	T	C	SNV	15.54	PASS	F	GT:GQ:DP:AD:AF	0/1:15:149:107,40:0.2685	0.4167
Ref_WT	332740	.	A	G	SNV	23.55	PASS	F	GT:GQ:DP:AD:AF	0/1:23:154:88,64:0.4156	0.4156
Ref_WT	416373	.	A	G	SNV	18.72	PASS	P	GT:GQ:DP:AD:AF	0/1:18:140:81,58:0.4143	0.4143
Ref_WT	2770157	.	A	G	SNV	5.69	PASS	F	GT:GQ:DP:AD:AF	0/1:5:144:82,60:0.4167	0.4126
Ref_WT	2043481	.	A	C	SNV	21.84	PASS	F	GT:GQ:DP:AD:AF	0/1:21:164:91,67:0.4085	0.4085
Ref_WT	3427570	.	T	A	SNV	19.61	PASS	F	GT:GQ:DP:AD:AF	0/1:19:139:82,55:0.3957	0.4083
Ref_WT	3454059	.	C	T	SNV	13.94	PASS	F	GT:GQ:DP:AD:AF	0/1:13:123:81,41:0.3333	0.4077
Ref_WT	3850685	.	G	A	SNV	17.51	PASS	P	GT:GQ:DP:AD:AF	0/1:17:141:80,61:0.4326	0.406
Ref_WT	103299	.	A	G	SNV	17.11	PASS	F	GT:GQ:DP:AD:AF	0/1:17:143:85,58:0.4056	0.4056
Ref_WT	376722	.	T	C	SNV	24.58	PASS	F	GT:GQ:DP:AD:AF	0/1:24:148:84,60:0.4054	0.4054
Ref_WT	2293512	.	A	G	SNV	18.54	PASS	P	GT:GQ:DP:AD:AF	0/1:18:153:88,62:0.4052	0.4052
Ref_WT	2398008	.	A	G	SNV	19.46	PASS	P	GT:GQ:DP:AD:AF	0/1:19:131:78,53:0.4046	0.4046
Ref_WT	3483411	.	A	G	SNV	19.96	PASS	P	GT:GQ:DP:AD:AF	0/1:19:149:85,60:0.4027	0.4037
Ref_WT	3471396	.	C	T	SNV	12.24	PASS	F	GT:GQ:DP:AD:AF	0/1:12:120:70,49:0.4083	0.4027
Ref_WT	1634599	.	A	G	SNV	19.58	PASS	P	GT:GQ:DP:AD:AF	0/1:19:229:137,92:0.4017	0.4017
Ref_WT	2770211	.	T	A	SNV	8.92	PASS	F	GT:GQ:DP:AD:AF	0/1:8:143:83,59:0.4126	0.4014
Ref_WT	557456	.	C	A	SNV	20.62	PASS	P	GT:GQ:DP:AD:AF	0/1:20:135:80,54:0.4000	0.4
Ref_WT	1523142	.	A	G	SNV	17.13	PASS	F	GT:GQ:DP:AD:AF	0/1:17:200:120,80:0.4000	0.4
Ref_WT	2287012	.	C	T	SNV	17.47	PASS	P	GT:GQ:DP:AD:AF	0/1:17:160:93,64:0.4000	0.4
Ref_WT	2770631	.	A	T	SNV	11	PASS	F	GT:GQ:DP:AD:AF	0/1:11:142:88,54:0.3803	0.4
Ref_WT	2293434	.	T	C	SNV	23.5	PASS	F	GT:GQ:DP:AD:AF	0/1:23:153:91,61:0.3987	0.3987
Ref_WT	2399726	.	T	A	SNV	9.04	PASS	F	GT:GQ:DP:AD:AF	1/1:9:120:57,55:0.4583	0.3987
Ref_WT	382742	.	T	C	SNV	21.66	PASS	F	GT:GQ:DP:AD:AF	0/1:21:143:83,57:0.3986	0.3986
Ref_WT	218930	.	C	T	SNV	23.96	PASS	F	GT:GQ:DP:AD:AF	0/1:23:154:91,61:0.3961	0.3961
Ref_WT	3386509	.	T	C	SNV	25.38	PASS	F	GT:GQ:DP:AD:AF	0/1:25:148:93,54:0.3649	0.3957
Ref_WT	3714337	.	C	T	SNV	22.74	PASS	F	GT:GQ:DP:AD:AF	0/1:22:110:67,43:0.3909	0.3952
Ref_WT	652925	.	G	A	SNV	18.49	PASS	P	GT:GQ:DP:AD:AF	0/1:18:152:88,60:0.3947	0.3947
Ref_WT	2047045	.	C	T	SNV	22.21	PASS	F	GT:GQ:DP:AD:AF	0/1:22:165:97,65:0.3939	0.3939
Ref_WT	2398156	.	T	A	SNV	19.91	PASS	F	GT:GQ:DP:AD:AF	0/1:19:127:77,50:0.3937	0.3937
Ref_WT	1280044	.	A	G	SNV	19.86	PASS	P	GT:GQ:DP:AD:AF	0/1:19:178:107,70:0.3933	0.3933
Ref_WT	3633940	.	T	C	SNV	19.56	PASS	F	GT:GQ:DP:AD:AF	0/1:19:109:64,44:0.4037	0.3932
Ref_WT	2770614	.	A	G	SNV	10.02	PASS	F	GT:GQ:DP:AD:AF	0/1:10:142:88,53:0.3732	0.3916
Ref_WT	3688408	.	T	C	SNV	25.14	PASS	F	GT:GQ:DP:AD:AF	0/1:25:126:79,47:0.3730	0.3909
Ref_WT	3571078	.	T	C	SNV	19.95	PASS	F	GT:GQ:DP:AD:AF	0/1:19:128:78,47:0.3672	0.3898
Ref_WT	3864435	.	A	G	SNV	17.42	PASS	P	GT:GQ:DP:AD:AF	0/1:17:133:79,54:0.4060	0.3897
Ref_WT	3944067	.	G	A	SNV	17.61	PASS	P	GT:GQ:DP:AD:AF	0/1:17:136:82,53:0.3897	0.3897
Ref_WT	2122074	.	C	T	SNV	24.72	PASS	F	GT:GQ:DP:AD:AF	0/1:24:175:107,68:0.3886	0.3886
Ref_WT	3238471	.	A	T	SNV	20.93	PASS	P	GT:GQ:DP:AD:AF	0/1:20:127:64,61:0.4803	0.3864
Ref_WT	2770634	.	A	G	SNV	8.14	PASS	F	GT:GQ:DP:AD:AF	0/1:8:143:87,56:0.3916	0.3862
Ref_WT	3848399	.	T	C	SNV	18.87	PASS	P	GT:GQ:DP:AD:AF	0/1:18:144:72,70:0.4861	0.3852
Ref_WT	2342401	.	C	T	SNV	18.04	PASS	P	GT:GQ:DP:AD:AF	0/1:18:174:107,67:0.3851	0.3851
Ref_WT	2770568	.	T	C	SNV	15.06	PASS	F	GT:GQ:DP:AD:AF	0/1:15:142:91,51:0.3592	0.3803
Ref_WT	2770655	.	C	T	SNV	6.31	PASS	F	GT:GQ:DP:AD:AF	0/1:6:145:86,58:0.4000	0.3793
Ref_WT	2770661	.	A	G	SNV	14.54	PASS	F	GT:GQ:DP:AD:AF	0/1:14:145:85,56:0.3862	0.3793
Ref_WT	2770685	.	A	C	SNV	8.02	PASS	F	GT:GQ:DP:AD:AF	0/1:8:145:89,55:0.3793	0.3793
Ref_WT	1239382	.	T	TG	SNV	4.08	PASS	F	GT:GQ:DP:AD:AF	1/1:4:198:110,75:0.3788	0.3788
Ref_WT	2770363	.	T	C	SNV	16.35	PASS	F	GT:GQ:DP:AD:AF	0/1:16:143:90,53:0.3706	0.3776
Ref_WT	2012950	.	A	G	SNV	14.01	PASS	F	GT:GQ:DP:AD:AF	0/1:14:175:109,66:0.3771	0.3771
Ref_WT	447766	.	A	G	SNV	19.99	PASS	F	GT:GQ:DP:AD:AF	0/1:19:133:79,50:0.3759	0.3759
Ref_WT	2770472	.	A	T	SNV	17.36	PASS	F	GT:GQ:DP:AD:AF	0/1:17:143:89,54:0.3776	0.3732
Ref_WT	3670242	.	A	G	SNV	5.79	PASS	F	GT:GQ:DP:AD:AF	0/1:5:115:84,29:0.2522	0.373
Ref_WT	2013762	.	T	C	SNV	13.02	PASS	F	GT:GQ:DP:AD:AF	0/1:13:177:111,66:0.3729	0.3729
Ref_WT	765027	.	A	G	SNV	17.92	PASS	P	GT:GQ:DP:AD:AF	0/1:17:164:99,61:0.3720	0.372
Ref_WT	256220	.	C	T	SNV	12.64	PASS	F	GT:GQ:DP:AD:AF	0/1:12:151:95,56:0.3709	0.3709
Ref_WT	2770226	.	A	G	SNV	8.04	PASS	F	GT:GQ:DP:AD:AF	0/1:8:143:83,60:0.4196	0.3706
Ref_WT	1380374	.	A	G	SNV	21.35	PASS	F	GT:GQ:DP:AD:AF	0/1:21:204:127,75:0.3676	0.3676
Ref_WT	1818935	.	A	G	SNV	16.97	PASS	F	GT:GQ:DP:AD:AF	0/1:16:196:122,72:0.3673	0.3673
Ref_WT	769264	.	T	G	SNV	24.23	PASS	F	GT:GQ:DP:AD:AF	0/1:24:177:112,65:0.3672	0.3672
Ref_WT	3481791	.	C	T	SNV	17.8	PASS	P	GT:GQ:DP:AD:AF	0/1:17:137:71,66:0.4818	0.3672
Ref_WT	2950871	.	G	A	SNV	19.52	PASS	P	GT:GQ:DP:AD:AF	0/1:19:152:85,67:0.4408	0.3669
Ref_WT	3084550	.	T	C	SNV	17.52	PASS	P	GT:GQ:DP:AD:AF	0/1:17:132:64,64:0.4848	0.3669
Ref_WT	2216427	.	G	A	SNV	15.98	PASS	F	GT:GQ:DP:AD:AF	0/1:15:191:121,70:0.3665	0.3665
Ref_WT	1872002	.	G	A	SNV	18.4	PASS	P	GT:GQ:DP:AD:AF	0/1:18:189:120,69:0.3651	0.3651
Ref_WT	3326916	.	T	C	SNV	17.33	PASS	P	GT:GQ:DP:AD:AF	0/1:17:137:70,63:0.4599	0.3649
Ref_WT	2787434	.	C	T	SNV	13.01	PASS	F	GT:GQ:DP:AD:AF	0/1:13:144:91,49:0.3403	0.3613
Ref_WT	2270617	.	C	T	SNV	19.97	PASS	F	GT:GQ:DP:AD:AF	0/1:19:180:115,65:0.3611	0.3611
Ref_WT	2569174	.	G	A	SNV	13.37	PASS	F	GT:GQ:DP:AD:AF	0/1:13:158:103,54:0.3418	0.3608
Ref_WT	2124403	.	C	T	SNV	17.48	PASS	P	GT:GQ:DP:AD:AF	0/1:17:175:111,63:0.3600	0.36
Ref_WT	3673758	.	A	G	SNV	20.67	PASS	F	GT:GQ:DP:AD:AF	0/1:20:117:70,46:0.3932	0.3597
Ref_WT	2770451	.	T	C	SNV	21.24	PASS	F	GT:GQ:DP:AD:AF	0/1:21:143:90,49:0.3427	0.3592
Ref_WT	1991500	.	C	T	SNV	23.44	PASS	F	GT:GQ:DP:AD:AF	0/1:23:195:122,70:0.3590	0.359
Ref_WT	813551	.	A	G	SNV	23.3	PASS	F	GT:GQ:DP:AD:AF	0/1:23:162:104,58:0.3580	0.358
Ref_WT	2569291	.	G	A	SNV	19.88	PASS	F	GT:GQ:DP:AD:AF	0/1:19:158:97,57:0.3608	0.3567
Ref_WT	2770687	.	C	G	SNV	9.26	PASS	F	GT:GQ:DP:AD:AF	0/1:9:145:89,55:0.3793	0.3566
Ref_WT	1369397	.	A	G	SNV	21.92	PASS	F	GT:GQ:DP:AD:AF	0/1:21:188:120,67:0.3564	0.3564
Ref_WT	2021714	.	C	G	SNV	12.74	PASS	F	GT:GQ:DP:AD:AF	0/1:12:198:127,70:0.3535	0.3535
Ref_WT	3147515	.	G	A	SNV	5.26	PASS	F	GT:GQ:DP:AD:AF	0/1:5:141:97,39:0.2766	0.3534
Ref_WT	1201439	.	T	C	SNV	12.15	PASS	F	GT:GQ:DP:AD:AF	0/1:12:170:102,60:0.3529	0.3529
Ref_WT	2770805	.	G	A	SNV	9.11	PASS	F	GT:GQ:DP:AD:AF	0/1:9:143:90,51:0.3566	0.3521
Ref_WT	1179257	.	A	G	SNV	16.84	PASS	F	GT:GQ:DP:AD:AF	0/1:16:182:116,64:0.3516	0.3516
Ref_WT	2569270	.	A	T	SNV	21.42	PASS	F	GT:GQ:DP:AD:AF	0/1:21:160:103,56:0.3500	0.3503
Ref_WT	2569128	.	C	T	SNV	8.73	PASS	F	GT:GQ:DP:AD:AF	0/1:8:156:107,49:0.3141	0.35
Ref_WT	2808406	.	C	T	SNV	20.51	PASS	F	GT:GQ:DP:AD:AF	0/1:20:142:85,50:0.3521	0.3469
Ref_WT	2354795	.	T	C	SNV	17.54	PASS	F	GT:GQ:DP:AD:AF	0/1:17:168:110,58:0.3452	0.3452
Ref_WT	2770280	.	A	C	SNV	16.96	PASS	F	GT:GQ:DP:AD:AF	0/1:16:142:85,57:0.4014	0.3427
Ref_WT	3365427	.	T	A	SNV	26.81	PASS	F	GT:GQ:DP:AD:AF	0/1:26:118:59,54:0.4576	0.3419
Ref_WT	2569111	.	A	T	SNV	8.04	PASS	F	GT:GQ:DP:AD:AF	0/1:8:154:105,49:0.3182	0.3418
Ref_WT	3854639	.	T	C	SNV	25.06	PASS	F	GT:GQ:DP:AD:AF	0/1:25:119:65,54:0.4538	0.3411
Ref_WT	2770688	.	C	T	SNV	11.96	PASS	F	GT:GQ:DP:AD:AF	0/1:11:145:89,55:0.3793	0.3403
Ref_WT	2156231	.	C	T	SNV	12.73	PASS	F	GT:GQ:DP:AD:AF	0/1:12:150:97,51:0.3400	0.34
Ref_WT	2569462	.	G	T	SNV	18.62	PASS	P	GT:GQ:DP:AD:AF	0/1:18:157:101,56:0.3567	0.3397
Ref_WT	2569531	.	T	A	SNV	12.11	PASS	F	GT:GQ:DP:AD:AF	0/1:12:156:101,53:0.3397	0.3397
Ref_WT	1748987	.	A	G	SNV	12.7	PASS	F	GT:GQ:DP:AD:AF	0/1:12:205:130,69:0.3366	0.3366
Ref_WT	2983502	.	A	G	SNV	12.34	PASS	F	GT:GQ:DP:AD:AF	0/1:12:117:79,36:0.3077	0.3359
Ref_WT	711404	.	T	C	SNV	15.35	PASS	F	GT:GQ:DP:AD:AF	0/1:15:162:106,54:0.3333	0.3333
Ref_WT	2569379	.	G	A	SNV	17.92	PASS	P	GT:GQ:DP:AD:AF	0/1:17:157:98,55:0.3503	0.3333
Ref_WT	3397402	.	T	C	SNV	20.15	PASS	F	GT:GQ:DP:AD:AF	0/1:20:117:77,40:0.3419	0.3333
Ref_WT	3098832	.	A	G	SNV	20.52	PASS	P	GT:GQ:DP:AD:AF	0/1:20:119:62,56:0.4706	0.331
Ref_WT	3118377	.	C	T	SNV	18.08	PASS	P	GT:GQ:DP:AD:AF	0/1:18:139:87,51:0.3669	0.3285
Ref_WT	2398674	.	A	G	SNV	5.11	PASS	F	GT:GQ:DP:AD:AF	0/1:5:120:79,39:0.3250	0.325
Ref_WT	2473791	.	T	C	SNV	17.39	PASS	P	GT:GQ:DP:AD:AF	0/1:17:123:64,58:0.4715	0.3224
Ref_WT	2894479	.	T	C	SNV	18.19	PASS	F	GT:GQ:DP:AD:AF	0/1:18:147:94,51:0.3469	0.3209
Ref_WT	2569055	.	C	G	SNV	19.44	PASS	F	GT:GQ:DP:AD:AF	0/1:19:154:106,48:0.3117	0.3182
Ref_WT	1274996	.	A	G	SNV	20.46	PASS	F	GT:GQ:DP:AD:AF	0/1:20:173:105,55:0.3179	0.3179
Ref_WT	2970916	.	C	T	SNV	18.98	PASS	P	GT:GQ:DP:AD:AF	0/1:18:139:87,51:0.3669	0.3169
Ref_WT	2272233	.	G	A	SNV	5.76	PASS	F	GT:GQ:DP:AD:AF	0/1:5:177:121,56:0.3164	0.3164
Ref_WT	1493296	.	G	C	SNV	7.95	PASS	F	GT:GQ:DP:AD:AF	0/1:7:203:138,64:0.3153	0.3153
Ref_WT	1493329	.	A	G	SNV	7.88	PASS	F	GT:GQ:DP:AD:AF	0/1:7:203:138,64:0.3153	0.3153
Ref_WT	2569081	.	C	T	SNV	7.51	PASS	F	GT:GQ:DP:AD:AF	0/1:7:156:106,48:0.3077	0.3141
Ref_WT	2482994	.	C	T	SNV	8.24	PASS	F	GT:GQ:DP:AD:AF	0/1:8:152:103,49:0.3224	0.3117
Ref_WT	2965200	.	T	C	SNV	11.98	PASS	F	GT:GQ:DP:AD:AF	0/1:11:134:87,43:0.3209	0.3077
Ref_WT	760441	.	G	A	SNV	11.74	PASS	F	GT:GQ:DP:AD:AF	0/1:11:162:101,49:0.3025	0.3025
Ref_WT	2569516	.	C	T	SNV	17.36	PASS	F	GT:GQ:DP:AD:AF	0/1:17:156:103,52:0.3333	0.3013
Ref_WT	1169205	.	T	C	SNV	16.71	PASS	F	GT:GQ:DP:AD:AF	0/1:16:180:120,54:0.3000	0.3
Ref_WT	1606227	.	C	T	SNV	5.3	PASS	F	GT:GQ:DP:AD:AF	0/1:5:213:139,62:0.2911	0.2911
Ref_WT	3094591	.	T	C	SNV	23.26	PASS	F	GT:GQ:DP:AD:AF	0/1:23:122:66,55:0.4508	0.2766
Ref_WT	2667360	.	C	A	SNV	21.91	PASS	P	GT:GQ:DP:AD:AF	0/1:21:149:76,72:0.4832	0.2685
Ref_WT	3494770	.	G	A	SNV	19.16	PASS	P	GT:GQ:DP:AD:AF	0/1:19:116:65,51:0.4397	0.2522
Ref_WT	889657	.	G	T	SNV	14.65	PASS	F	GT:GQ:DP:AD:AF	0/1:14:152:116,36:0.2368	0.2368
Ref_WT	868126	.	G	A	SNV	9.45	PASS	F	GT:GQ:DP:AD:AF	0/1:9:183:133,39:0.2131	0.2131
Ref_WT	2017533	.	G	A	SNV	5.91	PASS	F	GT:GQ:DP:AD:AF	0/1:5:187:130,39:0.2086	0.2086
Ref_WT	3235674	.	G	A	SNV	20.04	PASS	F	GT:GQ:DP:AD:AF	0/1:20:133:84,47:0.3534	0.1729
Ref_WT	2678218	.	G	A	SNV	18.19	PASS	F	GT:GQ:DP:AD:AF	0/1:18:133:88,45:0.3383	0.1316
Ref_WT	75499	.	G	GA	insertion	19.79	PASS	P	GT:GQ:DP:AD:AF	1/1:19:128:1,125:0.9766
Ref_WT	169500	.	T	TCA	insertion	17.96	PASS	P	GT:GQ:DP:AD:AF	1/1:17:136:3,131:0.9632
Ref_WT	996981	.	G	GA	insertion	4.77	PASS	F	GT:GQ:DP:AD:AF	0/1:4:159:92,61:0.3836
Ref_WT	1356089	.	A	AC	insertion	6.07	PASS	F	GT:GQ:DP:AD:AF	1/1:6:198:137,20:0.1010
Ref_WT	1707445	.	A	AT	insertion	11.36	PASS	F	GT:GQ:DP:AD:AF	0/1:11:204:114,86:0.4216
Ref_WT	1919525	.	C	CG	insertion	12.57	PASS	F	GT:GQ:DP:AD:AF	0/1:12:167:98,55:0.3293
Ref_WT	2399705	.	T	TCTCTTGTC	insertion	3.73	PASS	F	GT:GQ:DP:AD:AF	1/1:3:121:60,47:0.3884
Ref_WT	2569560	.	G	GC	insertion	10.51	PASS	F	GT:GQ:DP:AD:AF	0/1:10:156:99,47:0.3013
Ref_WT	2750521	.	C	CTAAA	insertion	5.18	PASS	F	GT:GQ:DP:AD:AF	0/1:5:152:94,20:0.1316
Ref_WT	3262660	.	A	AT	insertion	12.79	PASS	F	GT:GQ:DP:AD:AF	1/1:12:115:57,52:0.4522
Ref_WT	70423	.	TTGATTCACAGGCAACAACATCACA	T	deletion	18.4	PASS	P	GT:GQ:DP:AD:AF	0/1:18:145:88,56:0.3862
Ref_WT	2569565	.	GC	G	deletion	4.6	PASS	F	GT:GQ:DP:AD:AF	0/1:4:156:101,53:0.3397
Ref_WT	2770177	.	AG	A	deletion	14.11	PASS	F	GT:GQ:DP:AD:AF	0/1:14:144:80,59:0.4097
Ref_WT	3272557	.	TTTA	T	deletion	13.19	PASS	F	GT:GQ:DP:AD:AF	0/1:13:133:80,23:0.1729
Ref_WT	3272636	.	CTAT	C	deletion	20.28	PASS	P	GT:GQ:DP:AD:AF	0/1:20:132:60,51:0.3864
Ref_ETH	22084	.	G	A	SNV	21.3	PASS	P	GT:GQ:DP:AD:AF	0/1:21:234:131,102:0.4359	0.4359
Ref_ETH	59776	.	A	G	SNV	6.68	PASS	F	GT:GQ:DP:AD:AF	0/1:6:141:81,60:0.4255	0.4255
Ref_ETH	70245	.	A	G	SNV	19.88	PASS	P	GT:GQ:DP:AD:AF	0/1:19:132:72,60:0.4545	0.4545
Ref_ETH	119011	.	G	C	SNV	8.04	PASS	F	GT:GQ:DP:AD:AF	0/1:8:133:92,35:0.2632	0.2632
Ref_ETH	196581	.	A	G	SNV	18.22	PASS	F	GT:GQ:DP:AD:AF	0/1:18:181:111,70:0.3867	0.3867
Ref_ETH	228825	.	A	G	SNV	19.73	PASS	P	GT:GQ:DP:AD:AF	0/1:19:153:75,78:0.5098	0.4902
Ref_ETH	236288	.	T	C	SNV	22.66	PASS	F	GT:GQ:DP:AD:AF	0/1:22:115:61,53:0.4609	0.4609
Ref_ETH	252526	.	G	A	SNV	18.93	PASS	P	GT:GQ:DP:AD:AF	0/1:18:139:68,71:0.5108	0.4892
Ref_ETH	307969	.	T	C	SNV	7.47	PASS	F	GT:GQ:DP:AD:AF	0/1:7:103:73,30:0.2913	0.2913
Ref_ETH	333525	.	A	G	SNV	21.11	PASS	P	GT:GQ:DP:AD:AF	0/1:21:146:79,67:0.4589	0.4589
Ref_ETH	333563	.	C	A	SNV	20.59	PASS	P	GT:GQ:DP:AD:AF	0/1:20:146:78,66:0.4521	0.4521
Ref_ETH	333580	.	G	C	SNV	15.63	PASS	F	GT:GQ:DP:AD:AF	0/1:15:146:80,66:0.4521	0.4521
Ref_ETH	333591	.	G	A	SNV	21.12	PASS	F	GT:GQ:DP:AD:AF	0/1:21:146:81,64:0.4384	0.4384
Ref_ETH	333593	.	T	A	SNV	21.04	PASS	F	GT:GQ:DP:AD:AF	0/1:21:146:80,64:0.4384	0.4384
Ref_ETH	333614	.	C	T	SNV	16.18	PASS	F	GT:GQ:DP:AD:AF	0/1:16:144:79,65:0.4514	0.4514
Ref_ETH	333617	.	T	C	SNV	17.58	PASS	F	GT:GQ:DP:AD:AF	0/1:17:144:80,64:0.4444	0.4444
Ref_ETH	333625	.	G	A	SNV	18.12	PASS	P	GT:GQ:DP:AD:AF	0/1:18:144:79,64:0.4444	0.4444
Ref_ETH	333653	.	C	T	SNV	20.25	PASS	P	GT:GQ:DP:AD:AF	0/1:20:143:80,63:0.4406	0.4406
Ref_ETH	333684	.	T	G	SNV	18.09	PASS	P	GT:GQ:DP:AD:AF	0/1:18:143:80,63:0.4406	0.4406
Ref_ETH	333698	.	G	A	SNV	15.95	PASS	F	GT:GQ:DP:AD:AF	0/1:15:143:79,63:0.4406	0.4406
Ref_ETH	333701	.	C	A	SNV	17.68	PASS	P	GT:GQ:DP:AD:AF	0/1:17:143:77,64:0.4476	0.4476
Ref_ETH	333728	.	C	T	SNV	17.74	PASS	P	GT:GQ:DP:AD:AF	0/1:17:142:82,60:0.4225	0.4225
Ref_ETH	333730	.	A	G	SNV	19.04	PASS	P	GT:GQ:DP:AD:AF	0/1:19:142:81,60:0.4225	0.4225
Ref_ETH	333749	.	C	T	SNV	19.42	PASS	F	GT:GQ:DP:AD:AF	0/1:19:142:81,61:0.4296	0.4296
Ref_ETH	333758	.	C	T	SNV	20.82	PASS	F	GT:GQ:DP:AD:AF	0/1:20:142:80,62:0.4366	0.4366
Ref_ETH	333775	.	G	T	SNV	19.51	PASS	F	GT:GQ:DP:AD:AF	0/1:19:140:80,56:0.4000	0.4
Ref_ETH	333776	.	T	C	SNV	21.07	PASS	F	GT:GQ:DP:AD:AF	0/1:21:140:83,56:0.4000	0.4
Ref_ETH	333806	.	C	T	SNV	17.02	PASS	F	GT:GQ:DP:AD:AF	0/1:17:139:80,59:0.4245	0.4245
Ref_ETH	333812	.	C	T	SNV	18.1	PASS	F	GT:GQ:DP:AD:AF	0/1:18:139:80,59:0.4245	0.4245
Ref_ETH	333818	.	C	A	SNV	15.54	PASS	F	GT:GQ:DP:AD:AF	0/1:15:139:80,59:0.4245	0.4245
Ref_ETH	333824	.	T	G	SNV	6.36	PASS	F	GT:GQ:DP:AD:AF	0/1:6:140:81,59:0.4214	0.4214
Ref_ETH	333833	.	A	G	SNV	9.82	PASS	F	GT:GQ:DP:AD:AF	0/1:9:140:81,59:0.4214	0.4214
Ref_ETH	333866	.	G	A	SNV	19.31	PASS	P	GT:GQ:DP:AD:AF	0/1:19:140:81,59:0.4214	0.4214
Ref_ETH	333884	.	C	A	SNV	18.16	PASS	F	GT:GQ:DP:AD:AF	0/1:18:140:81,59:0.4214	0.4214
Ref_ETH	333890	.	A	G	SNV	15.03	PASS	F	GT:GQ:DP:AD:AF	0/1:15:140:81,59:0.4214	0.4214
Ref_ETH	333896	.	A	G	SNV	12.91	PASS	F	GT:GQ:DP:AD:AF	0/1:12:140:81,59:0.4214	0.4214
Ref_ETH	333899	.	A	G	SNV	11.29	PASS	F	GT:GQ:DP:AD:AF	0/1:11:140:81,59:0.4214	0.4214
Ref_ETH	333923	.	T	C	SNV	21.54	PASS	F	GT:GQ:DP:AD:AF	0/1:21:140:81,59:0.4214	0.4214
Ref_ETH	333928	.	T	C	SNV	23.13	PASS	F	GT:GQ:DP:AD:AF	0/1:23:139:80,59:0.4245	0.4245
Ref_ETH	334082	.	T	A	SNV	22.81	PASS	F	GT:GQ:DP:AD:AF	0/1:22:138:80,58:0.4203	0.4203
Ref_ETH	334142	.	G	C	SNV	18.86	PASS	P	GT:GQ:DP:AD:AF	0/1:18:136:76,58:0.4265	0.4265
Ref_ETH	334171	.	T	G	SNV	21.15	PASS	F	GT:GQ:DP:AD:AF	0/1:21:137:78,59:0.4307	0.4307
Ref_ETH	334184	.	T	C	SNV	20.03	PASS	F	GT:GQ:DP:AD:AF	0/1:20:138:79,59:0.4275	0.4275
Ref_ETH	334216	.	A	G	SNV	17.86	PASS	P	GT:GQ:DP:AD:AF	0/1:17:140:81,59:0.4214	0.4214
Ref_ETH	334221	.	G	A	SNV	18.51	PASS	F	GT:GQ:DP:AD:AF	0/1:18:140:81,59:0.4214	0.4214
Ref_ETH	334237	.	G	T	SNV	17	PASS	F	GT:GQ:DP:AD:AF	0/1:17:140:81,56:0.4000	0.4
Ref_ETH	334243	.	T	C	SNV	18.37	PASS	F	GT:GQ:DP:AD:AF	0/1:18:140:81,59:0.4214	0.4214
Ref_ETH	334253	.	A	T	SNV	15.24	PASS	F	GT:GQ:DP:AD:AF	0/1:15:139:80,59:0.4245	0.4245
Ref_ETH	334254	.	C	T	SNV	18.62	PASS	F	GT:GQ:DP:AD:AF	0/1:18:139:80,59:0.4245	0.4245
Ref_ETH	334255	.	A	C	SNV	11.08	PASS	F	GT:GQ:DP:AD:AF	0/1:11:139:80,59:0.4245	0.4245
Ref_ETH	334278	.	T	C	SNV	22.06	PASS	F	GT:GQ:DP:AD:AF	0/1:22:139:80,58:0.4173	0.4173
Ref_ETH	334322	.	A	T	SNV	17.25	PASS	F	GT:GQ:DP:AD:AF	0/1:17:140:79,61:0.4357	0.4357
Ref_ETH	334325	.	A	G	SNV	14.8	PASS	F	GT:GQ:DP:AD:AF	0/1:14:140:79,61:0.4357	0.4357
Ref_ETH	334337	.	C	T	SNV	18.79	PASS	F	GT:GQ:DP:AD:AF	0/1:18:139:78,60:0.4317	0.4317
Ref_ETH	334340	.	A	G	SNV	18.45	PASS	F	GT:GQ:DP:AD:AF	0/1:18:139:78,61:0.4388	0.4388
Ref_ETH	334427	.	T	A	SNV	17.87	PASS	P	GT:GQ:DP:AD:AF	0/1:17:143:81,62:0.4336	0.4336
Ref_ETH	334458	.	C	T	SNV	19.95	PASS	F	GT:GQ:DP:AD:AF	0/1:19:142:80,62:0.4366	0.4366
Ref_ETH	334468	.	G	A	SNV	18.35	PASS	P	GT:GQ:DP:AD:AF	0/1:18:142:80,62:0.4366	0.4366
Ref_ETH	334472	.	A	G	SNV	10.39	PASS	F	GT:GQ:DP:AD:AF	0/1:10:142:80,62:0.4366	0.4366
Ref_ETH	334481	.	A	T	SNV	19.27	PASS	F	GT:GQ:DP:AD:AF	0/1:19:142:80,62:0.4366	0.4366
Ref_ETH	334487	.	G	A	SNV	17.26	PASS	F	GT:GQ:DP:AD:AF	0/1:17:142:80,62:0.4366	0.4366
Ref_ETH	334511	.	G	A	SNV	20.52	PASS	P	GT:GQ:DP:AD:AF	0/1:20:142:80,61:0.4296	0.4296
Ref_ETH	334630	.	C	G	SNV	15.31	PASS	F	GT:GQ:DP:AD:AF	0/1:15:142:83,59:0.4155	0.4155
Ref_ETH	334655	.	A	T	SNV	19.86	PASS	P	GT:GQ:DP:AD:AF	0/1:19:142:81,57:0.4014	0.4014
Ref_ETH	334689	.	G	A	SNV	18.18	PASS	F	GT:GQ:DP:AD:AF	0/1:18:142:78,61:0.4296	0.4296
Ref_ETH	334713	.	A	G	SNV	19.43	PASS	P	GT:GQ:DP:AD:AF	0/1:19:142:81,61:0.4296	0.4296
Ref_ETH	334730	.	C	T	SNV	22.7	PASS	F	GT:GQ:DP:AD:AF	0/1:22:141:81,58:0.4113	0.4113
Ref_ETH	402464	.	G	A	SNV	19.96	PASS	P	GT:GQ:DP:AD:AF	0/1:19:123:62,61:0.4959	0.4959
Ref_ETH	404003	.	T	C	SNV	19.18	PASS	P	GT:GQ:DP:AD:AF	0/1:19:116:61,55:0.4741	0.4741
Ref_ETH	455777	.	G	A	SNV	19.98	PASS	P	GT:GQ:DP:AD:AF	0/1:19:162:85,77:0.4753	0.2072
Ref_ETH	475001	.	G	T	SNV	14.63	PASS	F	GT:GQ:DP:AD:AF	0/1:14:111:68,23:0.2072	0.458
Ref_ETH	594543	.	A	G	SNV	17.98	PASS	P	GT:GQ:DP:AD:AF	0/1:17:131:70,60:0.4580	0.4511
Ref_ETH	601238	.	G	A	SNV	21.77	PASS	P	GT:GQ:DP:AD:AF	0/1:21:133:71,60:0.4511	0.4236
Ref_ETH	638278	.	G	A	SNV	20.39	PASS	F	GT:GQ:DP:AD:AF	0/1:20:144:83,61:0.4236	0.3899
Ref_ETH	677535	.	C	T	SNV	24.37	PASS	F	GT:GQ:DP:AD:AF	0/1:24:218:131,85:0.3899	0.3697
Ref_ETH	715831	.	C	T	SNV	22.64	PASS	F	GT:GQ:DP:AD:AF	0/1:22:119:70,44:0.3697	0.4627
Ref_ETH	866631	.	G	A	SNV	19.02	PASS	P	GT:GQ:DP:AD:AF	0/1:19:134:72,62:0.4627	0.4453
Ref_ETH	867416	.	A	G	SNV	17.73	PASS	P	GT:GQ:DP:AD:AF	0/1:17:128:71,57:0.4453	0.3707
Ref_ETH	870871	.	C	T	SNV	17.7	PASS	P	GT:GQ:DP:AD:AF	0/1:17:116:73,43:0.3707	0.3941
Ref_ETH	885075	.	G	A	SNV	19.91	PASS	P	GT:GQ:DP:AD:AF	0/1:19:170:103,67:0.3941	0.3743
Ref_ETH	890214	.	C	T	SNV	18.29	PASS	F	GT:GQ:DP:AD:AF	0/1:18:179:111,67:0.3743	0.3436
Ref_ETH	904801	.	G	A	SNV	15.29	PASS	F	GT:GQ:DP:AD:AF	0/1:15:163:107,56:0.3436	0.4251
Ref_ETH	927047	.	A	G	SNV	19.56	PASS	P	GT:GQ:DP:AD:AF	0/1:19:167:93,71:0.4251	0.4819
Ref_ETH	944893	.	G	A	SNV	19.32	PASS	P	GT:GQ:DP:AD:AF	0/1:19:193:99,93:0.4819	0.4965
Ref_ETH	986199	.	G	A	SNV	18.35	PASS	P	GT:GQ:DP:AD:AF	0/1:18:141:69,71:0.5035	0.2887
Ref_ETH	1008468	.	G	A	SNV	9.83	PASS	F	GT:GQ:DP:AD:AF	0/1:9:142:97,41:0.2887	0.3966
Ref_ETH	1090682	.	G	A	SNV	22.25	PASS	F	GT:GQ:DP:AD:AF	0/1:22:151:85,65:0.4305	0.225
Ref_ETH	1190025	.	G	T	SNV	7.25	PASS	F	GT:GQ:DP:AD:AF	0/1:7:160:122,36:0.2250	0.4228
Ref_ETH	1207534	.	C	T	SNV	17.76	PASS	P	GT:GQ:DP:AD:AF	0/1:17:123:69,52:0.4228	0.4062
Ref_ETH	1211104	.	G	A	SNV	19.15	PASS	P	GT:GQ:DP:AD:AF	0/1:19:128:76,52:0.4062	0.3551
Ref_ETH	1225212	.	A	G	SNV	19.71	PASS	P	GT:GQ:DP:AD:AF	0/1:19:138:68,49:0.3551	0.4702
Ref_ETH	1235291	.	A	T	SNV	21.84	PASS	F	GT:GQ:DP:AD:AF	0/1:21:168:89,79:0.4702	0.4834
Ref_ETH	1238855	.	G	A	SNV	18.17	PASS	P	GT:GQ:DP:AD:AF	0/1:18:151:78,73:0.4834	0.2708
Ref_ETH	1259031	.	G	T	SNV	7.56	PASS	F	GT:GQ:DP:AD:AF	0/1:7:144:98,39:0.2708	0.4076
Ref_ETH	1288924	.	G	A	SNV	21.39	PASS	F	GT:GQ:DP:AD:AF	0/1:21:184:108,75:0.4076	0.3497
Ref_ETH	1310792	.	A	G	SNV	18.04	PASS	F	GT:GQ:DP:AD:AF	0/1:18:163:106,57:0.3497	0.4192
Ref_ETH	1388294	.	G	A	SNV	18.03	PASS	P	GT:GQ:DP:AD:AF	0/1:18:167:97,70:0.4192	0.2805
Ref_ETH	1457668	.	G	A	SNV	18.11	PASS	P	GT:GQ:DP:AD:AF	0/1:18:197:95,102:0.5178	0.2137
Ref_ETH	1471721	.	G	A	SNV	14.91	PASS	F	GT:GQ:DP:AD:AF	0/1:14:164:112,46:0.2805	0.4473
Ref_ETH	1536083	.	A	G	SNV	10.12	PASS	F	GT:GQ:DP:AD:AF	0/1:10:117:92,25:0.2137	0.498
Ref_ETH	1572208	.	G	A	SNV	22.03	PASS	F	GT:GQ:DP:AD:AF	0/1:22:275:150,123:0.4473	0.4367
Ref_ETH	1574449	.	A	G	SNV	20.42	PASS	P	GT:GQ:DP:AD:AF	0/1:20:251:122,125:0.4980	0.4956
Ref_ETH	1582757	.	T	C	SNV	18.35	PASS	P	GT:GQ:DP:AD:AF	0/1:18:229:124,100:0.4367	0.4415
Ref_ETH	1584141	.	C	T	SNV	19.24	PASS	P	GT:GQ:DP:AD:AF	0/1:19:226:114,112:0.4956	0.4495
Ref_ETH	1728044	.	A	G	SNV	25.21	PASS	F	GT:GQ:DP:AD:AF	0/1:25:188:105,83:0.4415	0.3784
Ref_ETH	1743119	.	T	C	SNV	20.68	PASS	F	GT:GQ:DP:AD:AF	0/1:20:198:109,89:0.4495	0.2602
Ref_ETH	1771692	.	G	A	SNV	24.31	PASS	F	GT:GQ:DP:AD:AF	0/1:24:148:90,56:0.3784	0.434
Ref_ETH	2017538	.	G	A	SNV	14.45	PASS	F	GT:GQ:DP:AD:AF	0/1:14:196:121,51:0.2602	0.5
Ref_ETH	2046757	.	C	T	SNV	20.45	PASS	P	GT:GQ:DP:AD:AF	0/1:20:159:88,69:0.4340	0.4357
Ref_ETH	2074605	.	G	A	SNV	21.18	PASS	P	GT:GQ:DP:AD:AF	0/1:21:190:95,95:0.5000	0.4683
Ref_ETH	2086675	.	T	C	SNV	17.81	PASS	P	GT:GQ:DP:AD:AF	0/1:17:140:76,61:0.4357	0.4964
Ref_ETH	2098486	.	T	C	SNV	26.16	PASS	F	GT:GQ:DP:AD:AF	0/1:26:126:67,59:0.4683	0.4592
Ref_ETH	2132393	.	G	A	SNV	20.85	PASS	P	GT:GQ:DP:AD:AF	0/1:20:139:69,69:0.4964	0.4732
Ref_ETH	2185931	.	C	T	SNV	22.04	PASS	F	GT:GQ:DP:AD:AF	0/1:22:196:105,90:0.4592	0.3906
Ref_ETH	2202061	.	A	G	SNV	20.39	PASS	P	GT:GQ:DP:AD:AF	0/1:20:112:53,59:0.5268	0.4562
Ref_ETH	2218268	.	C	T	SNV	15.18	PASS	F	GT:GQ:DP:AD:AF	0/1:15:128:73,50:0.3906	0.4706
Ref_ETH	2231459	.	T	C	SNV	17.72	PASS	P	GT:GQ:DP:AD:AF	0/1:17:160:87,73:0.4562	0.4647
Ref_ETH	2249702	.	C	T	SNV	19.82	PASS	P	GT:GQ:DP:AD:AF	0/1:19:170:87,80:0.4706	0.475
Ref_ETH	2266597	.	T	C	SNV	17.89	PASS	P	GT:GQ:DP:AD:AF	0/1:17:170:90,79:0.4647	0.4912
Ref_ETH	2298575	.	A	G	SNV	20.08	PASS	P	GT:GQ:DP:AD:AF	0/1:20:160:75,84:0.5250	0.475
Ref_ETH	2321746	.	T	C	SNV	22.51	PASS	F	GT:GQ:DP:AD:AF	0/1:22:171:87,84:0.4912	0.3585
Ref_ETH	2325815	.	A	G	SNV	22.05	PASS	F	GT:GQ:DP:AD:AF	0/1:22:160:84,76:0.4750	0.4751
Ref_ETH	2351982	.	T	C	SNV	16.3	PASS	F	GT:GQ:DP:AD:AF	0/1:16:159:101,57:0.3585	0.4451
Ref_ETH	2381669	.	T	C	SNV	20.95	PASS	F	GT:GQ:DP:AD:AF	0/1:20:181:95,86:0.4751	0.4056
Ref_ETH	2383633	.	T	C	SNV	23.28	PASS	F	GT:GQ:DP:AD:AF	0/1:23:182:101,81:0.4451	0.3608
Ref_ETH	2388075	.	A	G	SNV	18.15	PASS	P	GT:GQ:DP:AD:AF	0/1:18:143:84,58:0.4056	0.4798
Ref_ETH	2399244	.	A	G	SNV	21.06	PASS	F	GT:GQ:DP:AD:AF	0/1:21:97:62,35:0.3608	0.4686
Ref_ETH	2429831	.	T	C	SNV	18.74	PASS	P	GT:GQ:DP:AD:AF	0/1:18:173:88,83:0.4798	0.4275
Ref_ETH	2435463	.	T	C	SNV	22.2	PASS	F	GT:GQ:DP:AD:AF	0/1:22:175:90,82:0.4686	0.439
Ref_ETH	2438833	.	C	T	SNV	17.63	PASS	P	GT:GQ:DP:AD:AF	0/1:17:138:79,59:0.4275	0.3333
Ref_ETH	2485135	.	G	A	SNV	10.88	PASS	F	GT:GQ:DP:AD:AF	0/1:10:164:92,72:0.4390	0.3387
Ref_ETH	2569073	.	A	G	SNV	9.18	PASS	F	GT:GQ:DP:AD:AF	0/1:9:186:122,62:0.3333	0.3441
Ref_ETH	2569074	.	C	G	SNV	14.23	PASS	F	GT:GQ:DP:AD:AF	0/1:14:186:123,63:0.3387	0.3441
Ref_ETH	2569076	.	G	T	SNV	15.1	PASS	F	GT:GQ:DP:AD:AF	0/1:15:186:121,64:0.3441	0.3387
Ref_ETH	2569100	.	C	T	SNV	15.81	PASS	F	GT:GQ:DP:AD:AF	0/1:15:186:120,64:0.3441	0.3459
Ref_ETH	2569106	.	A	G	SNV	9.38	PASS	F	GT:GQ:DP:AD:AF	0/1:9:186:123,63:0.3387	0.3514
Ref_ETH	2569119	.	C	G	SNV	5.23	PASS	F	GT:GQ:DP:AD:AF	0/1:5:185:119,64:0.3459	0.3548
Ref_ETH	2569124	.	A	G	SNV	9.46	PASS	F	GT:GQ:DP:AD:AF	0/1:9:185:119,65:0.3514	0.3587
Ref_ETH	2569193	.	G	A	SNV	12.63	PASS	F	GT:GQ:DP:AD:AF	0/1:12:186:120,66:0.3548	0.3587
Ref_ETH	2569289	.	A	T	SNV	17.49	PASS	F	GT:GQ:DP:AD:AF	0/1:17:184:118,66:0.3587	0.3702
Ref_ETH	2569310	.	G	A	SNV	16.43	PASS	F	GT:GQ:DP:AD:AF	0/1:16:184:114,66:0.3587	0.3778
Ref_ETH	2569398	.	G	A	SNV	18.27	PASS	P	GT:GQ:DP:AD:AF	0/1:18:181:114,67:0.3702	0.3833
Ref_ETH	2569481	.	G	T	SNV	19.63	PASS	P	GT:GQ:DP:AD:AF	0/1:19:180:112,68:0.3778	0.3833
Ref_ETH	2569535	.	C	T	SNV	20.54	PASS	F	GT:GQ:DP:AD:AF	0/1:20:180:110,69:0.3833	0.3778
Ref_ETH	2569550	.	T	A	SNV	16.67	PASS	F	GT:GQ:DP:AD:AF	0/1:16:180:111,69:0.3833	0.3833
Ref_ETH	2569559	.	G	A	SNV	8.2	PASS	F	GT:GQ:DP:AD:AF	0/1:8:180:111,68:0.3778	0.3833
Ref_ETH	2569565	.	T	C	SNV	11.56	PASS	F	GT:GQ:DP:AD:AF	0/1:11:180:111,69:0.3833	0.3667
Ref_ETH	2569568	.	C	T	SNV	8.25	PASS	F	GT:GQ:DP:AD:AF	0/1:8:180:110,69:0.3833	0.3444
Ref_ETH	2569574	.	G	T	SNV	7.45	PASS	F	GT:GQ:DP:AD:AF	0/1:7:180:114,66:0.3667	0.3667
Ref_ETH	2569599	.	A	G	SNV	8.75	PASS	F	GT:GQ:DP:AD:AF	0/1:8:180:110,70:0.3889	0.4444
Ref_ETH	2569928	.	G	A	SNV	20.05	PASS	P	GT:GQ:DP:AD:AF	0/1:20:180:99,81:0.4500	0.4509
Ref_ETH	2569934	.	G	A	SNV	15.35	PASS	F	GT:GQ:DP:AD:AF	0/1:15:180:99,80:0.4444	0.4624
Ref_ETH	2571081	.	C	T	SNV	20.14	PASS	P	GT:GQ:DP:AD:AF	0/1:20:173:94,78:0.4509	0.4566
Ref_ETH	2571129	.	C	T	SNV	18.29	PASS	F	GT:GQ:DP:AD:AF	0/1:18:173:93,80:0.4624	0.4024
Ref_ETH	2571210	.	A	C	SNV	18.17	PASS	P	GT:GQ:DP:AD:AF	0/1:18:173:93,79:0.4566	0.4024
Ref_ETH	2572224	.	T	A	SNV	8.91	PASS	F	GT:GQ:DP:AD:AF	0/1:8:164:98,66:0.4024	0.4024
Ref_ETH	2572225	.	C	T	SNV	8.84	PASS	F	GT:GQ:DP:AD:AF	0/1:8:164:98,66:0.4024	0.4049
Ref_ETH	2572245	.	C	A	SNV	13.75	PASS	F	GT:GQ:DP:AD:AF	0/1:13:164:97,66:0.4024	0.3926
Ref_ETH	2572255	.	C	T	SNV	6.75	PASS	F	GT:GQ:DP:AD:AF	0/1:6:163:97,66:0.4049	0.3988
Ref_ETH	2572256	.	A	G	SNV	6.27	PASS	F	GT:GQ:DP:AD:AF	0/1:6:163:98,64:0.3926	0.4049
Ref_ETH	2572274	.	T	G	SNV	17.72	PASS	F	GT:GQ:DP:AD:AF	0/1:17:163:97,65:0.3988	0.4037
Ref_ETH	2572303	.	A	C	SNV	5.19	PASS	F	GT:GQ:DP:AD:AF	0/1:5:163:96,66:0.4049	0.3951
Ref_ETH	2572363	.	C	G	SNV	7.3	PASS	F	GT:GQ:DP:AD:AF	0/1:7:161:96,65:0.4037	0.3951
Ref_ETH	2572375	.	G	A	SNV	10.92	PASS	F	GT:GQ:DP:AD:AF	0/1:10:162:98,64:0.3951	0.4074
Ref_ETH	2572376	.	G	A	SNV	16.69	PASS	F	GT:GQ:DP:AD:AF	0/1:16:162:98,64:0.3951	0.4012
Ref_ETH	2572402	.	T	C	SNV	12.38	PASS	F	GT:GQ:DP:AD:AF	0/1:12:162:96,66:0.4074	0.4037
Ref_ETH	2572405	.	C	T	SNV	14.01	PASS	F	GT:GQ:DP:AD:AF	0/1:14:162:97,65:0.4012	0.3913
Ref_ETH	2572411	.	C	T	SNV	11.35	PASS	F	GT:GQ:DP:AD:AF	0/1:11:161:95,65:0.4037	0.3975
Ref_ETH	2572450	.	G	A	SNV	10.44	PASS	F	GT:GQ:DP:AD:AF	0/1:10:161:96,63:0.3913	0.3975
Ref_ETH	2572456	.	T	C	SNV	14.56	PASS	F	GT:GQ:DP:AD:AF	0/1:14:161:97,64:0.3975	0.3937
Ref_ETH	2572463	.	C	T	SNV	18.21	PASS	F	GT:GQ:DP:AD:AF	0/1:18:161:97,64:0.3975	0.3563
Ref_ETH	2572498	.	T	G	SNV	23	PASS	F	GT:GQ:DP:AD:AF	0/1:23:160:97,63:0.3937	0.3875
Ref_ETH	2572516	.	G	A	SNV	6.43	PASS	F	GT:GQ:DP:AD:AF	0/1:6:160:99,57:0.3563	0.3875
Ref_ETH	2572522	.	T	C	SNV	9.13	PASS	F	GT:GQ:DP:AD:AF	0/1:9:160:98,62:0.3875	0.3875
Ref_ETH	2572525	.	T	C	SNV	7.33	PASS	F	GT:GQ:DP:AD:AF	0/1:7:160:97,62:0.3875	0.4865
Ref_ETH	2572574	.	C	T	SNV	16.31	PASS	F	GT:GQ:DP:AD:AF	0/1:16:160:96,62:0.3875	0.4972
Ref_ETH	2641429	.	A	G	SNV	19.59	PASS	P	GT:GQ:DP:AD:AF	0/1:19:185:94,90:0.4865	0.4702
Ref_ETH	2674830	.	A	G	SNV	17.97	PASS	P	GT:GQ:DP:AD:AF	0/1:17:179:87,90:0.5028	0.4873
Ref_ETH	2678236	.	G	A	SNV	19.44	PASS	P	GT:GQ:DP:AD:AF	0/1:19:168:89,79:0.4702	0.4551
Ref_ETH	2700274	.	C	T	SNV	5.4	PASS	F	GT:GQ:DP:AD:AF	0/1:5:152:94,57:0.3750	0.0165
Ref_ETH	2708167	.	A	G	SNV	18.41	PASS	P	GT:GQ:DP:AD:AF	0/1:18:197:100,96:0.4873	0.4385
Ref_ETH	2722275	.	G	A	SNV	19.38	PASS	P	GT:GQ:DP:AD:AF	0/1:19:156:85,71:0.4551	0.3281
Ref_ETH	2758386	.	G	A	SNV	10.32	PASS	F	GT:GQ:DP:AD:AF	0/1:10:130:73,57:0.4385	0.3333
Ref_ETH	2767267	.	G	A	SNV	6.02	PASS	F	GT:GQ:DP:AD:AF	0/1:6:128:86,42:0.3281	0.3308
Ref_ETH	2767297	.	C	A	SNV	13.35	PASS	F	GT:GQ:DP:AD:AF	0/1:13:128:86,42:0.3281	0.3411
Ref_ETH	2767339	.	G	A	SNV	6.09	PASS	F	GT:GQ:DP:AD:AF	0/1:6:129:86,43:0.3333	0.3438
Ref_ETH	2767345	.	T	C	SNV	5.62	PASS	F	GT:GQ:DP:AD:AF	0/1:5:130:87,43:0.3308	0.3566
Ref_ETH	2767390	.	A	G	SNV	5.39	PASS	F	GT:GQ:DP:AD:AF	0/1:5:129:84,44:0.3411	0.3411
Ref_ETH	2767420	.	T	C	SNV	9.55	PASS	F	GT:GQ:DP:AD:AF	0/1:9:128:84,44:0.3438	0.3411
Ref_ETH	2767546	.	T	G	SNV	7.28	PASS	F	GT:GQ:DP:AD:AF	0/1:7:129:83,46:0.3566	0.3411
Ref_ETH	2767566	.	T	C	SNV	4.65	PASS	F	GT:GQ:DP:AD:AF	0/1:4:129:83,44:0.3411	0.4803
Ref_ETH	2767567	.	G	A	SNV	5.61	PASS	F	GT:GQ:DP:AD:AF	0/1:5:129:83,44:0.3411	0.4803
Ref_ETH	2767571	.	T	A	SNV	5.75	PASS	F	GT:GQ:DP:AD:AF	0/1:5:129:83,44:0.3411	0.4882
Ref_ETH	2768585	.	G	T	SNV	20.33	PASS	P	GT:GQ:DP:AD:AF	0/1:20:127:66,61:0.4803	0.4922
Ref_ETH	2768657	.	G	A	SNV	18.4	PASS	P	GT:GQ:DP:AD:AF	0/1:18:127:64,61:0.4803	0.4297
Ref_ETH	2768666	.	A	G	SNV	18.5	PASS	P	GT:GQ:DP:AD:AF	0/1:18:127:65,62:0.4882	0.4297
Ref_ETH	2768714	.	A	G	SNV	19.36	PASS	P	GT:GQ:DP:AD:AF	0/1:19:128:65,63:0.4922	0.4308
Ref_ETH	2769861	.	T	C	SNV	18	PASS	P	GT:GQ:DP:AD:AF	0/1:18:128:73,55:0.4297	0.4308
Ref_ETH	2769867	.	T	C	SNV	16.52	PASS	F	GT:GQ:DP:AD:AF	0/1:16:128:73,55:0.4297	0.4308
Ref_ETH	2770185	.	G	T	SNV	18.78	PASS	F	GT:GQ:DP:AD:AF	0/1:18:130:72,56:0.4308	0.4385
Ref_ETH	2770191	.	A	G	SNV	19.13	PASS	F	GT:GQ:DP:AD:AF	0/1:19:130:72,56:0.4308	0.4308
Ref_ETH	2770196	.	C	T	SNV	15.03	PASS	F	GT:GQ:DP:AD:AF	0/1:15:130:72,56:0.4308	0.4385
Ref_ETH	2770200	.	A	G	SNV	8.61	PASS	F	GT:GQ:DP:AD:AF	0/1:8:130:73,57:0.4385	0.4462
Ref_ETH	2770218	.	A	G	SNV	9.13	PASS	F	GT:GQ:DP:AD:AF	0/1:9:130:69,56:0.4308	0.4385
Ref_ETH	2770221	.	A	C	SNV	8.05	PASS	F	GT:GQ:DP:AD:AF	0/1:8:130:73,57:0.4385	0.4308
Ref_ETH	2770224	.	A	T	SNV	7.76	PASS	F	GT:GQ:DP:AD:AF	0/1:7:130:72,58:0.4462	0.4308
Ref_ETH	2770227	.	A	G	SNV	13.97	PASS	F	GT:GQ:DP:AD:AF	0/1:13:130:73,57:0.4385	0.4231
Ref_ETH	2770230	.	G	A	SNV	7.32	PASS	F	GT:GQ:DP:AD:AF	0/1:7:130:74,56:0.4308	0.4297
Ref_ETH	2770236	.	T	C	SNV	23.42	PASS	F	GT:GQ:DP:AD:AF	0/1:23:130:73,56:0.4308	0.4297
Ref_ETH	2770245	.	T	A	SNV	18.74	PASS	F	GT:GQ:DP:AD:AF	0/1:18:130:73,55:0.4231	0.4046
Ref_ETH	2770260	.	A	G	SNV	22.53	PASS	F	GT:GQ:DP:AD:AF	0/1:22:128:73,55:0.4297	0.4091
Ref_ETH	2770314	.	A	C	SNV	19.5	PASS	P	GT:GQ:DP:AD:AF	0/1:19:128:73,55:0.4297	0.4135
Ref_ETH	2770397	.	T	C	SNV	22.93	PASS	F	GT:GQ:DP:AD:AF	0/1:22:131:77,53:0.4046	0.4104
Ref_ETH	2770485	.	T	C	SNV	18.17	PASS	F	GT:GQ:DP:AD:AF	0/1:18:132:77,54:0.4091	0.4104
Ref_ETH	2770506	.	A	T	SNV	18.11	PASS	P	GT:GQ:DP:AD:AF	0/1:18:133:78,55:0.4135	0.3955
Ref_ETH	2770602	.	T	C	SNV	17.57	PASS	P	GT:GQ:DP:AD:AF	0/1:17:134:79,55:0.4104	0.3881
Ref_ETH	2770648	.	A	G	SNV	19.07	PASS	P	GT:GQ:DP:AD:AF	0/1:19:134:79,55:0.4104	0.403
Ref_ETH	2770665	.	A	T	SNV	21.93	PASS	F	GT:GQ:DP:AD:AF	0/1:21:134:80,53:0.3955	0.3806
Ref_ETH	2770668	.	A	G	SNV	9.61	PASS	F	GT:GQ:DP:AD:AF	0/1:9:134:81,52:0.3881	0.3806
Ref_ETH	2770671	.	C	T	SNV	18.34	PASS	F	GT:GQ:DP:AD:AF	0/1:18:134:78,54:0.4030	0.4104
Ref_ETH	2770676	.	C	G	SNV	19.05	PASS	F	GT:GQ:DP:AD:AF	0/1:19:134:78,51:0.3806	0.4
Ref_ETH	2770677	.	G	A	SNV	12.9	PASS	F	GT:GQ:DP:AD:AF	0/1:12:134:80,51:0.3806	0.4
Ref_ETH	2770689	.	C	T	SNV	8.42	PASS	F	GT:GQ:DP:AD:AF	0/1:8:134:78,55:0.4104	0.4
Ref_ETH	2770695	.	A	G	SNV	22.43	PASS	F	GT:GQ:DP:AD:AF	0/1:22:135:80,54:0.4000	0.4
Ref_ETH	2770719	.	A	C	SNV	13.75	PASS	F	GT:GQ:DP:AD:AF	0/1:13:135:81,54:0.4000	0.3835
Ref_ETH	2770721	.	C	G	SNV	16.59	PASS	F	GT:GQ:DP:AD:AF	0/1:16:135:81,54:0.4000	0.3835
Ref_ETH	2770722	.	C	T	SNV	13.08	PASS	F	GT:GQ:DP:AD:AF	0/1:13:135:81,54:0.4000	0.3835
Ref_ETH	2770839	.	G	A	SNV	15.08	PASS	F	GT:GQ:DP:AD:AF	0/1:15:133:82,51:0.3835	0.3835
Ref_ETH	2770848	.	G	C	SNV	19.4	PASS	F	GT:GQ:DP:AD:AF	0/1:19:133:82,51:0.3835	0.3835
Ref_ETH	2770861	.	A	G	SNV	5.58	PASS	F	GT:GQ:DP:AD:AF	0/1:5:133:81,51:0.3835	0.3835
Ref_ETH	2770862	.	C	T	SNV	12.39	PASS	F	GT:GQ:DP:AD:AF	0/1:12:133:82,51:0.3835	0.3511
Ref_ETH	2770870	.	G	T	SNV	16.03	PASS	F	GT:GQ:DP:AD:AF	0/1:16:133:82,51:0.3835	0.3588
Ref_ETH	2770873	.	G	A	SNV	15.04	PASS	F	GT:GQ:DP:AD:AF	0/1:15:133:82,51:0.3835	0.4338
Ref_ETH	2770955	.	T	C	SNV	11.3	PASS	F	GT:GQ:DP:AD:AF	0/1:11:131:84,46:0.3511	0.3795
Ref_ETH	2770968	.	A	T	SNV	6.39	PASS	F	GT:GQ:DP:AD:AF	0/1:6:131:84,47:0.3588	0.379
Ref_ETH	2841908	.	A	G	SNV	17.91	PASS	P	GT:GQ:DP:AD:AF	0/1:17:136:77,59:0.4338	0.2677
Ref_ETH	2927650	.	G	A	SNV	16.14	PASS	F	GT:GQ:DP:AD:AF	0/1:16:166:103,63:0.3795	0.3873
Ref_ETH	2962462	.	G	T	SNV	16.08	PASS	F	GT:GQ:DP:AD:AF	0/1:16:124:76,47:0.3790	0.4161
Ref_ETH	3015497	.	C	G	SNV	7.6	PASS	F	GT:GQ:DP:AD:AF	0/1:7:127:93,34:0.2677	0.3706
Ref_ETH	3079537	.	G	A	SNV	18.58	PASS	P	GT:GQ:DP:AD:AF	0/1:18:142:87,55:0.3873	0.4112
Ref_ETH	3089667	.	A	G	SNV	19.55	PASS	P	GT:GQ:DP:AD:AF	0/1:19:149:87,62:0.4161	0.4685
Ref_ETH	3147649	.	A	T	SNV	17.81	PASS	P	GT:GQ:DP:AD:AF	0/1:17:143:90,53:0.3706	0.403
Ref_ETH	3217343	.	T	C	SNV	17.5	PASS	P	GT:GQ:DP:AD:AF	0/1:17:197:116,81:0.4112	0.4521
Ref_ETH	3250693	.	G	A	SNV	20.36	PASS	P	GT:GQ:DP:AD:AF	0/1:20:143:75,67:0.4685	0.3821
Ref_ETH	3276603	.	T	C	SNV	17.66	PASS	P	GT:GQ:DP:AD:AF	0/1:17:146:79,66:0.4521	0.4065
Ref_ETH	3299362	.	G	A	SNV	18.15	PASS	P	GT:GQ:DP:AD:AF	0/1:18:242:139,103:0.4256	0.4204
Ref_ETH	3336515	.	G	A	SNV	19.9	PASS	F	GT:GQ:DP:AD:AF	0/1:19:155:92,63:0.4065	0.4691
Ref_ETH	3353382	.	A	G	SNV	23.81	PASS	F	GT:GQ:DP:AD:AF	0/1:23:148:88,60:0.4054	0.4804
Ref_ETH	3368325	.	C	T	SNV	17.4	PASS	F	GT:GQ:DP:AD:AF	0/1:17:126:72,52:0.4127	0.48
Ref_ETH	3377473	.	A	G	SNV	18.68	PASS	P	GT:GQ:DP:AD:AF	0/1:18:157:91,66:0.4204	0.4596
Ref_ETH	3410305	.	C	T	SNV	18.96	PASS	P	GT:GQ:DP:AD:AF	0/1:18:162:86,76:0.4691	0.4204
Ref_ETH	3500890	.	A	G	SNV	19.9	PASS	P	GT:GQ:DP:AD:AF	0/1:19:179:92,86:0.4804	0.443
Ref_ETH	3526355	.	T	C	SNV	17.96	PASS	P	GT:GQ:DP:AD:AF	0/1:17:175:91,84:0.4800	0.3409
Ref_ETH	3552096	.	A	G	SNV	18.72	PASS	P	GT:GQ:DP:AD:AF	0/1:18:161:87,74:0.4596	0.4586
Ref_ETH	3556901	.	A	G	SNV	18.81	PASS	P	GT:GQ:DP:AD:AF	0/1:18:157:91,66:0.4204	0.5
Ref_ETH	3575368	.	C	T	SNV	18.81	PASS	P	GT:GQ:DP:AD:AF	0/1:18:149:80,66:0.4430	0.2857
Ref_ETH	3616231	.	G	A	SNV	20.41	PASS	P	GT:GQ:DP:AD:AF	0/1:20:133:71,61:0.4586	0.424
Ref_ETH	3635563	.	T	C	SNV	20.87	PASS	F	GT:GQ:DP:AD:AF	0/1:20:108:54,54:0.5000	0.4104
Ref_ETH	3698385	.	G	T	SNV	20.65	PASS	F	GT:GQ:DP:AD:AF	0/1:20:154:106,44:0.2857	0.4207
Ref_ETH	3737796	.	A	G	SNV	21.28	PASS	P	GT:GQ:DP:AD:AF	0/1:21:145:77,67:0.4621	0.1887
Ref_ETH	3754361	.	C	T	SNV	22.22	PASS	F	GT:GQ:DP:AD:AF	0/1:22:125:72,53:0.4240	0.391
Ref_ETH	3826691	.	T	C	SNV	21.22	PASS	F	GT:GQ:DP:AD:AF	0/1:21:173:102,71:0.4104	0.3896
Ref_ETH	3852611	.	G	T	SNV	22.82	PASS	F	GT:GQ:DP:AD:AF	0/1:22:145:84,61:0.4207	0.3947
Ref_ETH	3932780	.	C	T	SNV	18.02	PASS	P	GT:GQ:DP:AD:AF	0/1:18:156:95,61:0.3910	0.4057
Ref_ETH	3932942	.	T	C	SNV	18.82	PASS	P	GT:GQ:DP:AD:AF	0/1:18:154:94,60:0.3896	0.4099
Ref_ETH	3933095	.	T	C	SNV	17.8	PASS	P	GT:GQ:DP:AD:AF	0/1:17:152:92,60:0.3947	0.4702
Ref_ETH	3956851	.	T	C	SNV	24.22	PASS	F	GT:GQ:DP:AD:AF	0/1:24:173:103,70:0.4046	0.4046
Ref_ETH	3957471	.	A	G	SNV	17.86	PASS	P	GT:GQ:DP:AD:AF	0/1:17:175:103,71:0.4057	0.4057
Ref_ETH	3968006	.	T	C	SNV	25.47	PASS	F	GT:GQ:DP:AD:AF	0/1:25:161:93,66:0.4099	0.4099
Ref_ETH	3985648	.	G	A	SNV	19.87	PASS	P	GT:GQ:DP:AD:AF	0/1:19:151:80,71:0.4702	0.4702
Ref_ETH	112002	.	A	AG	insertion	19.7	PASS	F	GT:GQ:DP:AD:AF	1/1:19:109:28,74:0.6789
Ref_ETH	127545	.	G	GA	insertion	14.39	PASS	F	GT:GQ:DP:AD:AF	0/1:14:157:86,68:0.4331
Ref_ETH	170506	.	T	TA	insertion	19.67	PASS	P	GT:GQ:DP:AD:AF	1/1:19:141:0,139:0.9858
Ref_ETH	1064556	.	A	AG	insertion	14.81	PASS	F	GT:GQ:DP:AD:AF	1/1:14:174:98,69:0.3966
Ref_ETH	2569579	.	G	GC	insertion	12.3	PASS	F	GT:GQ:DP:AD:AF	0/1:12:180:113,62:0.3444
Ref_ETH	3291247	.	G	GA	insertion	4.58	PASS	F	GT:GQ:DP:AD:AF	1/1:4:246:131,94:0.3821
Ref_ETH	3600975	.	T	TA	insertion	15.72	PASS	F	GT:GQ:DP:AD:AF	0/1:15:132:84,45:0.3409
Ref_ETH	3932276	.	A	AT	insertion	4.64	PASS	F	GT:GQ:DP:AD:AF	0/1:4:159:61,30:0.1887
Ref_ETH	18017	.	AAGGT	A	deletion	19.62	PASS	F	GT:GQ:DP:AD:AF	1/1:19:212:8,201:0.9481
Ref_ETH	334681	.	TC	T	deletion	19.93	PASS	F	GT:GQ:DP:AD:AF	0/1:19:142:81,59:0.4155
Ref_ETH	334685	.	TG	T	deletion	11.3	PASS	F	GT:GQ:DP:AD:AF	0/1:11:142:65,74:0.5211
Ref_ETH	2569584	.	GC	G	deletion	5.2	PASS	F	GT:GQ:DP:AD:AF	0/1:5:180:113,66:0.3667
Ref_ETH	2747499	.	GAAAAATATCCATCTCA	G	deletion	23.66	PASS	F	GT:GQ:DP:AD:AF	1/1:23:121:0,119:0.9835
Ref_ETH	3272592	.	TTTA	T	deletion	19.19	PASS	P	GT:GQ:DP:AD:AF	0/1:19:134:68,54:0.4030
