## Supplementary Table 7 for "Tandem repeats in methanogenic archaea and their viruses reveal a shared potential for rapid genomic diversification"

Supplementary Table 7 | Enriched and depleted KEGG Orthology (KO) categories in the immediate genomic neighborhoods of intergenic tandem repeats (TRs) across Methanosarcina species. The table is divided into three sections: (A) Significantly enriched and depleted Level C KO categories (p_adj < 0.05) among immediate flanking genes of intergenic TRs, with empirical p-values derived from a 1,000-ite…
# Table A
Category	Observed_Count (>10)	Expected_Count	Z_score	P_value	FDR_P_adj	Status	Source_Genomes	Genome_counts
01002 Peptidases and inhibitors [BR:ko01002]	265	167.37	7.58	0.001998	0.02371	Enriched	GCA_000007345 [6], GCA_000969905 [14], GCA_000969945 [15], GCA_000969965 [16], GCA_000969985 [11], GCA_000970045 [6], GCA_000970085 [5], GCA_000970145 [3], GCA_000970185 [8], GCA_000970265 [11], GCA_000970285 [3], GCA_000970305 [25], GCA_000979295 [7], GCA_000979385 [8], GCA_000979455 [9], GCA_000979975 [6], GCA_001027005 [17], GCA_020804205 [18], GCA_020804225 [7], GCA_028692935 [1], GCA_0286931…	24
00450 Selenocompound metabolism [PATH:ko00450]	35	13.79	5.78	0.001998	0.02371	Enriched	GCA_000007345 [2], GCA_000969905 [3], GCA_000969945 [3], GCA_000969965 [2], GCA_000969985 [2], GCA_000970045 [2], GCA_000970085 [2], GCA_000970145 [1], GCA_000970185 [1], GCA_000970265 [2], GCA_000970305 [3], GCA_020804205 [4], GCA_020804225 [1], GCA_028705965 [2], GCA_034331585 [1]	15
00970 Aminoacyl-tRNA biosynthesis [PATH:ko00970]	18	5.29	5.58	0.001998	0.02371	Enriched	GCA_000969905 [2], GCA_000969945 [1], GCA_000969965 [1], GCA_000969985 [1], GCA_000970185 [2], GCA_000970305 [1], GCA_000979295 [2], GCA_000979455 [1], GCA_000979975 [1], GCA_003584605 [1], GCA_028692935 [1], GCA_034331585 [1]	12
00770 Pantothenate and CoA biosynthesis [PATH:ko00770]	63	34.98	4.73	0.001998	0.02371	Enriched	GCA_000007345 [3], GCA_000969905 [1], GCA_000969945 [2], GCA_000969965 [2], GCA_000969985 [1], GCA_000970045 [4], GCA_000970085 [3], GCA_000970185 [2], GCA_000970265 [3], GCA_000970305 [3], GCA_000979295 [3], GCA_000979385 [4], GCA_000979455 [3], GCA_000979975 [4], GCA_001027005 [2], GCA_020804205 [3], GCA_020804225 [2], GCA_028693135 [1], GCA_028705965 [2], GCA_030247745 [2], GCA_034331585 [1]	21
02022 Two-component system [BR:ko02022]	139	98.43	4.29	0.001998	0.02371	Enriched	GCA_000007345 [4], GCA_000969905 [4], GCA_000969945 [6], GCA_000969965 [11], GCA_000969985 [8], GCA_000970045 [5], GCA_000970085 [2], GCA_000970145 [1], GCA_000970185 [8], GCA_000970265 [3], GCA_000970285 [2], GCA_000970305 [10], GCA_000979295 [1], GCA_000979385 [6], GCA_000979455 [2], GCA_000979975 [5], GCA_001027005 [4], GCA_020804205 [6], GCA_020804225 [9], GCA_028693135 [6], GCA_028705965 [2]…	24
00053 Ascorbate and aldarate metabolism [PATH:ko00053]	13	4.4	4.23	0.003996	0.041841	Enriched	GCA_000969965 [1], GCA_000969985 [1], GCA_000970045 [2], GCA_000970085 [1], GCA_000970145 [1], GCA_000970265 [1], GCA_000970305 [1], GCA_000979455 [1], GCA_000979975 [1], GCA_001027005 [1]	10
03036 Chromosome and associated proteins [BR:ko03036]	112	75.67	4.13	0.001998	0.02371	Enriched	GCA_000007345 [5], GCA_000969905 [3], GCA_000969945 [5], GCA_000969965 [5], GCA_000969985 [6], GCA_000970045 [7], GCA_000970085 [3], GCA_000970145 [2], GCA_000970185 [4], GCA_000970265 [10], GCA_000970305 [7], GCA_000979295 [3], GCA_000979385 [3], GCA_000979455 [6], GCA_000979975 [5], GCA_001027005 [5], GCA_020804205 [2], GCA_020804225 [3], GCA_028692935 [1], GCA_028693135 [3], GCA_028705965 [4],…	24
99994 Others	92	62.17	3.81	0.001998	0.02371	Enriched	GCA_000007345 [4], GCA_000969905 [3], GCA_000969945 [2], GCA_000969965 [5], GCA_000969985 [4], GCA_000970045 [4], GCA_000970085 [3], GCA_000970145 [2], GCA_000970185 [5], GCA_000970265 [1], GCA_000970285 [3], GCA_000970305 [8], GCA_000979385 [5], GCA_000979455 [4], GCA_000979975 [3], GCA_001027005 [10], GCA_003584605 [2], GCA_020804205 [5], GCA_020804225 [2], GCA_028692935 [1], GCA_028693135 [2],…	24
00130 Ubiquinone and other terpenoid-quinone biosynthesis [PATH:ko00130]	15	34.46	-3.21	0.001998	0.02371	Depleted	GCA_000969905 [1], GCA_000969945 [1], GCA_000969965 [1], GCA_000969985 [1], GCA_000970045 [2], GCA_000970085 [2], GCA_000970145 [1], GCA_000979295 [1], GCA_000979455 [1], GCA_001027005 [2], GCA_028693135 [1], GCA_034331585 [1]	12
99980 Enzymes with EC numbers	316	386.46	-3.8	0.001998	0.02371	Depleted	GCA_000007345 [6], GCA_000969905 [21], GCA_000969945 [17], GCA_000969965 [13], GCA_000969985 [21], GCA_000970045 [14], GCA_000970085 [11], GCA_000970145 [10], GCA_000970185 [11], GCA_000970265 [15], GCA_000970285 [2], GCA_000970305 [22], GCA_000979295 [8], GCA_000979385 [13], GCA_000979455 [10], GCA_000979975 [9], GCA_001027005 [20], GCA_003584605 [1], GCA_020804205 [15], GCA_020804225 [10], GCA_…	26
03021 Transcription machinery [BR:ko03021]	15	41.16	-4.21	0.001998	0.02371	Depleted	GCA_000969905 [2], GCA_000969945 [1], GCA_000969985 [3], GCA_000970045 [1], GCA_000970185 [1], GCA_000970305 [1], GCA_001027005 [1], GCA_028693135 [1], GCA_028705965 [1], GCA_034331585 [2]	10
00680 Methane metabolism [PATH:ko00680]	183	279.6	-5.72	0.001998	0.02371	Depleted	GCA_000007345 [5], GCA_000969905 [9], GCA_000969945 [9], GCA_000969965 [10], GCA_000969985 [10], GCA_000970045 [14], GCA_000970085 [7], GCA_000970145 [5], GCA_000970185 [9], GCA_000970265 [6], GCA_000970285 [1], GCA_000970305 [12], GCA_000979295 [5], GCA_000979385 [6], GCA_000979455 [7], GCA_000979975 [5], GCA_001027005 [6], GCA_003584605 [3], GCA_020804205 [6], GCA_020804225 [6], GCA_028693135 […	25
02048 Prokaryotic defense system [BR:ko02048]	107	187.42	-6.11	0.001998	0.02371	Depleted	GCA_000007345 [5], GCA_000969905 [4], GCA_000969945 [8], GCA_000969965 [6], GCA_000969985 [3], GCA_000970045 [5], GCA_000970085 [5], GCA_000970145 [2], GCA_000970185 [4], GCA_000970265 [5], GCA_000970285 [1], GCA_000970305 [9], GCA_000979295 [4], GCA_000979385 [3], GCA_000979455 [1], GCA_000979975 [2], GCA_001027005 [4], GCA_020804205 [8], GCA_020804225 [2], GCA_028692935 [1], GCA_028693135 [5], …	25
03011 Ribosome [BR:ko03011]	29	126.73	-8.53	0.001998	0.02371	Depleted	GCA_000969905 [1], GCA_000969945 [2], GCA_000969965 [1], GCA_000969985 [3], GCA_000970045 [3], GCA_000970185 [1], GCA_000970305 [1], GCA_001027005 [5], GCA_003584605 [1], GCA_020804205 [1], GCA_020804225 [1], GCA_028692935 [1], GCA_028705965 [3], GCA_034331585 [2]	14
# Table B
Level_C_Full	Level_B_Full	Category_Gene_Count	Total_KOs_in_Category	Kos
00401 Novobiocin biosynthesis [PATH:ko00401]	09110 Biosynthesis of other secondary metabolites	55	1	K14187
05418 Fluid shear stress and atherosclerosis [PATH:ko05418]	09166 Cardiovascular disease	38	1	K00355
05022 Pathways of neurodegeneration - multiple diseases [PATH:ko05022]	09164 Neurodegenerative disease	38	2	K03781, K04565
00333 Prodigiosin biosynthesis [PATH:ko00333]	09110 Biosynthesis of other secondary metabolites	32	3	K21780, K21781, K21785
00350 Tyrosine metabolism [PATH:ko00350]	09105 Amino acid metabolism	31	3	K00450, K16164, K22330
04070 Phosphatidylinositol signaling system [PATH:ko04070]	09132 Signal transduction	28	1	K01092
04928 Parathyroid hormone synthesis, secretion and action [PATH:ko04928]	09152 Endocrine system	27	1	K03626
00960 Tropane, piperidine and pyridine alkaloid biosynthesis [PATH:ko00960]	09110 Biosynthesis of other secondary metabolites	23	1	K00808
04054 Pattern recognition receptors [BR:ko04054]	09183 Protein families: signaling and cellular processes	14	3	K12805, K18808, K22615
00791 Atrazine degradation [PATH:ko00791]	09111 Xenobiotics biodegradation and metabolism	12	1	K23359
04216 Ferroptosis [PATH:ko04216]	09143 Cell growth and death	11	1	K00657
# Table C
Level_B_Full	Category_Gene_Count	Total_KOs_in_Category	Kos
09164 Neurodegenerative disease	38	2	K03781, K04565
09133 Signaling molecules and interaction	3	2	K19613, K23573
09172 Infectious disease: viral	3	2	K15045, K16175
09159 Environmental adaptation	2	1	K11265
09151 Immune system	1	1	K12796
09163 Immune disease	1	1	K02145
