## Supplementary Table 8 for "Tandem repeats in methanogenic archaea and their viruses reveal a shared potential for rapid genomic diversification"

Supplementary Table 8 | RNA-seq and Ribo-seq coverage across 168 tandem repeat regions of M. mazei Gö1. Expression levels and local coverage profiles were categorized as follows: Low expression (approx. 5–30 reads), Moderate expression (approx. 30–100 reads), Strong expression (>100 reads), Hill (localized coverage higher than adjacent flanking regions), and Valley (localized coverage lower than …
sequence_id	repeat_num	ORF_status	Locus Tag	Protein ID	RNASeq; N+, replicate 1	RNASeq; N+, replicate 2	RNASeq, N-, replicate 1	RNASeq, N-, replicate 2	RiboSeq, N+, replicate 1	RiboSeq, N+, replicate 2	RiboSeq, N-, replicate 1	RiboSeq, N-, replicate 2
NC_003901.1	1
NC_003901.1	2
NC_003901.1	3
NC_003901.1	4
NC_003901.1	5
NC_003901.1	6								low (hill)
NC_003901.1	7
NC_003901.1	8	within ORF	MM_RS00565	WP_048045830.1	low	low			low
NC_003901.1	9
NC_003901.1	10											low
NC_003901.1	11
NC_003901.1	12
NC_003901.1	13				low	low	low (hill)	moderate	low			low
NC_003901.1	14									low
NC_003901.1	15				low	moderate	moderate	moderate (valley)	moderate	low	moderate (valley)	low
NC_003901.1	16
NC_003901.1	17				low	low	low		low	low
NC_003901.1	18
NC_003901.1	19
NC_003901.1	20
NC_003901.1	21
NC_003901.1	22											low
NC_003901.1	23
NC_003901.1	24				low	low (hill)	low (hill)	low (hill)	moderate	low	moderate (hill)	moderate (hill)
NC_003901.1	25
NC_003901.1	26						low
NC_003901.1	27										low	low
NC_003901.1	28				low		low	moderate (valley)	low			low (valley)
NC_003901.1	29						high	high		low	moderate (valley)	low(valley)
NC_003901.1	30
NC_003901.1	31				low	low	low	low			low	low (valley)
NC_003901.1	32
NC_003901.1	33				low
NC_003901.1	34				moderate (hill)	moderate (hill)	moderate (hill)	moderate (hill)	low		low	low
NC_003901.1	35
NC_003901.1	36
NC_003901.1	37
NC_003901.1	38								low	low
NC_003901.1	39	partially in ORF	MM_RS19570	unknown					low		low
NC_003901.1	40
NC_003901.1	41
NC_003901.1	42								low		low
NC_003901.1	43
NC_003901.1	44
NC_003901.1	45					low
NC_003901.1	46
NC_003901.1	47
NC_003901.1	48
NC_003901.1	49	within ORF	MM_RS06875	WP_011033271.1		low	low	low	high	high	high	high
NC_003901.1	50
NC_003901.1	51
NC_003901.1	52	sRNA75			low (valley)	low (valley)	low (valley)	low (valley)
NC_003901.1	53	sRNA75			moderate	moderate	low	moderate	low	low
NC_003901.1	54
NC_003901.1	55								low			low
NC_003901.1	56
NC_003901.1	57
NC_003901.1	58
NC_003901.1	59	within ORF	MM_RS07545	WP_137726782.1
NC_003901.1	60					low	low (hill)	low
NC_003901.1	61
NC_003901.1	62				low (valley)	low (valley)
NC_003901.1	63				low	low	low	low
NC_003901.1	64							low
NC_003901.1	65
NC_003901.1	66	within ORF	MM_RS08605	WP_052273695.1		moderate (hill)	moderate (hill)	moderate (hill)	moderate	low	high	high
NC_003901.1	67	within ORF	MM_RS08635	WP_048045882.1		low (hill)			moderate	moderate (hill)		low
NC_003901.1	68
NC_003901.1	69
NC_003901.1	70					low			low (hill)			low
NC_003901.1	71
NC_003901.1	72				low				low	low		low
NC_003901.1	73											low
NC_003901.1	74	within ORF	MM_RS19585	WP_080503111.1		low
NC_003901.1	75
NC_003901.1	76
NC_003901.1	77				moderate	low	low	low	moderate	moderate	moderate	high
NC_003901.1	78				low (valley)	low (valley)	low (valley)	low (valley)	low	low	low	moderate (hill)
NC_003901.1	79
NC_003901.1	80	within ORF	MM_RS10295	WP_048045894.1	low	low	low	low	high	high	high (hill)	high (hill)
NC_003901.1	81								moderate (hill)	moderate (hill)	moderate (hill)	high (hill)
NC_003901.1	82				low	low	low	low	low	low		low
NC_003901.1	83
NC_003901.1	84
NC_003901.1	85
NC_003901.1	86
NC_003901.1	87	partially in ORF	MM_RS11445	WP_011034140.1	low (valley)	low (valley)	low (valley)	low (valley)
NC_003901.1	88
NC_003901.1	89					low	low	low	low
NC_003901.1	90				low	low		low
NC_003901.1	91					moderate	moderate	high		low
NC_003901.1	92				low	moderate (valley)	low (valley)	low (valley)	low		low (valley)	low (valley)
NC_003901.1	93	within ORF	MM_RS12150	WP_048038592.1
NC_003901.1	94
NC_003901.1	95						low	low	moderate	moderate	high	high
NC_003901.1	96
NC_003901.1	97	sRNA109			moderate	moderate	moderate	low	low	low	low	low
NC_003901.1	98											low
NC_003901.1	99				low	low		low	low		low	low
NC_003901.1	100
NC_003901.1	101				low	low (valley)	moderate	low			low	low
NC_003901.1	102					low (hill)	low	low	low	low		low
NC_003901.1	103								moderate (hill)	low	low (hill)	low
NC_003901.1	104
NC_003901.1	105					low
NC_003901.1	106								low	low	low	low
NC_003901.1	107	partially in ORF	MM_RS13690	WP_015412699.1	low	low	low	low	moderate (hill)	low (hill)	moderate (hill)	moderate (hill)
NC_003901.1	108
NC_003901.1	109	partially in ORF	MM_RS13765	WP_011034568.1								low
NC_003901.1	110
NC_003901.1	111
NC_003901.1	112				low	moderate	low	low	moderate (hill)	moderate (hill)	moderate	moderate
NC_003901.1	113
NC_003901.1	114
NC_003901.1	115							low
NC_003901.1	116
NC_003901.1	117					low		low (valley)			low
NC_003901.1	118	within ORF	MM_RS14460	WP_011034697.1					low
NC_003901.1	119
NC_003901.1	120				low	low		low
NC_003901.1	121	within ORF	MM_RS14570	WP_011034716.1
NC_003901.1	122
NC_003901.1	123
NC_003901.1	124
NC_003901.1	125	partially in ORF	MM_RS14810	WP_011034761.1	low	low
NC_003901.1	126									low	low	low
NC_003901.1	127					low			low
NC_003901.1	128
NC_003901.1	129
NC_003901.1	130
NC_003901.1	131				moderate (valley)	high (valley)	high (valley?)	high (valley?)	moderate (valley)	moderate (valley)	high (valley)	high (valley)
NC_003901.1	132				low	low	low	low
NC_003901.1	133	within ORF	MM_RS18615	WP_011034797.1		low			low (hill)	low
NC_003901.1	134	within ORF	MM_RS15110	WP_011034814.1					low (hill)	low	low (hill)	moderate (hill)
NC_003901.1	135	within ORF	MM_RS15170	WP_011034825.1		low			moderate	low	moderate	moderate
NC_003901.1	136
NC_003901.1	137								low		low	low
NC_003901.1	138				low	low	low	low	low	low	low	low
NC_003901.1	139
NC_003901.1	140
NC_003901.1	141	within ORF	MM_RS19265	WP_226987621.1					low			low
NC_003901.1	142
NC_003901.1	143
NC_003901.1	144	within ORF	MM_RS15745	WP_157858637.1	low (valley)	moderate (valley)		low	moderate (valley)	low (valley)	low	low
NC_003901.1	145	within ORF	MM_RS15745	WP_157858637.1	low (valley)	low (valley)		low	low (valley)
NC_003901.1	146								low
NC_003901.1	147				low	low		low
NC_003901.1	148				low	low	low	moderate	low	low	low	high
NC_003901.1	149							low
NC_003901.1	150				low		low	low
NC_003901.1	151
NC_003901.1	152
NC_003901.1	153	within ORF	MM_RS16490	WP_226987642.1					low	low		low
NC_003901.1	154	within ORF	MM_RS19650	WP_157858638.1
NC_003901.1	155	partially in ORF	MM_RS16585	WP_011035085.1
NC_003901.1	156							low (valley)			low
NC_003901.1	157	within ORF	MM_RS16640	WP_011035095.1
NC_003901.1	158
NC_003901.1	159
NC_003901.1	160								low
NC_003901.1	161	within ORF	MM_RS19660	WP_226987772.1
NC_003901.1	162
NC_003901.1	163
NC_003901.1	164
NC_003901.1	165	partially in ORF	MM_RS17165	WP_048040614.1
NC_003901.1	166
NC_003901.1	167	partially in ORF	MM_RS17405	WP_080503099.1	low	low	low	low	high (hill)	high (hill)	high (hill)	high (hill)
NC_003901.1	168
