## Supplementary Table 9 for "Tandem repeats in methanogenic archaea and their viruses reveal a shared potential for rapid genomic diversification"

Supplementary Table 9 | Top 10 predicted sRNA075 and sRNA129 binding partners in M. mazei Gö1 identified by IntaRNA.
id1	start1	end1	seedStart1	seedEnd1	ED1	id2	start2	end2	seedStart2	seedEnd2	ED2	E	E_hybrid	E_norm	subseqDP	hybridDP	seq1	seq2	p-value	fdr	geneName	entrez_gene_id	annotation
MM_RS19660	75	147	141	147	4.7	sRNA075	39	122	39	45	10.78	-19.38	-34.86	-1.87021	ACUGACUUUUAAACCGACUUUUAAACCGACUUUUAAACCGACUUUUAAACCGACUUUUAAACCGACUUUUAAA&UUUAAAAACGGUAAUUUAAAAACGGUAAUUUAAAAACGGUAAUUUAAAAACGGUAAUUUGAAAAACGGUAAUUUAAAAAACGGU	((((..((((((((((..((((((((((..((((((((((..((((((((((..((((((((((..(((((((&))))))).))))...)))))).))))...)))))).))))...)))))).))))...))))))..))))...))))))..))))	UCAGGGCCAACUGAUUAAGAACCUUAGUAUAACCUGCUUGUAAUUAAAGAUUAUACAAUUCGGCCUGCUUUUACACUGACUUUUAAACCGACUUUUAAACCGACUUUUAAACCGACUUUUAAACCGACUUUUAAACCGACUUUUAAACCA	AAGGCAUCUGUGAAAAACGGCAGCCUAAAAAACGGUAAUUUAAAAACGGUAAUUUAAAAACGGUAAUUUAAAAACGGUAAUUUAAAAACGGUAAUUUGAAAAACGGUAAUUUAAAAAACGGUAAUCUAAAAAACGGUAAUCUAAAAAACGGUAAUCUAAAAAACGGUAAUCUAAAAACGGCAUUAUAAAACAGAUGCCUGUUCUAUUCAAU	0.000111	0.324675		95969278	PT domain-containing protein
MM_RS14135	26	75	57	63	5.28	sRNA075	18	64	34	40	7.22	-15.69	-28.19	-1.51411	ACCGUUGUUAAAUAACUGAUUUUAUAUCCUUAAUUACCUUUAUACUGUUG&CGGCAGCCUAAAAAACGGUAAUUUAAAAACGGUAAUUUAAAAACGGU	((((((.((((((.((((.(((((.......(((((((((((..((((((&))))))..))))....)))))))))))).)))).)))))).))))))	GCGGGGAUGAAAAACUUCCCCGGUAACCGUUGUUAAAUAACUGAUUUUAUAUCCUUAAUUACCUUUAUACUGUUGAUGGAAUUACGACAUGCAAACCAUUGUGUAUAUAAAAUAAGAUACCACAUGGUUUUUUGCGUGAAUUAUCGUAAA	AAGGCAUCUGUGAAAAACGGCAGCCUAAAAAACGGUAAUUUAAAAACGGUAAUUUAAAAACGGUAAUUUAAAAACGGUAAUUUAAAAACGGUAAUUUGAAAAACGGUAAUUUAAAAAACGGUAAUCUAAAAAACGGUAAUCUAAAAAACGGUAAUCUAAAAAACGGUAAUCUAAAAACGGCAUUAUAAAACAGAUGCCUGUUCUAUUCAAU	0.0011379	0.9177112	tnpA	24772045	IS200/IS605 family transposase
MM_RS16260	3	26	19	25	3.68	sRNA075	159	182	160	166	2	-14.68	-20.36	-1.41665	UGCAGUUUUUAGAAUUCUGUUUUU&AAAAACGGUAAUCUAAAAACGGCA	(((.(((((((((...((((((((&))))))))...))))))))).)))	CCUGCAGUUUUUAGAAUUCUGUUUUUAUCUUUUUAAAAUGCUCUUAUAUUUGGAUUUAAAUUACUACGGCACGAUUUGUUAGAGGAGUAUUGCCUGCGUGCCAUUAAUUCAGUUGGUCUGGAUGCUCAUGUAGGGUUUUUGCAUGAAAUG	AAGGCAUCUGUGAAAAACGGCAGCCUAAAAAACGGUAAUUUAAAAACGGUAAUUUAAAAACGGUAAUUUAAAAACGGUAAUUUAAAAACGGUAAUUUGAAAAACGGUAAUUUAAAAAACGGUAAUCUAAAAAACGGUAAUCUAAAAAACGGUAAUCUAAAAAACGGUAAUCUAAAAACGGCAUUAUAAAACAGAUGCCUGUUCUAUUCAAU	0.0020865	0.9177112	cas1	1481467	CRISPR-associated endonuclease Cas1
MM_RS00480	116	133	127	133	4.53	sRNA075	18	37	18	24	2.97	-14.54	-22.04	-1.40314	UGCUGUUUUGUGCUGCCG&CGGCAGCCUAAAAAACGGUA	(((((((((..(((((((&)))))))....)))))))))	AAGAGAAUUUCAUUUAUAAAAAUCACUUCUCAGGUCUGCAUGAAAAAUCAGGCAGGCAUUCAAGGAGGAUUCAUUUUGAGAUAUGAGUUUCAGAGAAAAUCCCUUUUUAUAGUAAUGCUGUUUUGUGCUGCCGCGGGAAUCCUGAUAUUA	AAGGCAUCUGUGAAAAACGGCAGCCUAAAAAACGGUAAUUUAAAAACGGUAAUUUAAAAACGGUAAUUUAAAAACGGUAAUUUAAAAACGGUAAUUUGAAAAACGGUAAUUUAAAAAACGGUAAUCUAAAAAACGGUAAUCUAAAAAACGGUAAUCUAAAAAACGGUAAUCUAAAAACGGCAUUAUAAAACAGAUGCCUGUUCUAUUCAAU	0.0022672	0.9177112		1478437	Derived by automated computational analysis using gene prediction method: GeneMarkS-2+.
MM_RS04505	111	124	118	124	2.94	sRNA075	20	36	20	26	2.85	-14.28	-20.07	-1.37805	ACCGUUCAGGCUGC&GCAGCCUAAAAAACGGU	((((((.(((((((&)))))))....))))))	GGAAGGCCAUGAAAGGGCUGUGAACUAUUAUUCCAUUCUUUCGGACCUGAGAAGGGCUGUUCUGGAGGAAAGCGCAUGACCUCACUAUGUAUGUACUUUCAGGUCCAUCAACCGUUCAGGCUGCGCAGGUUCUGGCCCGAUGACAGACCU	AAGGCAUCUGUGAAAAACGGCAGCCUAAAAAACGGUAAUUUAAAAACGGUAAUUUAAAAACGGUAAUUUAAAAACGGUAAUUUAAAAACGGUAAUUUGAAAAACGGUAAUUUAAAAAACGGUAAUCUAAAAAACGGUAAUCUAAAAAACGGUAAUCUAAAAAACGGUAAUCUAAAAACGGCAUUAUAAAACAGAUGCCUGUUCUAUUCAAU	0.0026437	0.9177112		1479204	glycoside hydrolase family 57 protein
MM_RS19300	60	85	78	84	6.43	sRNA075	18	42	19	25	3.23	-13.55	-23.21	-1.3076	UAUUUUAUCAGUUUUUAUGGUUGCCG&CGGCAGCCUAAAAAACGGUAAUUUA	((..(((((.((((((..((((((((&))))))))..)))))))))))..))	AGCUCAGAUUUUCGUGAAAAAAACGUAGACAUAGAUCCUGUAAGUGAAUUUGGAAUAGGUAUUUUAUCAGUUUUUAUGGUUGCCGACAAGUUUACUGUUGAGAGUAGAAGAAAAACUUUUGAAGAUGAGCUUAACCCAUCCAUACCAAUA	AAGGCAUCUGUGAAAAACGGCAGCCUAAAAAACGGUAAUUUAAAAACGGUAAUUUAAAAACGGUAAUUUAAAAACGGUAAUUUAAAAACGGUAAUUUGAAAAACGGUAAUUUAAAAAACGGUAAUCUAAAAAACGGUAAUCUAAAAAACGGUAAUCUAAAAAACGGUAAUCUAAAAACGGCAUUAUAAAACAGAUGCCUGUUCUAUUCAAU	0.0040517	0.9177112		68225837	Derived by automated computational analysis using gene prediction method: GeneMarkS-2+.
MM_RS09545	113	130	113	119	5.29	sRNA075	7	26	20	26	4.01	-13.38	-22.68	-1.2912	AGGCUGCAAUUUUACAGA&UCUGUGAAAAACGGCAGCCU	(((((((..(((((((((&)))))))))....)))))))	GGAUAUAGGGCUCAGGCUAGCCGAUAAUUAGAUCCUUAAACAAACUUGAACUAUUAACAUGGAGAGUGUAAAAGCAUGACAAAAGAAUAUGUUAAGGGGGACCUUCCUGAGAAGGCUGCAAUUUUACAGAGAGAUGGGGAAACUUAUGCU	AAGGCAUCUGUGAAAAACGGCAGCCUAAAAAACGGUAAUUUAAAAACGGUAAUUUAAAAACGGUAAUUUAAAAACGGUAAUUUAAAAACGGUAAUUUGAAAAACGGUAAUUUAAAAAACGGUAAUCUAAAAAACGGUAAUCUAAAAAACGGUAAUCUAAAAAACGGUAAUCUAAAAACGGCAUUAUAAAACAGAUGCCUGUUCUAUUCAAU	0.0044712	0.9177112		1480184	NAD(P)/FAD-dependent oxidoreductase
MM_RS02060	7	29	7	13	1.43	sRNA075	11	36	30	36	3.69	-13.33	-18.45	-1.28637	ACCGUUUUCCAGCGCCUUUUUUA&UGAAAAACGGCAGCCUAAAAAACGGU	((((((((...((((((((((((&))))))).))).))....))))))))	AUUUUAACCGUUUUCCAGCGCCUUUUUUAUCAGUACGUUUAUGUAACAUGCUUUCGUUUUGUCCUAUUGAUUGUUAUGACUGAGGAUAUAAUUGAAAAUUCGAAUAAAGUAGUCGAAAAAGGAGAUGCUGUAUCCGUCCAUUAUGUAGGU	AAGGCAUCUGUGAAAAACGGCAGCCUAAAAAACGGUAAUUUAAAAACGGUAAUUUAAAAACGGUAAUUUAAAAACGGUAAUUUAAAAACGGUAAUUUGAAAAACGGUAAUUUAAAAAACGGUAAUCUAAAAAACGGUAAUCUAAAAAACGGUAAUCUAAAAAACGGUAAUCUAAAAACGGCAUUAUAAAACAGAUGCCUGUUCUAUUCAAU	0.0046023	0.9177112		1478724	FKBP-type peptidyl-prolyl cis-trans isomerase
MM_RS12170	2	24	13	19	4.05	sRNA075	149	173	154	160	2.09	-13.21	-19.35	-1.27479	UGGAAACGUUUUUUAGAUAAUCG&CGGUAAUCUAAAAAACGGUAAUCUA	((((..((((((((((((.((((&)))).))))))))))))....))))	CUGGAAACGUUUUUUAGAUAAUCGAAUGUCUUUUUUUAAAUUUAAAGACACUUUUGGGAAAGAGCGGAUGAAAGGAUGAAAGGAUGGAUUCUUUAUAAGAGCACGGCUGCCGAACUCAAAAAUGACCUGUACGAAAUUAACCGCUUCAUU	AAGGCAUCUGUGAAAAACGGCAGCCUAAAAAACGGUAAUUUAAAAACGGUAAUUUAAAAACGGUAAUUUAAAAACGGUAAUUUAAAAACGGUAAUUUGAAAAACGGUAAUUUAAAAAACGGUAAUCUAAAAAACGGUAAUCUAAAAAACGGUAAUCUAAAAAACGGUAAUCUAAAAACGGCAUUAUAAAACAGAUGCCUGUUCUAUUCAAU	0.0049323	0.9177112		1480689	ATP-grasp domain-containing protein
MM_RS15460	21	31	23	29	7.48	sRNA075	17	27	19	25	1.49	-13.21	-22.18	-1.27479	UAGGCUGCCGU&ACGGCAGCCUA	(((((((((((&)))))))))))	CGGUAUCAUGUAAAUAAAGGUAGGCUGCCGUGAAUAAUAAUAUUUAUAAUCUCAUCAAAUGUAUUCACAGAACUGAUGGUAGACAAAUUGGCUACAGAUAAAUACAGUGUGCCUAUUGAACACAUUUUCCAGAUUCACAGAUCACCCUGC	AAGGCAUCUGUGAAAAACGGCAGCCUAAAAAACGGUAAUUUAAAAACGGUAAUUUAAAAACGGUAAUUUAAAAACGGUAAUUUAAAAACGGUAAUUUGAAAAACGGUAAUUUAAAAAACGGUAAUCUAAAAAACGGUAAUCUAAAAAACGGUAAUCUAAAAAACGGUAAUCUAAAAACGGCAUUAUAAAACAGAUGCCUGUUCUAUUCAAU	0.0049323	0.9177112		1481315	Derived by automated computational analysis using gene prediction method: Protein Homology.
MM_RS10975	120	140	131	137	5.73	sRNA129	225	245	228	234	7.32	-15.73	-28.78	-1.49296	CUGUAUGGCCGGAUCCGCAAU&AUUGUGGAUCGGGCCUUAUGG	(((((.((((.((((((((((&)))))))))).)))).)))))	AACAUUUAUAAUAUGUCUAAAUGUUAUAACUUUCCAAAAAAAAUUAAGAAAAUAUCUGGAAAGUAGGGGUAGAUUAUGAAGAAAAUUUUGUUACUAAUAGUGAGCGGUUUAUUAAUCGCCUGUAUGGCCGGAUCCGCAAUGGCAGCUCCA	GAUCCAUAAGGUCAGUCCCAGAUCUAUGAAGUAGACGUACAAAGAAAGUAUGUAACUUAAAUAGGUAAUGACUUGACUAAGUAGUAACUUAAAUAGGUAAUGACUUGACUAAGUAGUAACUUAAAUAGGUAAUGACUUGACUAAGCAGUAACUUAAAUAGGUAAUGACUUGACUAAGUAGUAACUUAAAUAAGCAUAACUUUACUAAGUAAAGAACUACAUUAAAUUGUGGAUCGGGCCUUAUGGGUCACA	0.0002394	0.5485223		1480461	PEF-CTERM sorting domain-containing protein
MM_RS13920	128	148	139	145	2.9	sRNA129	230	250	233	239	10.06	-14.92	-27.88	-1.41609	GUGUUCCUAUUGGCUCGAUCC&GGAUCGGGCCUUAUGGGUCAC	(((..(((((.((((((((((&))))))))))..))))).)))	UCUCAAAACCUGAUUUAACCUGACUUUGACAGUUAGAUAAAAAUAAGUGCUCUCUGUUUUAUGUUCUUUGGUCAAAUGAACAUCACAAAGCAGAGAGCAUUUCCUACAAUUCCUAACAAGAAUAUAAGUGUUCCUAUUGGCUCGAUCCUU	GAUCCAUAAGGUCAGUCCCAGAUCUAUGAAGUAGACGUACAAAGAAAGUAUGUAACUUAAAUAGGUAAUGACUUGACUAAGUAGUAACUUAAAUAGGUAAUGACUUGACUAAGUAGUAACUUAAAUAGGUAAUGACUUGACUAAGCAGUAACUUAAAUAGGUAAUGACUUGACUAAGUAGUAACUUAAAUAAGCAUAACUUUACUAAGUAAAGAACUACAUUAAAUUGUGGAUCGGGCCUUAUGGGUCACA	0.0004761	0.5485223		1481028	IS1634 family transposase
MM_RS07760	69	84	78	84	3.11	sRNA129	233	248	233	239	6.11	-14.77	-23.99	-1.40185	GAUCCAAAUGGCCCGA&UCGGGCCUUAUGGGUC	((((((...(((((((&)))))))...))))))	AGUAAAGAUUAAUAAAGCGGUAAUAUCAACACCUAGAAAUAAAAAUACCUAUAAUUUUGAAAAAAGAGGAUCCAAAUGGCCCGAAAUAUAAAAGUGGAAGAGCUCUUGCAAACCCCUAUUGAGAAGCAACAGAUAGAGCUUGUAGAACGC	GAUCCAUAAGGUCAGUCCCAGAUCUAUGAAGUAGACGUACAAAGAAAGUAUGUAACUUAAAUAGGUAAUGACUUGACUAAGUAGUAACUUAAAUAGGUAAUGACUUGACUAAGUAGUAACUUAAAUAGGUAAUGACUUGACUAAGCAGUAACUUAAAUAGGUAAUGACUUGACUAAGUAGUAACUUAAAUAAGCAUAACUUUACUAAGUAAAGAACUACAUUAAAUUGUGGAUCGGGCCUUAUGGGUCACA	0.000539	0.5485223		1479844	methionine adenosyltransferase
MM_RS05610	18	33	26	32	6.01	sRNA129	234	248	235	241	6.08	-14.14	-26.23	-1.34205	GACCCUUUAGGGCCCG&CGGGCCUUAUGGGUC	(((((..(((((((((&))))))))).)))))	CACAUACACCUCUUUUAGACCCUUUAGGGCCCGCUUUACCGAAGAAGGACAAAAUUCAUUGAUGGUGAAUUUCUGAUGAAAGCGGAGAAAAACCUGAAUAAAACCCUGAAAAUAUCAUAUAAAGCCCUUUUUUUUAGCUUUGCAUUAACU	GAUCCAUAAGGUCAGUCCCAGAUCUAUGAAGUAGACGUACAAAGAAAGUAUGUAACUUAAAUAGGUAAUGACUUGACUAAGUAGUAACUUAAAUAGGUAAUGACUUGACUAAGUAGUAACUUAAAUAGGUAAUGACUUGACUAAGCAGUAACUUAAAUAGGUAAUGACUUGACUAAGUAGUAACUUAAAUAAGCAUAACUUUACUAAGUAAAGAACUACAUUAAAUUGUGGAUCGGGCCUUAUGGGUCACA	0.0008986	0.6858565		1479418	cation diffusion facilitator family transporter
MM_RS14450	1	29	23	29	3.71	sRNA129	216	250	216	222	10.86	-13.83	-28.4	-1.31263	GUGCCCUUCCUGCCAGUCCACAAAUGUAG&CUACAUUAAAUUGUGGAUCGGGCCUUAUGGGUCAC	((((((.....(((..(((((((((((((&)))))))....))))))...))).....))).)))	GUGCCCUUCCUGCCAGUCCACAAAUGUAGCAGAGUCCUGAGAAUCAACUGGAUUUUUAAGAUACUUAUUUUUAACAUGAAAAAACCGACCUCUUCUAAAGACAUUUCACUGAAAGAAAGUGAAAUGCUUCUCCUGCGCGGUAGUGCAGGG	GAUCCAUAAGGUCAGUCCCAGAUCUAUGAAGUAGACGUACAAAGAAAGUAUGUAACUUAAAUAGGUAAUGACUUGACUAAGUAGUAACUUAAAUAGGUAAUGACUUGACUAAGUAGUAACUUAAAUAGGUAAUGACUUGACUAAGCAGUAACUUAAAUAGGUAAUGACUUGACUAAGUAGUAACUUAAAUAAGCAUAACUUUACUAAGUAAAGAACUACAUUAAAUUGUGGAUCGGGCCUUAUGGGUCACA	0.0011488	0.7014573		1481128	Derived by automated computational analysis using gene prediction method: Protein Homology.
MM_RS09535	140	148	142	148	2.2	sRNA129	233	241	233	239	2.18	-13.14	-17.52	-1.24714	AAGGCCCGA&UCGGGCCUU	(((((((((&)))))))))	AGGAUAGCAAAAUAUAUUAAAACAAGAAUAUUAUAAAAUAUUUGAAAUAAUACAACCGGAUGGAAAAUAACCGGCAUGAAAAUUUAUAUUGAUGAAGAAAAAUGUACAGGUUGCGGAGCAUGUAAGGCUGCAUGCCCUAAAGGCCCGAGG	GAUCCAUAAGGUCAGUCCCAGAUCUAUGAAGUAGACGUACAAAGAAAGUAUGUAACUUAAAUAGGUAAUGACUUGACUAAGUAGUAACUUAAAUAGGUAAUGACUUGACUAAGUAGUAACUUAAAUAGGUAAUGACUUGACUAAGCAGUAACUUAAAUAGGUAAUGACUUGACUAAGUAGUAACUUAAAUAAGCAUAACUUUACUAAGUAAAGAACUACAUUAAAUUGUGGAUCGGGCCUUAUGGGUCACA	0.0019585	0.8606843		1480180	4Fe-4S dicluster domain-containing protein
MM_RS13490	140	150	142	148	1.26	sRNA129	236	246	238	244	2.61	-13.13	-17	-1.24619	CCCGUGAGGUC&GGCCUUAUGGG	(((((((((((&)))))))))))	UUCAAAAUAAACAUCGUUAAGUUAAUAAUGAAAGGAAUGACUCUUUUUAUAGGGACAAAAAAUCGGAAAAUUAGCAUGUUUCAGCCUAAUUUUAAGUAUACAAACAAAAUCGUGCGUCUGCUUGCGCGAAUUCAGGCUGCCCGUGAGGUC	GAUCCAUAAGGUCAGUCCCAGAUCUAUGAAGUAGACGUACAAAGAAAGUAUGUAACUUAAAUAGGUAAUGACUUGACUAAGUAGUAACUUAAAUAGGUAAUGACUUGACUAAGUAGUAACUUAAAUAGGUAAUGACUUGACUAAGCAGUAACUUAAAUAGGUAAUGACUUGACUAAGUAGUAACUUAAAUAAGCAUAACUUUACUAAGUAAAGAACUACAUUAAAUUGUGGAUCGGGCCUUAUGGGUCACA	0.0019734	0.8606843		1480948	Fic family protein
MM_RS03095	44	56	45	51	3.36	sRNA129	64	76	69	75	3.33	-12.77	-19.46	-1.21202	UCAGGUCAUUGCC&GGUAAUGACUUGA	(((((((((((((&)))))))))))))	UACUGUGAGUAUUUAUUCAGCUAUACUGUGAGUAUUAAUUGUAUCAGGUCAUUGCCAUUUUAAAUGAGUGAUAAGAUGAGUUUUUUAAUGGAAAAAAUUUCACAAUUUAUCAAUACCUAUUAUCUUGACCCCAUAAAGGGCGAUGAGGGG	GAUCCAUAAGGUCAGUCCCAGAUCUAUGAAGUAGACGUACAAAGAAAGUAUGUAACUUAAAUAGGUAAUGACUUGACUAAGUAGUAACUUAAAUAGGUAAUGACUUGACUAAGUAGUAACUUAAAUAGGUAAUGACUUGACUAAGCAGUAACUUAAAUAGGUAAUGACUUGACUAAGUAGUAACUUAAAUAAGCAUAACUUUACUAAGUAAAGAACUACAUUAAAUUGUGGAUCGGGCCUUAUGGGUCACA	0.0025883	0.9487289		1478933	DUF63 family protein
MM_RS13890	2	10	4	10	0.61	sRNA129	235	243	235	241	1.62	-12.53	-14.76	-1.18925	AUAGGGCCC&GGGCCUUAU	(((((((((&)))))))))	UAUAGGGCCCUUUAAAACUGUUGAUGAUUUAAAAGCAUACAUAGAAAGUUUGCCUGAUGAGGAAGAGGAUGAAUUGUGUAUGAAAUAAUAAUCAGUGAAAAACUUUCAAAAAAACUAAUAAAAUUAAGGAAAAAGAAUAUUUUACAAUUU	GAUCCAUAAGGUCAGUCCCAGAUCUAUGAAGUAGACGUACAAAGAAAGUAUGUAACUUAAAUAGGUAAUGACUUGACUAAGUAGUAACUUAAAUAGGUAAUGACUUGACUAAGUAGUAACUUAAAUAGGUAAUGACUUGACUAAGCAGUAACUUAAAUAGGUAAUGACUUGACUAAGUAGUAACUUAAAUAAGCAUAACUUUACUAAGUAAAGAACUACAUUAAAUUGUGGAUCGGGCCUUAUGGGUCACA	0.0030934	0.9487289		1481022	type II toxin-antitoxin system RelE family toxin
MM_RS15970	81	96	85	91	5.75	sRNA129	232	247	237	243	4.33	-12.34	-22.42	-1.17121	ACUCAUAAGGCUUGAU&AUCGGGCCUUAUGGGU	((((((((((((((((&))))))))))))))))	UUUAAACGCUAUUGCAAUGCUUCGAUUUCUUGGAUUUUUGUCCUAUGGGAACGUCACGUCAUCAGUAGGGGUAAGAUGCCACUCAUAAGGCUUGAUGUGCUCAGGGACCGCGGGGUUACUUCAGGAGUUUUCACUCAGACGGCUCAGACU	GAUCCAUAAGGUCAGUCCCAGAUCUAUGAAGUAGACGUACAAAGAAAGUAUGUAACUUAAAUAGGUAAUGACUUGACUAAGUAGUAACUUAAAUAGGUAAUGACUUGACUAAGUAGUAACUUAAAUAGGUAAUGACUUGACUAAGCAGUAACUUAAAUAGGUAAUGACUUGACUAAGUAGUAACUUAAAUAAGCAUAACUUUACUAAGUAAAGAACUACAUUAAAUUGUGGAUCGGGCCUUAUGGGUCACA	0.0035572	0.9487289		1481413	MFS transporter
