## Supplementary Table 10 for "Tandem repeats in methanogenic archaea and their viruses reveal a shared potential for rapid genomic diversification"

Supplementary Table 10 | Enriched and depleted KEGG Orthology (KO) categories in Methanosarcina tandem repeat proteins (TR-proteins). The table is divided into three sections: (A) Significantly enriched and depleted Level C KO categories (padj < 0.05) in TR-proteins, with empirical p-values derived from a 5,000-iteration non-parametric permutation test with Benjamini–Hochberg FDR correction (filt…
# Table A
ID	Category	Observed_with_TRs	Total_Copies_in_Data	Unique_KOs	KO_Terms	Z_score	p_value	aaTR_versions_and_protein_counts	Protein_IDs	FDR_adj_p	Status	join_id	Level_B_Name	mean_z
910	Nitrogen metabolism [PATH:ko00910]	22	445	2	K05601; K20932	10.4138	0.00039992	[EEVTPT]3, [DKEVSE]3, [DNVTIPE]2, [DNITIPE]2, [AETETEPLEEPLEEPTETETEPSEP]1, [EPETNVT]1, [AEVTETE]1, [DETGE]1, [EEVVEPT]1, [DGYQNSSIIGP]1, [ENNVTEP]1, [DNQKQQ]1, [KPQNNQ]1, [DVIGEPV]1, [EEVTEPT]1, [ETNVTGP]1	AAM06300.1; AKB18243.1; AKB28136.1; AKB37326.1; AKB61416.1; AKB61670.1; AKB78385.1; AKB80778.1; HOW14298.1; KKG10794.1; KKG12389.1; KKG20115.1; KKH46874.1; KKH48781.1; KKH92876.1; KKH95025.1; MCC4768692.1; MDD3246315.1; WIM42849.1; WIM43076.1; WP_011034825.1; WP_226987642.1	0.002522572	Enriched	910	Energy metabolism	10.4138
2035	Bacterial motility proteins [BR:ko02035]	20	931	5	K00575; K03407; K03412; K07332; K07346	5.0329	0.00039992	[ENERKENQRQ]2, [DSKIQ]2, [AIGRE]1, [AEEKRL]1, [EKEV]1, [EGNP]1, [EETTQEL]1, [EEGG]1, [EQQETL]1, [EERKEKG]1, [GSSSKGVSSS]1, [DKSIS]1, [CNPDD]1, [EKKG]1, [ENKRP]1, [CNISVSDDK]1, [EKLKTSR]1, [EEREKGEKI]1	AAM03467.1; AAM04718.1; AKB19689.1; AKB20260.1; AKB25746.1; AKB26525.1; AKB35584.1; AKB49248.1; AKB60913.1; AKB80569.1; AKJ38408.1; KKG10378.1; KKG19519.1; KKG20549.1; KKG22113.1; KKH48533.1; MDD3248511.1; MDD3248715.1; MDY9925180.1; WP_011033271.1	0.002522572	Enriched	2035	Protein families: signaling and cellular processes	5.647933333
3019	Messenger RNA biogenesis [BR:ko03019]	16	287	2	K07573; K11600	9.5235	0.00039992	[DLEE]2, [AEEE]2, [DQSRGPQR]1, [AEESEEESEEE]1, [AEEEAEEEE]1, [AEEEE]1, [EEEVQP]1, [EEKPEI]1, [AEPEEE]1, [EEESSL]1, [DQPRDQSR]1, [ALEEEEE]1, [AETEEEAIE]1, [AEVEEE]1	AKB17343.1; AKB19936.1; AKB25432.1; AKB29410.1; AKB37604.1; AKB43429.1; AKB79169.1; AKB81480.1; BAW29715.1; HOW14003.1; KKH48746.1; MCC4770108.1; MDD3245499.1; MDD3317200.1; MDD4521821.1; MDY9926713.1	0.002522572	Enriched	3019	Protein families: genetic information processing	5.426766667
3032	DNA replication proteins [BR:ko03032]	17	611	3	K02323; K03470; K04800	5.8829	0.00039992	[EELNIK]3, [DSVH]2, [DSVS]2, [DSIS]2, [EVPT]1, [ESSV]1, [DTPNTL]1, [ASNIPD]1, [AQKE]1, [ETQK]1, [DNLKS]1, [DSIPDSIS]1	AKB20240.1; AKB24550.1; AKB30647.1; AKB76378.1; AKB84027.1; AKJ40623.1; KKG10661.1; KKG12493.1; KKG12910.1; KKG20529.1; KKG22895.1; KKH45406.1; KKH50063.1; KKH97513.1; KKH99573.1; MCC4767255.1; MDD3246718.1	0.002522572	Enriched	3032	Protein families: genetic information processing	5.426766667
3036	Chromosome and associated proteins [BR:ko03036]	16	978	3	K03350; K09667; K11654	3.2443	0.0059988	[DKNPDYK]2, [EGIENT]2, [GKTGRPSST]2, [EETPQL]1, [EESEI]1, [NNNNS]1, [DEGGNSNSS]1, [DEIRLE]1, [NNNSSNSS]1, [INSPSTNSSS]1, [AQPPELP]1, [DRTGKP]1, [DKSQ]1	AAM05026.1; AKB27970.1; AKB43602.1; AKB44237.1; AKB47052.1; AKB47542.1; AKB47726.1; AKB74184.1; AKJ38500.1; KKG12213.1; KKH51014.1; MCC4768032.1; MCC4769259.1; MDD3245648.1; MDD3248470.1; MDD4522550.1	0.023423887	Enriched	3036	Protein families: genetic information processing	5.426766667
3400	DNA repair and recombination proteins [BR:ko03400]	21	1453	10	K02347; K02469; K03165; K03547; K03572; K03654; K03655; K10843; K10896; K27262	3.1485	0.00759848	[ELRP]2, [EKLG]2, [EEKI]2, [KTSL]1, [DST]1, [AASSATTAN]1, [EGPVENTT]1, [EKVG]1, [DVEELE]1, [PTTQST]1, [ETSKST]1, [EPESES]1, [DSSEI]1, [ENRIR]1, [ARNTDRST]1, [EKQ]1, [ENQVVGK]1, [EVNSP]1	AAM05756.1; AKB24959.1; AKB35263.1; AKB36710.1; AKB45305.1; AKB49892.1; AKB62139.1; AKB62836.1; AKB73540.1; AKB74100.1; AKB80189.1; AKB83453.1; AKJ39123.1; BAW28656.1; KKH49326.1; MCC4765791.1; MDD3247234.1; MDD4524146.1; MDY9926931.1; MDY9928114.1; WP_155397787.1	0.027090234	Enriched	3400	Protein families: genetic information processing	5.426766667
1002	Peptidases and inhibitors [BR:ko01002]	28	2064	8	K04076; K05999; K06910; K07052; K08303; K08676; K09637; K19701	3.3521	0.00479904	[ETSQTLT]3, [AHQIQDEP]2, [EVSKN]2, [DTNVTN]2, [DEPTHQTQ]1, [GSRSS]1, [DDTGN]1, [ENIQ]1, [ETGKIG]1, [HTNLTNN]1, [AEEKARKE]1, [AKAPSNDP]1, [DGSEDSSGN]1, [AETPVK]1, [CGETKPV]1, [CDDTKPV]1, [AINSTISN]1, [AGGSDSEVKTDYIVVNEPLPGAPVANFTATPTSGNAPLSVNFTDASTGTVSSYAWDFDNDGTVDSTKQNPVYTYATAGNYTVNLTVSN]1, [CTPV]1, [DETGET]1, [CKETKPV]1, [GGSSGN]1, [DELLK]1	AAM06659.1; AKB28003.1; AKB36221.1; AKB45370.1; AKB48840.1; AKB49556.1; AKB50493.1; AKB60113.1; AKB73558.1; AKB74901.1; AKJ37166.1; AKJ37351.1; AYK13831.1; AYK15529.1; AYK15785.1; HOW14258.1; KKG08789.1; KKG22529.1; MCC4765588.1; MCC4767269.1; MCC4768404.1; MDD3245767.1; MDD3246928.1; MDD4521735.1; MDD4522164.1; MDY9926795.1; WIM42942.1; WP_157858637.1	0.019676065	Enriched	1002	Protein families: metabolism	3.88265
99997	Function unknown	13	3656	9	K06931; K06939; K06953; K06992; K07095; K07101; K07133; K09740; K09744	-2.8418	0.00119976	[AGTQE]1, [EEFRQ]1, [ETGK]1, [AVKPFFKRV]1, [AGKE]1, [GSRT]1, [AEGT]1, [DKSEGKPE]1, [EPTK]1, [ETPEVKPT]1, [APEVKPTE]1, [LSQNNV]1, [EEKP]1	AKB18155.1; AKB19914.1; AKB44173.1; AKB46944.1; AKB47667.1; AKB75426.1; AKB77989.1; MCC4769656.1; MDD3248633.1; MDD3316156.1; MDD4523500.1; MDY9924708.1; MDY9926096.1	0.006558688	Depleted	99997	Poorly characterized	-2.8418
# Table B
Level_C_ID	Level_C_Name	Level_B_Name	Total_Copies_in_Genome	Unique_KOs_in_Category	Observed_with_TRs	Pct_of_Annotated_Genome
99976	Replication and repair	Unclassified: genetic information processing	1427	33	0	2.109
564	Glycerophospholipid metabolism [PATH:ko00564]	Lipid metabolism	498	12	0	0.736
99995	Signaling proteins	Unclassified: signaling and cellular processes	464	10	0	0.6858
99977	Transport	Unclassified: signaling and cellular processes	462	9	0	0.6828
240	Pyrimidine metabolism [PATH:ko00240]	Nucleotide metabolism	457	23	0	0.6754
770	Pantothenate and CoA biosynthesis [PATH:ko00770]	Metabolism of cofactors and vitamins	430	15	0	0.6355
740	Riboflavin metabolism [PATH:ko00740]	Metabolism of cofactors and vitamins	416	14	0	0.6148
230	Purine metabolism [PATH:ko00230]	Nucleotide metabolism	390	19	0	0.5764
99975	Protein processing	Unclassified: genetic information processing	383	13	0	0.5661
330	Arginine and proline metabolism [PATH:ko00330]	Amino acid metabolism	373	10	0	0.5513
760	Nicotinate and nicotinamide metabolism [PATH:ko00760]	Metabolism of cofactors and vitamins	370	14	0	0.5468
190	Oxidative phosphorylation [PATH:ko00190]	Energy metabolism	354	14	0	0.5232
1007	Amino acid related enzymes [BR:ko01007]	Protein families: metabolism	347	14	0	0.5129
720	Other carbon fixation pathways [PATH:ko00720]	Energy metabolism	327	14	0	0.4833
5111	Biofilm formation - Vibrio cholerae [PATH:ko05111]	Cellular community - prokaryotes	296	7	0	0.4375
300	Lysine biosynthesis [PATH:ko00300]	Amino acid metabolism	293	8	0	0.433
340	Histidine metabolism [PATH:ko00340]	Amino acid metabolism	273	12	0	0.4035
220	Arginine biosynthesis [PATH:ko00220]	Amino acid metabolism	260	11	0	0.3843
99973	Transcription	Unclassified: genetic information processing	247	9	0	0.3651
4122	Sulfur relay system [PATH:ko04122]	Folding, sorting and degradation	245	9	0	0.3621
946	Degradation of flavonoids [PATH:ko00946]	Biosynthesis of other secondary metabolites	221	5	0	0.3266
1004	Lipid biosynthesis proteins [BR:ko01004]	Protein families: metabolism	197	9	0	0.2912
730	Thiamine metabolism [PATH:ko00730]	Metabolism of cofactors and vitamins	189	9	0	0.2793
620	Pyruvate metabolism [PATH:ko00620]	Carbohydrate metabolism	181	5	0	0.2675
2020	Two-component system [PATH:ko02020]	Signal transduction	166	13	0	0.2453
99974	Translation	Unclassified: genetic information processing	165	6	0	0.2439
450	Selenocompound metabolism [PATH:ko00450]	Metabolism of other amino acids	161	4	0	0.238
900	Terpenoid backbone biosynthesis [PATH:ko00900]	Metabolism of terpenoids and polyketides	155	6	0	0.2291
360	Phenylalanine metabolism [PATH:ko00360]	Amino acid metabolism	149	6	0	0.2202
99986	Glycan metabolism	Unclassified: metabolism	145	5	0	0.2143
430	Taurine and hypotaurine metabolism [PATH:ko00430]	Metabolism of other amino acids	142	6	0	0.2099
261	Monobactam biosynthesis [PATH:ko00261]	Biosynthesis of other secondary metabolites	135	5	0	0.1995
3051	Proteasome [BR:ko03051]	Protein families: genetic information processing	135	4	0	0.1995
670	One carbon pool by folate [PATH:ko00670]	Metabolism of cofactors and vitamins	133	5	0	0.1966
1009	Protein phosphatases and associated proteins [BR:ko01009]	Protein families: metabolism	129	5	0	0.1907
625	Chloroalkane and chloroalkene degradation [PATH:ko00625]	Xenobiotics biodegradation and metabolism	120	5	0	0.1774
40	Pentose and glucuronate interconversions [PATH:ko00040]	Carbohydrate metabolism	115	4	0	0.17
1006	Prenyltransferases [BR:ko01006]	Protein families: metabolism	104	5	0	0.1537
999	Biosynthesis of various plant secondary metabolites [PATH:ko00999]	Biosynthesis of other secondary metabolites	103	4	0	0.1522
521	Streptomycin biosynthesis [PATH:ko00521]	Biosynthesis of other secondary metabolites	103	4	0	0.1522
30	Pentose phosphate pathway [PATH:ko00030]	Carbohydrate metabolism	102	4	0	0.1508
650	Butanoate metabolism [PATH:ko00650]	Carbohydrate metabolism	96	5	0	0.1419
750	Vitamin B6 metabolism [PATH:ko00750]	Metabolism of cofactors and vitamins	94	5	0	0.1389
470	D-Amino acid metabolism [PATH:ko00470]	Metabolism of other amino acids	78	4	0	0.1153
630	Glyoxylate and dicarboxylate metabolism [PATH:ko00630]	Carbohydrate metabolism	77	5	0	0.1138
51	Fructose and mannose metabolism [PATH:ko00051]	Carbohydrate metabolism	63	6	0	0.0931
3041	Spliceosome [BR:ko03041]	Protein families: genetic information processing	61	5	0	0.0902
2042	Bacterial toxins [BR:ko02042]	Protein families: signaling and cellular processes	60	5	0	0.0887
623	Toluene degradation [PATH:ko00623]	Xenobiotics biodegradation and metabolism	53	4	0	0.0783
4052	Cytokines and neuropeptides [BR:ko04052]	Protein families: signaling and cellular processes	48	4	0	0.0709
983	Drug metabolism - other enzymes [PATH:ko00983]	Xenobiotics biodegradation and metabolism	44	4	0	0.065
99985	Amino acid metabolism	Unclassified: metabolism	40	4	0	0.0591
4090	CD molecules [BR:ko04090]	Protein families: signaling and cellular processes	13	6	0	0.0192
# Table C
Level_B_ID	Level_B_Name	Total_Copies_in_Genome	Observed_with_TRs	Pct_of_Annotated_Genome	note
9104	Nucleotide metabolism	847	0	1.2518
9103	Lipid metabolism	569	0	0.841	mainly Glycerophospholipid metabolism [PATH:ko00564] (498/569)
9123	Folding, sorting and degradation	245	0	0.3621
9176	Drug resistance: antineoplastic	114	0	0.1685
9166	Cardiovascular disease	95	0	0.1404
9122	Translation	78	0	0.1153
9156	Nervous system	69	0	0.102
9164	Neurodegenerative disease	37	0	0.0547
9175	Drug resistance: antimicrobial	32	0	0.0473
9167	Endocrine and metabolic disease	17	0	0.0251
9143	Cell growth and death	16	0	0.0236
9124	Replication and repair	14	0	0.0207
