## Supplementary Table 11 for "Tandem repeats in methanogenic archaea and their viruses reveal a shared potential for rapid genomic diversification"

Supplementary Table 11 | Significantly enriched protein domains in tandem repeat (TR) proteins and their structural overlap. Statistical enrichment of functional domains and IDRs (occurring in ³10 TR-proteins) relative to background proteins, evaluated using two-sided FisherÕs exact tests with BenjaminiÐHochberg FDR correction. Only significantly enriched domains (FDR < 0.05) are reported.
Domain	note	TR_with_Domain	Background_with_Domain	Odds_Ratio	P_Value_Raw	P_Adj_FDR	TR-driven	Partial_overlap	Separate_elements	Pct_Proteins_Driven_By_TR
Exosome complex component Rrp41	nucleotide binding - involved in the degradation and the posttranscriptional tailing of RNA	14	12	116.192647	8.94E-22	6.69E-20	0	0	14	0
DNA polymerase II small subunit, archaeal	nucleotide binding - Archaeal Pol II possesses an excellent primer extension ability, but may require accessory proteins to perform all its functions	10	17	58.24676067	7.56E-14	1.02E-12	10	0	0	100
DNA polymerase delta/II small subunit family	nucleotide binding - Archaeal Pol II possesses an excellent primer extension ability, but may require accessory proteins to perform all its functions	10	17	58.24676067	7.56E-14	1.02E-12	0	0	10	0
RecG, C-terminal domain superfamily	nucleotide binding - DNA helicase	17	37	45.8439505	3.38E-21	1.71E-19	0	0	17	0
Exoribonuclease, PH domain 2 superfamily	nucleotide binding - part of the exosome	14	38	36.64830222	1.28E-16	2.88E-15	0	0	14	0
Exoribonuclease, phosphorolytic domain 2	nucleotide binding - part of the exosome	14	38	36.64830222	1.28E-16	2.88E-15	0	0	14	0
Exoribonuclease, phosphorolytic domain 1	nucleotide binding - part of the exosome	14	39	35.70918502	1.73E-16	3.18E-15	0	0	14	0
PNPase/RNase PH domain superfamily	nucleotide binding	14	39	35.70918502	1.73E-16	3.18E-15	0	0	14	0
ATP-dependent DNA helicase RecG, C-terminal domain	nucleotide binding	10	30	33.02554532	6.75E-12	6.49E-11	0	0	10	0
Schlafen, AlbA_2 domain	nucleotide binding - cell differentiation and viral defense	15	49	30.48759857	1.04E-16	2.88E-15	0	0	15	0
Schlafen, AlbA_2 domain superfamily	nucleotide binding - cell differentiation and viral defense	15	49	30.48759857	1.04E-16	2.88E-15	0	0	15	0
Domain of unknown function, CHP04279		10	61	16.23675526	2.77E-09	1.60E-08	2	0	8	20
Pentapeptide repeat	right-handed _-helical - likely interacts with DNA-binding proteins	19	117	16.22824509	2.51E-16	4.22E-15	19	0	0	100
C-type lectin fold	(carbohydrate-)recognition domain	12	79	15.07564378	1.59E-10	1.39E-09	0	0	12	0
Sulfatase-modifying factor enzyme		11	74	14.73919866	1.13E-09	6.93E-09	0	0	11	0
Sulfatase-modifying factor enzyme superfamily		11	75	14.54307043	1.29E-09	7.64E-09	0	0	11	0
Intrinsically Disordered Regions (IDR)		579	10415	12.21900857	4.02E-290	8.11E-288	497	25	57	85.83765112
Tetratricopeptide repeat 2	mediates protein-protein interaction	12	110	10.8203295	4.91E-09	2.76E-08	0	0	12	0
Lactonase, 7-bladed beta propeller		11	101	10.7922481	2.17E-08	1.16E-07	0	0	11	0
PGF-pre-PGF domain		37	428	8.780394323	9.94E-22	6.69E-20	0	0	37	0
YVTN beta-propeller repeat		19	232	8.17422487	1.80E-11	1.65E-10	0	0	19	0
Protein of unknown function DUF3344		10	142	6.968126338	3.87E-06	1.66E-05	0	0	10	0
Nitrous oxide reductase, N-terminal		13	196	6.580740847	2.70E-07	1.30E-06	0	0	13	0
von Willebrand factor, type A	interaction with a large array of ligands	10	193	5.125179252	4.76E-05	1.60E-04	0	0	10	0
Metallo-dependent phosphatase-like		16	316	5.032688672	3.85E-07	1.81E-06	2	0	14	12.5
Parallel beta-helix repeat-2	enzyme with polysaccharide substrates	24	489	4.911335425	9.36E-10	5.91E-09	0	0	24	0
Periplasmic copper-binding protein NosD, beta helix domain		26	550	4.737734918	4.04E-10	2.82E-09	2	0	24	7.692307692
PKD/Chitinase domain		39	853	4.631436948	4.87E-14	7.57E-13	3	1	35	7.692307692
Tetratricopeptide repeat 1	mediates protein-protein interaction	13	286	4.505959262	1.40E-05	5.32E-05	0	0	13	0
Right handed beta helix domain		12	266	4.468223353	3.17E-05	1.12E-04	1	1	10	8.333333333
PKD domain	protein-protein interaction (protein-carbohydrate interaction)	39	889	4.44273808	1.67E-13	2.11E-12	0	6	33	0
PKD domain superfamily	protein-protein interaction (protein-carbohydrate interaction)	39	892	4.427633854	1.85E-13	2.20E-12	1	4	34	2.564102564
WD40/YVTN repeat-like-containing domain superfamily		20	455	4.381755758	1.27E-07	6.57E-07	1	2	17	5
All PKD Domains (Generic)	protein-protein interaction (protein-carbohydrate interaction)	39	903	4.373134093	2.66E-13	2.93E-12	4	6	29	10.25641026
Immunoglobulin-like fold		60	1418	4.359967993	2.35E-19	9.49E-18	1	8	51	1.666666667
von Willebrand factor A-like domain superfamily		11	262	4.153885648	1.23E-04	3.95E-04	0	0	11	0
Parallel beta-helix repeat		33	836	3.973867943	1.67E-10	1.40E-09	0	3	30	0
Pectin lyase fold		34	888	3.856576678	1.89E-10	1.53E-09	9	0	25	26.47058824
Signal transduction histidine kinase, dimerisation/phosphoacceptor domain superfamily		11	285	3.817951014	2.48E-04	7.25E-04	0	0	11	0
Ribosomal protein uS5 domain 2-type superfamily		20	527	3.780266849	1.15E-06	5.03E-06	0	0	20	0
Pectin lyase fold/virulence factor		34	907	3.775072719	3.20E-10	2.31E-09	8	0	26	23.52941176
Signal transduction histidine kinase-related protein, C-terminal		11	330	3.295679169	8.03E-04	0.002134862	0	1	10	0
Tetratricopeptide repeat		19	720	2.620310617	2.43E-04	7.20E-04	0	1	18	0
Helicase, C-terminal domain-like		10	407	2.424844184	0.010689489	0.020370536	0	1	9	0
Tetratricopeptide-like helical domain superfamily		19	787	2.395428024	9.63E-04	0.0024937	9	0	10	47.36842105
