## Supplementary Table 12 for "Tandem repeats in methanogenic archaea and their viruses reveal a shared potential for rapid genomic diversification"

Supplementary Table 12 | Cell-surface enrichment and amino acid tandem repeat co-occurrence of protein domains. Statistical assessment of InterPro enrichment at predicted cell-surface locations (PSORTb categories: 'extracellular' and 'cell wall') across the proteomic background using two-sided Fisher’s exact tests with Benjamini–Hochberg FDR correction.
InterPro domain	total_proteins_with_domain	domain_in_TR-protein	domain_at_surface	domain_at_other	no_domain_at_surface	no_domain_at_other	p_value	odds_ratio	p_adj
Immunoglobulin-like fold	1478	60	722	756	1517	92126	0	57.99786895	0
PKD domain	928	39	599	329	1640	92553	0	102.7489936	0
PKD domain superfamily	931	39	604	327	1635	92555	0	104.5613819	0
PKD/Chitinase domain	892	39	585	307	1654	92575	0	106.6536459	0
Parallel beta-helix repeat	869	33	421	448	1818	92434	0	47.77953844	0
Pectin lyase fold	922	34	442	480	1797	92402	0	47.34938323	0
Pectin lyase fold/virulence factor	941	34	453	488	1786	92394	0	48.02204991	0
Periplasmic copper-binding protein NosD, beta helix domain	576	26	277	299	1962	92583	2.76E-290	43.71604124	1.30E-287
Peptide/nickel binding protein, MppA-type	164		158	6	2081	92876	4.65E-250	1175.268941	1.99E-247
Parallel beta-helix repeat-2	513	24	240	273	1999	92609	3.82E-247	40.72761656	1.50E-244
Beta propeller repeat, Msarc-type	254	5	182	72	2057	92810	1.92E-236	114.0510722	6.96E-234
PGF-pre-PGF domain	465	37	192	273	2047	92609	5.04E-184	31.81807738	1.69E-181
Six-bladed beta-propeller, TolB-like	318	9	162	156	2077	92726	3.62E-174	46.36128292	1.14E-171
WD40/YVTN repeat-like-containing domain superfamily	475	20	186	289	2053	92593	5.46E-173	29.02714401	1.61E-170
Carbohydrate-binding/sugar hydrolysis domain	263	8	120	143	2119	92739	1.87E-121	36.72625628	5.19E-119
Disaggregatase-related	201	6	107	94	2132	92788	7.00E-118	49.54051734	1.83E-115
Disaggregatase-related repeat	114	1	84	30	2155	92852	5.33E-111	120.6429698	1.32E-108
Right handed beta helix domain	278	12	113	165	2126	92717	2.70E-107	29.86693178	6.36E-105
GH15-like domain	59		59	0	2180	92882	4.05E-97	5069.028892	9.09E-95
Glycoside hydrolase family 57, N-terminal domain	54		54	0	2185	92882	6.35E-89	4632.437657	1.36E-86
YVTN beta-propeller repeat	251	19	95	156	2144	92726	8.95E-87	26.33757295	1.83E-84
Pyrrolo-quinoline quinone beta-propeller repeat	215	1	87	128	2152	92754	1.33E-82	29.2954156	2.61E-80
Lectin-like domain	62		52	10	2187	92872	1.03E-74	220.8204847	1.93E-72
Glycoside hydrolase/deacetylase, beta/alpha-barrel	259		86	173	2153	92709	6.10E-73	21.40573846	1.10E-70
Peptidase C1A, papain C-terminal	67		52	15	2187	92867	2.95E-71	147.2057308	5.14E-69
EF-Hand 1, calcium-binding site	142	1	67	75	2172	92807	1.65E-69	38.17108042	2.78E-67
Nitrous oxide reductase, N-terminal	209	13	76	133	2163	92749	4.47E-68	24.5027409	7.27E-66
Quinoprotein alcohol dehydrogenase-like superfamily	186	1	72	114	2167	92768	6.99E-67	27.03752459	1.10E-64
Pyrrolo-quinoline quinone repeat	157	1	67	90	2172	92792	8.53E-66	31.80409249	1.30E-63
Flagellin, archaea	106		55	51	2184	92831	2.65E-60	45.83876499	3.90E-58
Cadherin-like superfamily	54	2	43	11	2196	92871	4.86E-60	165.3192996	6.93E-58
Cysteine peptidase, cysteine active site	45		40	5	2199	92877	5.75E-60	337.888131	7.97E-58
Cysteine peptidase, histidine active site	36		35	1	2204	92881	2.79E-56	1474.970508	3.75E-54
Flagellin/pilin, N-terminal site, archaea	114		53	61	2186	92821	8.04E-55	36.89284268	1.05E-52
Six-hairpin glycosidase-like superfamily	160		59	101	2180	92781	1.46E-53	24.86183577	1.86E-51
Papain-like cysteine peptidase superfamily	200	4	64	136	2175	92746	1.96E-53	20.0667478	2.43E-51
Peptidase C1A	48		38	10	2201	92872	5.13E-53	160.3423898	6.20E-51
Protein of unknown function DUF3344	152	10	56	96	2183	92786	6.97E-51	24.79393801	8.21E-49
Solute-binding protein family 5, conserved site	39		33	6	2206	92876	4.19E-48	231.5584769	4.81E-46
EF-hand domain	74		41	33	2198	92849	6.55E-47	52.48309758	7.34E-45
Six-hairpin glycosidase superfamily	201		59	142	2180	92740	6.74E-47	17.67560408	7.38E-45
Concanavalin A-like lectin/glucanase domain superfamily	71		40	31	2199	92851	3.30E-46	54.48282944	3.53E-44
Pectate lyase superfamily protein	39		31	8	2208	92874	1.40E-43	162.9921875	1.47E-41
Oligosaccharide amylase	26		26	0	2213	92882	4.02E-43	2223.976734	4.12E-41
FAS1 domain	48	7	33	15	2206	92867	1.14E-42	92.61441523	1.12E-40
FAS1 domain superfamily	48	7	33	15	2206	92867	1.14E-42	92.61441523	1.12E-40
YNCE-like beta-propeller	118	4	44	74	2195	92808	1.48E-40	25.14038047	1.42E-38
CARDB domain	196	8	53	143	2186	92739	3.25E-40	15.72360348	3.06E-38
Dystroglycan-type cadherin-like	31		26	5	2213	92877	6.10E-38	218.2378671	5.63E-36
Glycoside hydrolase-type carbohydrate-binding	24		23	1	2216	92881	7.47E-37	964.0175993	6.76E-35
Lactonase, 7-bladed beta propeller	112	11	40	72	2199	92810	4.03E-36	23.44752665	3.58E-34
Leucine-rich repeat domain superfamily	55		29	26	2210	92856	9.98E-33	46.86432301	8.71E-31
Peptidase M4 domain	19		19	0	2220	92882	1.07E-31	1631.352173	9.04E-30
Peptidase S8, subtilisin-related	71	3	30	41	2209	92841	4.44E-30	30.75257538	3.54E-28
Peptidase S8/S53 domain	71	3	30	41	2209	92841	4.44E-30	30.75257538	3.54E-28
Peptidase S8/S53 domain superfamily	72	3	30	42	2209	92840	7.44E-30	30.02004786	5.84E-28
Leucine-rich repeat, typical subtype	25		20	5	2219	92877	1.19E-28	167.421361	9.20E-27
Leucine-rich repeat	26		20	6	2219	92876	5.05E-28	139.5162986	3.83E-26
Peptidase M4, C-terminal	16		16	0	2223	92882	8.43E-27	1378.51248	6.30E-25
NHL repeat	33	2	21	12	2218	92870	1.59E-26	73.27434626	1.17E-24
Peptidase S8, subtilisin, Asp-active site	25		19	6	2220	92876	1.66E-26	132.4807808	1.21E-24
Peptidase S8, subtilisin, Ser-active site	65	3	26	39	2213	92843	1.67E-25	27.96897123	1.19E-23
Peptidase M4	15		15	0	2224	92882	3.60E-25	1294.384131	2.53E-23
NodB homology domain	97		29	68	2210	92814	4.74E-24	17.91060687	3.24E-22
Alkaline phosphatase	14		14	0	2225	92882	1.54E-23	1210.331386	1.04E-21
C-terminal of Roc (COR) domain	23		17	6	2222	92876	1.74E-23	118.4287429	1.14E-21
Roc domain	23		17	6	2222	92876	1.74E-23	118.4287429	1.14E-21
Alkaline phosphatase, active site	13		13	0	2226	92882	6.58E-22	1126.354143	4.25E-20
WD40-like beta propeller	78	3	25	53	2214	92829	8.89E-22	19.77744542	5.66E-20
Cytochrome cd1-nitrite reductase-like, haem d1 domain superfamily	52	6	21	31	2218	92851	5.59E-21	28.35846011	3.51E-19
FTP domain	12		12	0	2227	92882	2.81E-20	1042.452301	1.74E-18
Peptidase S8, subtilisin, His-active site	15		13	2	2226	92880	6.61E-20	271.212938	4.04E-18
Rhs repeat-associated core	25		15	10	2224	92872	9.44E-19	62.63848921	5.56E-17
Transcobalamin-like, C-terminal domain	18	6	13	5	2226	92877	5.05E-18	108.4816712	2.90E-16
LVIVD	19		13	6	2226	92876	1.57E-17	90.40041929	8.77E-16
Peptidase M4/M1, CTD superfamily	49		18	31	2221	92851	2.66E-17	24.27441867	1.47E-15
Glycoside hydrolase, family 46, N-terminal	10	2	10	0	2229	92882	5.12E-17	874.8744113	2.80E-15
P domain	13		11	2	2228	92880	8.96E-17	229.2818671	4.85E-15
Glycoside hydrolase, family 46	11	2	10	1	2229	92881	5.51E-16	416.6935846	2.95E-14
Nickel ABC transporter, substrate-binding protein NikA	9		9	0	2230	92882	2.18E-15	791.1981618	1.13E-13
Thermitase-like, domain	9		9	0	2230	92882	2.18E-15	791.1981618	1.13E-13
S-layer family duplication domain	228	6	31	197	2208	92685	5.57E-15	6.605502373	2.85E-13
Leucine rich repeat 4	13		10	3	2229	92879	1.37E-14	138.8948706	6.80E-13
Lysozyme-like domain superfamily	13	2	10	3	2229	92879	1.37E-14	138.8948706	6.80E-13
Dockerin domain superfamily	29		13	16	2226	92866	3.14E-14	33.89650719	1.54E-12
Invasin/intimin cell-adhesion fragments	38	1	14	24	2225	92858	8.77E-14	24.34479401	4.22E-12
5'-Nucleotidase, C-terminal	8		8	0	2231	92882	9.31E-14	707.5969079	4.26E-12
5'-Nucleotidase, C-terminal domain superfamily	8		8	0	2231	92882	9.31E-14	707.5969079	4.26E-12
5'-Nucleotidase/apyrase	8		8	0	2231	92882	9.31E-14	707.5969079	4.26E-12
Galactose mutarotase-like domain superfamily	8		8	0	2231	92882	9.31E-14	707.5969079	4.26E-12
Small GTPase	8		8	0	2231	92882	9.31E-14	707.5969079	4.26E-12
Galactose-binding-like domain superfamily	21		11	10	2228	92872	3.41E-13	45.8524237	1.53E-11
Cadherin-like	7		7	0	2232	92882	3.97E-12	624.0705487	1.75E-10
Peptidase S8 propeptide/proteinase inhibitor I9 superfamily	7		7	0	2232	92882	3.97E-12	624.0705487	1.75E-10
Chagasin-like superfamily	93	2	18	75	2221	92807	6.28E-12	10.02867177	2.71E-10
Proteinase inhibitor I42, chagasin	93	2	18	75	2221	92807	6.28E-12	10.02867177	2.71E-10
DUF11 repeat	82	7	17	65	2222	92817	7.51E-12	10.92493942	3.21E-10
BspA-type LRR region	15		9	6	2230	92876	9.62E-12	62.47264574	4.08E-10
WD40 repeat	75		16	59	2223	92823	1.94E-11	11.32358929	8.10E-10
Peptidase C39-like	80	1	16	64	2223	92818	5.49E-11	10.43837157	2.27E-09
LDLR class B repeat	19		9	10	2230	92872	1.63E-10	37.48197309	6.51E-09
Carboxypeptidase-like, regulatory domain superfamily	143	5	20	123	2219	92759	2.08E-10	6.797099697	8.23E-09
Fibronectin type III	10	2	7	3	2232	92879	4.47E-10	97.09572879	1.73E-08
C-type lectin-like	5	1	5	0	2234	92882	7.19E-09	457.2421123	2.60E-07
C-type lectin-like/link domain superfamily	5	1	5	0	2234	92882	7.19E-09	457.2421123	2.60E-07
Carbohydrate-binding-like fold	5		5	0	2234	92882	7.19E-09	457.2421123	2.60E-07
Subtilisin Carlsberg-like catalytic domain	5		5	0	2234	92882	7.19E-09	457.2421123	2.60E-07
Quinoprotein amine dehydrogenase, beta chain-like	47		11	36	2228	92846	9.59E-09	12.73321863	3.42E-07
Cytochrome b5-like heme/steroid binding domain	42		10	32	2229	92850	3.79E-08	13.0173284	1.33E-06
Cytochrome b5-like heme/steroid binding domain superfamily	42		10	32	2229	92850	3.79E-08	13.0173284	1.33E-06
SipW-dependent-type signal peptide	17		7	10	2232	92872	6.27E-08	29.1265233	2.17E-06
Chitinase II	7		5	2	2234	92880	1.45E-07	103.9391226	4.88E-06
Chitinase insertion domain superfamily	7		5	2	2234	92880	1.45E-07	103.9391226	4.88E-06
Glycoside hydrolase family 18, catalytic domain	7		5	2	2234	92880	1.45E-07	103.9391226	4.88E-06
Glycoside hydrolase family 16	20		7	13	2232	92869	2.35E-07	22.40429418	7.79E-06
Peptidase S13, D-Ala-D-Ala carboxypeptidase C	4		4	0	2235	92882	3.06E-07	373.9398345	9.94E-06
Peptidase M73, camelysin	14		6	8	2233	92874	4.31E-07	31.19368562	1.39E-05
Autotransporter, pectate lyase C-like domain superfamily	9		5	4	2234	92878	8.38E-07	51.96844226	2.65E-05
Large cysteine-rich periplasmic protein OmcB-like, DUF11 domain	51	3	9	42	2230	92840	2.72E-06	8.921204356	8.33E-05
Dockerin type I repeat	11		5	6	2234	92876	2.95E-06	34.64488212	8.97E-05
Integrin alpha, N-terminal	20		6	14	2233	92868	4.93E-06	17.82381166	1.45E-04
Phospholipase C/P1 nuclease domain superfamily	21		6	15	2233	92867	6.77E-06	16.63537841	1.97E-04
Bacterial Ig-like domain, group 2	13		5	8	2234	92874	7.91E-06	25.98310206	2.26E-04
Fibronectin type III superfamily	7	2	4	3	2235	92879	1.01E-05	55.4087994	2.87E-04
5'-Nucleotidase, conserved site	3		3	0	2236	92882	1.30E-05	290.7120501	3.55E-04
Glycoside hydrolase family 65, N-terminal domain superfamily	3		3	0	2236	92882	1.30E-05	290.7120501	3.55E-04
LGFP	3		3	0	2236	92882	1.30E-05	290.7120501	3.55E-04
Protein of unknown function DUF346	3		3	0	2236	92882	1.30E-05	290.7120501	3.55E-04
RHS repeat	8		4	4	2235	92878	1.99E-05	41.55615213	5.35E-04
Beta-lactamase/transpeptidase-like	26	1	6	20	2233	92862	2.60E-05	12.47586207	6.83E-04
Peptidase M28	17	1	5	12	2234	92870	3.51E-05	17.32132199	9.14E-04
Peptidase M28 family	17	1	5	12	2234	92870	3.51E-05	17.32132199	9.14E-04
Domain of unknown function DUF2341	40		7	33	2232	92849	3.74E-05	8.824033344	9.63E-04
Beta-propeller repeat	4	1	3	1	2236	92881	5.12E-05	124.6167263	0.001281947
HAF repeat	4		3	1	2236	92881	5.12E-05	124.6167263	0.001281947
Pesticidal crystal protein	4		3	1	2236	92881	5.12E-05	124.6167263	0.001281947
Pesticidal crystal protein, N-terminal	4		3	1	2236	92881	5.12E-05	124.6167263	0.001281947
Glycoside hydrolase superfamily	57	1	8	49	2231	92833	5.52E-05	6.793549154	0.00137424
Pesticidal crystal protein, N-terminal domain superfamily	5		3	2	2236	92880	1.26E-04	62.30769231	0.002959526
Protein of unknown function DUF1566	5		3	2	2236	92880	1.26E-04	62.30769231	0.002959526
YD repeat	5		3	2	2236	92880	1.26E-04	62.30769231	0.002959526
Big-1 (bacterial Ig-like domain 1) domain	12		4	8	2235	92874	1.30E-04	20.77718121	0.003036753
Endopeptidase, NLPC/P60 domain	12	2	4	8	2235	92874	1.30E-04	20.77718121	0.003036753
Small GTP-binding protein domain	239	1	16	223	2223	92659	2.01E-04	2.990633996	0.004608286
Alkaline-phosphatase-like, core domain superfamily	199	1	14	185	2225	92697	2.96E-04	3.152767689	0.006742533
Peptidase S1, PA clan, chymotrypsin-like fold	27		5	22	2234	92860	3.77E-04	9.446976479	0.008373673
Insecticide toxin TcdB middle/N-terminal	7		3	4	2236	92878	4.25E-04	31.15317531	0.009343345
Salmonella virulence plasmid 65kDa B protein	7		3	4	2236	92878	4.25E-04	31.15317531	0.009343345
Spermadhesin, CUB domain superfamily	16	2	4	12	2235	92870	4.44E-04	13.85085757	0.009729187
Beta-lactamase class A, catalytic domain	2		2	0	2237	92882	5.54E-04	207.5586592	0.011192799
Beta-lactamase, class-A	2		2	0	2237	92882	5.54E-04	207.5586592	0.011192799
Beta-lactamase, class-A active site	2		2	0	2237	92882	5.54E-04	207.5586592	0.011192799
Immunoglobulin-like domain superfamily	2		2	0	2237	92882	5.54E-04	207.5586592	0.011192799
Jacalin-like lectin domain superfamily	2		2	0	2237	92882	5.54E-04	207.5586592	0.011192799
LPXTG cell wall anchor domain	2		2	0	2237	92882	5.54E-04	207.5586592	0.011192799
Mycobacterial pentapeptide repeat	2	2	2	0	2237	92882	5.54E-04	207.5586592	0.011192799
PatG domain	2		2	0	2237	92882	5.54E-04	207.5586592	0.011192799
PatG, C-terminal	2		2	0	2237	92882	5.54E-04	207.5586592	0.011192799
PatG/PatA-like domain	2		2	0	2237	92882	5.54E-04	207.5586592	0.011192799
Peptidase S8 propeptide/proteinase inhibitor I9	2		2	0	2237	92882	5.54E-04	207.5586592	0.011192799
Peptidase S8A, PatG	2		2	0	2237	92882	5.54E-04	207.5586592	0.011192799
Purple acid phosphatase-like, N-terminal	2		2	0	2237	92882	5.54E-04	207.5586592	0.011192799
Prolow-density lipoprotein receptor-related protein 1-like, beta-propeller domain	18		4	14	2235	92868	7.19E-04	11.87190796	0.014475525
CBM2/CBM3, carbohydrate-binding domain superfamily	36		5	31	2234	92851	0.001477605	6.703656107	0.028752244
Peptidase S1A, streptogrisin	3		2	1	2237	92881	0.0016354	83.04067948	0.030681676
Sialidase superfamily	3		2	1	2237	92881	0.0016354	83.04067948	0.030681676
Aerotolerance-related protein BatD	24		4	20	2235	92862	0.002232505	8.309798658	0.041389234
Cellulosome anchoring protein, cohesin domain	25		4	21	2235	92861	0.002608604	7.914008735	0.047428256
