## Supplementary Table 13 for "Tandem repeats in methanogenic archaea and their viruses reveal a shared potential for rapid genomic diversification"

Supplementary Table 13 | Disaggregatase-related proteins across dereplicated Methanosarcina genomes. Overview of 257 disaggregatase-related proteins, including predicted subcellular localizations (PSORTb) and annotated InterPro disaggregatase_repeat domains. Perfect and imperfect amino acid tandem repeats (aaTRs) were identified using a custom Python script, while nucleotide TRs were annotated us…
Protein accession	assembly_accession	aaTR_degeneration	aaTR_regions_in_protein	aaTR_unit_sequence	protein_length	note	location	Disaggregatase_repeat	nucleotide_repeat_GeneiousPrime
AKB45919.1	GCA_000969945.1	perfect	1	NETDE	676	TR in IDR	Extracellular	FALSE	TRUE
AKB42416.1	GCA_000969905.1	perfect	1	NETDE	681	TR in IDR	Extracellular	FALSE	TRUE
AKB28976.1	GCA_000970085.1	perfect	1	TQSNL	595	TR in IDR	Cytoplasmic	FALSE	TRUE
AAM06460.1	GCA_000007345.1	perfect	1	NGTV	936	TR at 3' end	Extracellular	TRUE	FALSE
AKB37176.1	GCA_000970145.1	perfect	1	TQSNL	570	TR in IDR	Cytoplasmic	FALSE	FALSE
AKB18383.1	GCA_000969965.1	imperfect	1	QSNLT	645		Unknown	FALSE	TRUE
AKB30464.1	GCA_000970085.1	imperfect	1	DDTTS	996	TR in IDR	Extracellular	TRUE	TRUE
AKB38744.1	GCA_000970145.1	imperfect	1	DDTTS	996	TR in IDR	Extracellular	TRUE	TRUE
MCC4771827.1	GCA_020804225.1	imperfect	1	NSD	752	TR in IDR	Extracellular	FALSE	FALSE
AKB51797.1	GCA_000969985.1	imperfect	1	DSD	765	TR in IDR	Unknown	FALSE	FALSE
AAM06738.1	GCA_000007345.1	imperfect	1	SNFTQ	591		Cytoplasmic	FALSE	FALSE
AKB75090.1	GCA_000970265.1	imperfect	1	NYTQS	550		Unknown	FALSE	FALSE
AKB76702.1	GCA_000970285.1	imperfect	1	DDTSS	918	TR in IDR	Extracellular	TRUE	FALSE
AAM05727.1	GCA_000007345.1	imperfect	1	SHS	709	TR in IDR	Extracellular	FALSE	FALSE
KKG12204.1	GCA_000979385.1				676		Extracellular	TRUE	TRUE
KKH46849.1	GCA_000979975.1				974		Extracellular	TRUE	TRUE
KKH96659.1	GCA_000979295.1				657		Extracellular	FALSE	TRUE
MDD3316329.1	GCA_028692935.1				1088		Extracellular	TRUE	TRUE
KKG08861.1	GCA_000979385.1				529		Extracellular	TRUE	TRUE
KKH99274.1	GCA_000979295.1				472		Extracellular	TRUE	TRUE
AKB76137.1	GCA_000970265.1				980		Extracellular	TRUE	TRUE
AKB20051.1	GCA_000969965.1				1018		Extracellular	TRUE	TRUE
AKB61310.1	GCA_000970185.1				898		Extracellular	TRUE	TRUE
MDD4522925.1	GCA_028705965.1				864		Extracellular	FALSE	TRUE
MCC4769263.1	GCA_020804225.1				973		Extracellular	TRUE	TRUE
WP_157858607.1	GCF_000007065.1				1107		Unknown	TRUE	TRUE
AKB62473.1	GCA_000970185.1				959		Extracellular	TRUE	TRUE
HOW15938.1	GCA_035390745.1				956		Extracellular	TRUE	TRUE
AKB24405.1	GCA_000970045.1				971		Cytoplasmic	TRUE	TRUE
MDD3245356.1	GCA_028693135.1				987		Extracellular	TRUE	TRUE
AKB52852.1	GCA_000969985.1				868		Extracellular	TRUE	TRUE
WIM44365.1	GCA_030247745.1				1107		Unknown	TRUE	TRUE
AKB60159.1	GCA_000970185.1				914		Extracellular	TRUE	TRUE
AKB35468.1	GCA_000970145.1				562		Extracellular	TRUE	TRUE
MDD4521629.1	GCA_028705965.1				880		Extracellular	TRUE	TRUE
KKH95718.1	GCA_000979295.1				973		Extracellular	TRUE	TRUE
AKB42417.1	GCA_000969905.1				968		Extracellular	TRUE	TRUE
AKB28759.1	GCA_000970085.1				971		Extracellular	TRUE	TRUE
KKH99132.1	GCA_000979295.1				529		Extracellular	FALSE	TRUE
WP_080503053.1	GCF_000007065.1				959		Extracellular	TRUE	TRUE
WIM42047.1	GCA_030247745.1				959		Extracellular	TRUE	TRUE
AKB37004.1	GCA_000970145.1				869		Extracellular	TRUE	TRUE
AKB83908.1	GCA_000970305.1				1011		Extracellular	TRUE	TRUE
AKB24406.1	GCA_000970045.1				1190		Cytoplasmic	TRUE	TRUE
MDY9925121.1	GCA_034331585.1				945		Extracellular	TRUE	TRUE
AKB79726.1	GCA_000970285.1				981		Extracellular	TRUE	TRUE
MDD3248063.1	GCA_028693135.1				917		Extracellular	TRUE	TRUE
AKB27567.1	GCA_000970085.1				1196		Extracellular	TRUE	TRUE
MDD3245338.1	GCA_028693135.1				576		Extracellular	TRUE	TRUE
BAW28460.1	GCA_003584605.1				907		Extracellular	TRUE	TRUE
KKH48247.1	GCA_000979975.1				981		Extracellular	TRUE	TRUE
AAM04390.1	GCA_000007345.1				1196		Extracellular	TRUE	TRUE
KKH95704.1	GCA_000979295.1				676		Extracellular	TRUE	TRUE
AAM04484.1	GCA_000007345.1				981		Extracellular	TRUE	TRUE
MCC4768755.1	GCA_020804225.1				979		Extracellular	TRUE	TRUE
KKH48258.1	GCA_000979975.1				1017		Extracellular	TRUE	TRUE
AAM05770.1	GCA_000007345.1				1000		Extracellular	TRUE	TRUE
AKJ38646.1	GCA_001027005.1				497		Unknown	FALSE	FALSE
HOW13739.1	GCA_035390745.1				453		Cytoplasmic	FALSE	FALSE
AKB35624.1	GCA_000970145.1				1721		Extracellular	FALSE	FALSE
MDD4522384.1	GCA_028705965.1				362		Extracellular	TRUE	FALSE
MCC4766371.1	GCA_020804205.1				498		Unknown	FALSE	FALSE
MDD3245340.1	GCA_028693135.1				698		Extracellular	TRUE	FALSE
AKB78121.1	GCA_000970285.1				488		Cytoplasmic	FALSE	FALSE
AKB80095.1	GCA_000970285.1				871		Extracellular	TRUE	FALSE
AKB61643.1	GCA_000970185.1				675		Extracellular	TRUE	FALSE
AKB44142.1	GCA_000969905.1				475		Unknown	FALSE	FALSE
KKG19924.1	GCA_000979455.1				698		Extracellular	TRUE	FALSE
AKB60177.1	GCA_000970185.1				626		Extracellular	TRUE	FALSE
WIM44348.1	GCA_030247745.1				626		Extracellular	TRUE	FALSE
WP_015411588.1	GCF_000007065.1				626		Extracellular	TRUE	FALSE
WP_011034840.1	GCF_000007065.1				742		Extracellular	FALSE	FALSE
AKJ40482.1	GCA_001027005.1				701		Extracellular	TRUE	FALSE
MCC4766778.1	GCA_020804205.1				968		Extracellular	TRUE	FALSE
KKH46303.1	GCA_000979975.1				607		Extracellular	TRUE	FALSE
AKB45918.1	GCA_000969945.1				494		Extracellular	FALSE	FALSE
AKB52850.1	GCA_000969985.1				657		Extracellular	FALSE	FALSE
KKH46306.1	GCA_000979975.1				698		Unknown	TRUE	FALSE
KKH96450.1	GCA_000979295.1				594		Extracellular	TRUE	FALSE
AKJ40480.1	GCA_001027005.1				512		Unknown	FALSE	FALSE
KKG19926.1	GCA_000979455.1				598		Extracellular	TRUE	FALSE
MDD4523696.1	GCA_028705965.1				422		Unknown	FALSE	FALSE
BAW29897.1	GCA_003584605.1				426		Unknown	FALSE	FALSE
MDD3317516.1	GCA_028692935.1				595		Cytoplasmic	TRUE	FALSE
MDD4521589.1	GCA_028705965.1				496		Extracellular	FALSE	FALSE
AKB43295.1	GCA_000969905.1				485		Unknown	FALSE	FALSE
AKB78074.1	GCA_000970285.1				412		Cytoplasmic	FALSE	FALSE
BAW28477.1	GCA_003584605.1				534		Extracellular	FALSE	FALSE
AKB46776.1	GCA_000969945.1				432		Unknown	FALSE	FALSE
MCC4766797.1	GCA_020804205.1				537		Extracellular	FALSE	FALSE
WP_011033068.1	GCF_000007065.1				536		Extracellular	FALSE	FALSE
WIM44349.1	GCA_030247745.1				536		Extracellular	FALSE	FALSE
AKB60176.1	GCA_000970185.1				536		Extracellular	FALSE	FALSE
AKB45939.1	GCA_000969945.1				554		Extracellular	FALSE	FALSE
AKB78725.1	GCA_000970285.1				965		Extracellular	TRUE	FALSE
AKB76719.1	GCA_000970285.1				536		Unknown	FALSE	FALSE
AYK15093.1	GCA_001304615.2				524		Extracellular	FALSE	FALSE
KKH99307.1	GCA_000979295.1				341		Extracellular	FALSE	FALSE
KKG24184.1	GCA_000979455.1				417		Extracellular	FALSE	FALSE
AKB19431.1	GCA_000969965.1				710		Extracellular	TRUE	FALSE
AAM04470.1	GCA_000007345.1				418		Cytoplasmic	FALSE	FALSE
MCC4768610.1	GCA_020804205.1				432		Unknown	FALSE	FALSE
HOW15548.1	GCA_035390745.1				482		Cytoplasmic	FALSE	FALSE
AKB83909.1	GCA_000970305.1				669		Extracellular	FALSE	FALSE
KKG10596.1	GCA_000979385.1				607		Extracellular	TRUE	FALSE
MDY9926397.1	GCA_034331585.1				979		Extracellular	TRUE	FALSE
MCC4768459.1	GCA_020804205.1				489		Cytoplasmic	FALSE	FALSE
AKB77949.1	GCA_000970285.1				228		Cytoplasmic	TRUE	FALSE
KKG09908.1	GCA_000979385.1				528		Extracellular	FALSE	FALSE
MCC4768773.1	GCA_020804225.1				536		Cytoplasmic	FALSE	FALSE
AKB75796.1	GCA_000970265.1				873		Extracellular	TRUE	FALSE
MDY9927918.1	GCA_034331585.1				452		Unknown	FALSE	FALSE
AKB83892.1	GCA_000970305.1				550		Unknown	FALSE	FALSE
BAW30025.1	GCA_003584605.1				484		Extracellular	FALSE	FALSE
MDD4522385.1	GCA_028705965.1				537		Extracellular	FALSE	FALSE
AKB60175.1	GCA_000970185.1				698		Extracellular	TRUE	FALSE
MCC4768772.1	GCA_020804225.1				698		Extracellular	TRUE	FALSE
MDD3245339.1	GCA_028693135.1				536		Unknown	FALSE	FALSE
AKB82092.1	GCA_000970305.1				426		Extracellular	FALSE	FALSE
AKB30432.1	GCA_000970085.1				696		Cytoplasmic	TRUE	FALSE
KKH49433.1	GCA_000979975.1				528		Extracellular	FALSE	FALSE
AKB77948.1	GCA_000970285.1				349		Cytoplasmic	FALSE	FALSE
AKB42415.1	GCA_000969905.1				494		Extracellular	FALSE	FALSE
AKB60160.1	GCA_000970185.1				199		Cytoplasmic	TRUE	FALSE
MDD3317438.1	GCA_028692935.1				122		Extracellular	TRUE	FALSE
KKH91956.1	GCA_000979295.1				177		Unknown	FALSE	FALSE
AKB17636.1	GCA_000969965.1				983		Cytoplasmic	TRUE	FALSE
MCC4770489.1	GCA_020804225.1				785		Extracellular	FALSE	FALSE
AKB37353.1	GCA_000970145.1				1703		Extracellular	FALSE	FALSE
KKH96453.1	GCA_000979295.1				698		Unknown	TRUE	FALSE
AKB28903.1	GCA_000970085.1				778		Unknown	FALSE	FALSE
MDD3317518.1	GCA_028692935.1				535		Unknown	FALSE	FALSE
MDD3245681.1	GCA_028693135.1				469		Cytoplasmic	FALSE	FALSE
AKB18624.1	GCA_000969965.1				177		Cytoplasmic	FALSE	FALSE
AKB76169.1	GCA_000970265.1				698		Extracellular	TRUE	FALSE
AKB45920.1	GCA_000969945.1				968		Extracellular	TRUE	FALSE
AKB52288.1	GCA_000969985.1				489		Unknown	FALSE	FALSE
HOW13770.1	GCA_035390745.1				724		Extracellular	FALSE	FALSE
AKB76171.1	GCA_000970265.1				537		Unknown	FALSE	FALSE
KKH46305.1	GCA_000979975.1				536		Unknown	FALSE	FALSE
KKG09798.1	GCA_000979385.1				712		Extracellular	TRUE	FALSE
AKB42437.1	GCA_000969905.1				528		Extracellular	FALSE	FALSE
MDY9926419.1	GCA_034331585.1				612		Extracellular	TRUE	FALSE
MDY9925281.1	GCA_034331585.1				785		Extracellular	FALSE	FALSE
AKB76718.1	GCA_000970285.1				703		Unknown	TRUE	FALSE
WIM44376.1	GCA_030247745.1				535		Extracellular	FALSE	FALSE
WP_011033094.1	GCF_000007065.1				535		Extracellular	FALSE	FALSE
WP_011034180.1	GCF_000007065.1				466		Unknown	FALSE	FALSE
WIM42201.1	GCA_030247745.1				466		Unknown	FALSE	FALSE
MDY9927829.1	GCA_034331585.1				72		Extracellular	TRUE	FALSE
KKG10598.1	GCA_000979385.1				698		Extracellular	TRUE	FALSE
AKB51117.1	GCA_000969985.1				493		Extracellular	FALSE	FALSE
AKB82313.1	GCA_000970305.1				489		Cytoplasmic	FALSE	FALSE
AKB37250.1	GCA_000970145.1				778		Extracellular	FALSE	FALSE
KKG21219.1	GCA_000979455.1				489		Extracellular	FALSE	FALSE
AKB60151.1	GCA_000970185.1				1073		Unknown	TRUE	FALSE
KKH96452.1	GCA_000979295.1				536		Unknown	FALSE	FALSE
MCC4768774.1	GCA_020804225.1				594		Extracellular	TRUE	FALSE
AKB30467.1	GCA_000970085.1				517		Unknown	FALSE	FALSE
AKJ40555.1	GCA_001027005.1				498		Extracellular	FALSE	FALSE
AYK15106.1	GCA_001304615.2				695		Cytoplasmic	TRUE	FALSE
HOW15064.1	GCA_035390745.1				476		Unknown	FALSE	FALSE
AKB51971.1	GCA_000969985.1				485		Unknown	FALSE	FALSE
MCC4766776.1	GCA_020804205.1				491		Extracellular	FALSE	FALSE
AKB38712.1	GCA_000970145.1				696		Cytoplasmic	TRUE	FALSE
AKB17355.1	GCA_000969965.1				532		Extracellular	FALSE	FALSE
MDD4522387.1	GCA_028705965.1				695		Unknown	TRUE	FALSE
AYK15107.1	GCA_001304615.2				534		Unknown	FALSE	FALSE
AKB83101.1	GCA_000970305.1				983		Unknown	FALSE	FALSE
AKB79725.1	GCA_000970285.1				425		Cytoplasmic	FALSE	FALSE
KKG10558.1	GCA_000979385.1				497		Extracellular	FALSE	FALSE
AAM07783.1	GCA_000007345.1				597		Extracellular	TRUE	FALSE
AKB46987.1	GCA_000969945.1				415		Cytoplasmic	FALSE	FALSE
AKJ40498.1	GCA_001027005.1				674		Extracellular	TRUE	FALSE
AKJ37844.1	GCA_001027005.1				425		Extracellular	FALSE	FALSE
AKJ37864.1	GCA_001027005.1				486		Unknown	FALSE	FALSE
MCC4767360.1	GCA_020804205.1				475		Unknown	FALSE	FALSE
MDD3316330.1	GCA_028692935.1				665		Extracellular	FALSE	FALSE
AKB17354.1	GCA_000969965.1				697		Unknown	TRUE	FALSE
MDY9926418.1	GCA_034331585.1				536		Cytoplasmic	FALSE	FALSE
KKG19925.1	GCA_000979455.1				536		Unknown	FALSE	FALSE
AKB24404.1	GCA_000970045.1				776		Unknown	TRUE	FALSE
AKB17356.1	GCA_000969965.1				566		Extracellular	TRUE	FALSE
AKB61654.1	GCA_000970185.1				721		Extracellular	FALSE	FALSE
AKB51338.1	GCA_000969985.1				432		Cytoplasmic	FALSE	FALSE
AKB46765.1	GCA_000969945.1				495		Unknown	FALSE	FALSE
AKB75135.1	GCA_000970265.1				798		Unknown	TRUE	FALSE
AKJ40499.1	GCA_001027005.1				657		Extracellular	FALSE	FALSE
HOW15263.1	GCA_035390745.1				537		Extracellular	FALSE	FALSE
AKB42652.1	GCA_000969905.1				489		Cytoplasmic	FALSE	FALSE
AKB43307.1	GCA_000969905.1				432		Unknown	FALSE	FALSE
AKB74981.1	GCA_000970265.1				469		Cytoplasmic	FALSE	FALSE
AKB20003.1	GCA_000969965.1				291		Unknown	TRUE	FALSE
AYK15094.1	GCA_001304615.2				188		Unknown	TRUE	FALSE
AKB38747.1	GCA_000970145.1				517		Unknown	FALSE	FALSE
AKB76720.1	GCA_000970285.1				563		Extracellular	TRUE	FALSE
WP_011033069.1	GCF_000007065.1				698		Extracellular	TRUE	FALSE
AKB19679.1	GCA_000969965.1				708		Unknown	TRUE	FALSE
AKB17774.1	GCA_000969965.1				504		Unknown	FALSE	FALSE
AKB83080.1	GCA_000970305.1				489		Extracellular	FALSE	FALSE
AKJ40127.1	GCA_001027005.1				489		Cytoplasmic	FALSE	FALSE
MCC4768845.1	GCA_020804225.1				452		Unknown	FALSE	FALSE
WP_048045981.1	GCF_000007065.1				870		Unknown	TRUE	FALSE
WIM43193.1	GCA_030247745.1				870		Unknown	TRUE	FALSE
MCC4766793.1	GCA_020804205.1				695		Extracellular	TRUE	FALSE
BAW28476.1	GCA_003584605.1				697		Cytoplasmic	TRUE	FALSE
KKG10597.1	GCA_000979385.1				536		Unknown	FALSE	FALSE
AYK13945.1	GCA_001304615.2				481		Cytoplasmic	FALSE	FALSE
MDD3317849.1	GCA_028692935.1				960		Extracellular	TRUE	FALSE
AKB37544.1	GCA_000970145.1				932		Extracellular	TRUE	FALSE
WP_011034848.1	GCF_000007065.1				675		Extracellular	TRUE	FALSE
WIM42869.1	GCA_030247745.1				675		Extracellular	TRUE	FALSE
AKB46145.1	GCA_000969945.1				489		Cytoplasmic	FALSE	FALSE
MDD3247834.1	GCA_028693135.1				838		Extracellular	FALSE	FALSE
MCC4765516.1	GCA_020804205.1				500		Unknown	FALSE	FALSE
AKJ37232.1	GCA_001027005.1				493		Unknown	FALSE	FALSE
AKB76810.1	GCA_000970285.1				454		Cytoplasmic	FALSE	FALSE
AKB81323.1	GCA_000970305.1				487		Unknown	FALSE	FALSE
KKI00139.1	GCA_000979295.1				793		Unknown	TRUE	FALSE
KKG19365.1	GCA_000979455.1				973		Extracellular	TRUE	FALSE
AKB42432.1	GCA_000969905.1				701		Extracellular	TRUE	FALSE
AKB60150.1	GCA_000970185.1				535		Extracellular	FALSE	FALSE
AKB18047.1	GCA_000969965.1				469		Cytoplasmic	FALSE	FALSE
AKB47637.1	GCA_000969945.1				422		Cytoplasmic	FALSE	FALSE
AAM07785.1	GCA_000007345.1				699		Unknown	TRUE	FALSE
MCC4766777.1	GCA_020804205.1				666		Extracellular	FALSE	FALSE
AAM04469.1	GCA_000007345.1				511		Unknown	FALSE	FALSE
AKB43534.1	GCA_000969905.1				415		Cytoplasmic	FALSE	FALSE
HOW15264.1	GCA_035390745.1				311		Extracellular	TRUE	FALSE
MDD3246371.1	GCA_028693135.1				686		Extracellular	TRUE	FALSE
BAW28459.1	GCA_003584605.1				735		Cytoplasmic	FALSE	FALSE
MDY9926417.1	GCA_034331585.1				698		Unknown	TRUE	FALSE
MDD3317825.1	GCA_028692935.1				792		Extracellular	FALSE	FALSE
AKB52870.1	GCA_000969985.1				537		Unknown	FALSE	FALSE
AKB18892.1	GCA_000969965.1				686		Extracellular	TRUE	FALSE
MDD4521628.1	GCA_028705965.1				680		Extracellular	FALSE	FALSE
AKB52851.1	GCA_000969985.1				657		Extracellular	FALSE	FALSE
AKB62303.1	GCA_000970185.1				466		Unknown	FALSE	FALSE
BAW29916.1	GCA_003584605.1				489		Unknown	FALSE	FALSE
BAW29737.1	GCA_003584605.1				432		Cytoplasmic	FALSE	FALSE
WIM44350.1	GCA_030247745.1				698		Unknown	TRUE	FALSE
AKB52849.1	GCA_000969985.1				477		Extracellular	FALSE	FALSE
WP_052273708.1	GCF_000007065.1				698		Extracellular	TRUE	FALSE
AKB61800.1	GCA_000970185.1				698		Extracellular	TRUE	FALSE
WIM42739.1	GCA_030247745.1				698		Extracellular	TRUE	FALSE
MDY9927828.1	GCA_034331585.1				513		Unknown	FALSE	FALSE
HOW15262.1	GCA_035390745.1				696		Unknown	TRUE	FALSE
AKB83910.1	GCA_000970305.1				492		Extracellular	FALSE	FALSE
AKB38711.1	GCA_000970145.1				381		Extracellular	TRUE	FALSE
MDD3318070.1	GCA_028692935.1				489		Unknown	FALSE	FALSE
AKB52868.1	GCA_000969985.1				695		Unknown	TRUE	FALSE
HOW15084.1	GCA_035390745.1				408		Extracellular	FALSE	FALSE
AKB30431.1	GCA_000970085.1				389		Extracellular	TRUE	FALSE
WIM44374.1	GCA_030247745.1				1077		Unknown	TRUE	FALSE
WP_226987699.1	GCF_000007065.1				1077		Unknown	TRUE	FALSE
AKB50266.1	GCA_000969985.1				424		Extracellular	FALSE	FALSE
AKB45935.1	GCA_000969945.1				695		Extracellular	TRUE	FALSE
