## Supplementary Table 14 for "Tandem repeats in methanogenic archaea and their viruses reveal a shared potential for rapid genomic diversification"

Supplementary Table 14 | Tandem repeat-containing proteins (TR-proteins) in M. ruminantium (NC_013790.1) with perfect and degenerate amino acid TRs. Functional annotations, predicted subcellular localizations (PSORTb), and the presence and sequences of corresponding nucleotide TRs are shown for all 43 TR-proteins.
sequence_id	locus_tag	old_locus_tag	TR_id	TR_unit_sequence	gene_annotation	TR_type	localization
WP_012954847.1	MRU_RS11155	mru_0039	2	GGTTATGGTTGTGTTCTTGTTTTCTTCTTTATTGGA	biotin/lipoyl-containing protein	perfect	Unknown
WP_012954876.1	MRU_RS00350	mru_0068	5	TGATTCTAATCCAAAACTTGATGC	non-ribosomal peptide synthetase	perfect	Cytoplasmic
WP_048812415.1	MRU_RS04160	mru_0824	16	TTCTTTGCACTGCTTGTGTTGTTTTTAGTGCTAGTAGTGTTAGTT	transglutaminase domain-containing protein	perfect	Unknown
WP_012955780.1	MRU_RS12060	mru_0978	19	CTAATTCATATAATGATTTAAGTGTTGGCTTTGAATCTGATG	Ig-like domain-containing protein	perfect	Unknown
WP_012956404.1	MRU_RS08035	mru_1605	37	ACAAAAGAAAAACTAGACCACAGAATAGACAAC	phage holin family protein	perfect	CytoplasmicMembrane
WP_012956971.1	MRU_RS10920	mru_2173	59	GAATTAGAGTTAGAACTA	zinc-ribbon domain-containing protein	perfect	Extracellular
WP_012956769.1	MRU_RS11765	mru_1971	-	-	Ig-like domain-containing protein	perfect	Unknown
WP_012956789.1	MRU_RS12000	mru_1991	-	-	hypothetical protein	perfect	Unknown
WP_012956864.1	MRU_RS11255	mru_2066	-	-	hypothetical protein	perfect	Unknown
WP_048812402.1	MRU_RS03570	mru_0704	-	-	MSCRAMM family adhesin SdrC	perfect	Unknown
WP_171776175.1	MRU_RS11790	mru_2134	-	-	Cna B-type domain-containing protein	perfect	Unknown
WP_012955210.1	MRU_RS02075	mru_0407	-	-	sodium-dependent transporter	perfect	CytoplasmicMembrane
WP_012955461.1	MRU_RS03350	mru_0659	-	-	YhgE/Pip domain-containing protein	perfect	CytoplasmicMembrane
WP_012956118.1	MRU_RS12070	mru_1319	-	-	DUF5814 domain-containing protein	perfect	Cytoplasmic
WP_048812550.1	MRU_RS11095	mru_2210	-	-	cysteine-rich small domain-containing protein	perfect	Cytoplasmic
WP_012956850.1	MRU_RS12290	mru_2052	-	-	-	perfect	Cellwall
WP_012956728.1	MRU_RS11965	mru_1930	50/51	AAAAGAATAAAGAAACTG / AAAAGAATAAAGAAACTA	hypothetical protein	perfect	Extracellular
WP_012955214.1	MRU_RS02095	mru_0412	-	-	hypothetical protein	1-mismatch	Unknown
WP_012955635.1	MRU_RS11185	mru_0833	-	-	hypothetical protein	1-mismatch	Unknown
WP_012956021.1	MRU_RS06115	mru_1222	-	-	right-handed parallel beta-helix repeat-containing protein	1-mismatch	Unknown
WP_012956405.1	MRU_RS08040	mru_1606	-	-	hypothetical protein	1-mismatch	Unknown
WP_012956406.1	MRU_RS08045	mru_1607	-	-	hypothetical protein	1-mismatch	Unknown
WP_012956132.1	MRU_RS06665	mru_1333	-	-	cation-translocating P-type ATPase	1-mismatch	CytoplasmicMembrane
WP_012956309.1	MRU_RS07550	mru_1510	-	-	YhgE/Pip domain-containing protein	1-mismatch	CytoplasmicMembrane
WP_012956413.1	MRU_RS08085	mru_1615	-	-	ABC transporter ATP-binding protein	1-mismatch	CytoplasmicMembrane
WP_012956456.1	MRU_RS08295	mru_1658	-	-	MATE family efflux transporter	1-mismatch	CytoplasmicMembrane
WP_048812455.1	MRU_RS06530	mru_1306	-	-	serine/threonine-protein kinase	1-mismatch	CytoplasmicMembrane
WP_012955200.1	MRU_RS02025	mru_0397	-	-	DNA-binding protein	1-mismatch	Cytoplasmic
WP_012955593.1	MRU_RS03995	mru_0791	-	-	Ada metal-binding domain-containing protein	1-mismatch	Cytoplasmic
WP_012955763.1	MRU_RS11920	mru_0961	-	-	hypothetical protein	1-mismatch	Cytoplasmic
WP_012956040.1	MRU_RS06210	mru_1241	-	-	hypothetical protein	1-mismatch	Cytoplasmic
WP_012956106.1	MRU_RS06535	mru_1307	-	-	hypothetical protein	1-mismatch	Cytoplasmic
WP_012956970.1	MRU_RS10915	mru_2172	-	-	zinc ribbon domain-containing protein	1-mismatch	Cytoplasmic
WP_012955641.1	MRU_RS04240	mru_0839	-	-	C1 family peptidase	1-mismatch	Cellwall
WP_012956852.1	MRU_RS10320	mru_2054	-	-	right-handed parallel beta-helix repeat-containing protein	1-mismatch	Cellwall
WP_012956945.1	MRU_RS11795	mru_2147	-	-	right-handed parallel beta-helix repeat-containing protein	1-mismatch	Cellwall
WP_171776173.1	MRU_RS09995	mru_1996	-	-	Ig-like domain repeat protein	1-mismatch	Cellwall
WP_048812472.1	MRU_RS07495	mru_1499	-	-	Ig-like domain repeat protein	2-mismatches	Extracellular
WP_012955779.1	MRU_RS04920	mru_0977	-	-	hypothetical protein	short-TR	Unknown
WP_048812322.1	MRU_RS00100	mru_0020	-	-	lectin like domain-containing protein	short-TR	Extracellular
WP_012955289.1	MRU_RS02475	mru_0487	-	-	rpl12p	short-TR	Cytoplasmic
WP_012955742.1	MRU_RS11685	mru_0940	-	-	hypothetical protein	short-TR	Cytoplasmic
WP_012956785.1	MRU_RS09950	mru_1987	-	-	NOP5/NOP56 family protein	short-TR	Cytoplasmic
