## Supplementary Table 16 for "Tandem repeats in methanogenic archaea and their viruses reveal a shared potential for rapid genomic diversification"

Supplementary Table 16 | Overview of nine published methanogen plasmids. Includes host taxonomy, plasmid sequence lengths and GC content, tandem repeat counts and statistics.
sequence_id	Name	sequence_length	sequence_gc	total_region_count	total_region_count_per_bp	total_region_count_per_100000	total_region_length	total_region_percent	total_repeat_count	total_repeat_count_per_bp	total_repeat_count_per_100000
NC_001732	Methanocaldococcus jannaschii DSM 2661 plasmid pDSM2661_1, complete sequence	58407	0.28	0	0	0	0	0	0	0	0
NC_009136	Methanococcus maripaludis C5 plasmid pMMC501, complete sequence	8285	0.27	0	0	0	0	0	0	0	0
NC_019972	Methanomethylovorans hollandica DSM 15978 plasmid pMETHO01, complete sequence	285109	0.35	0	0	0	0	0	0	0	0
NC_002097	Methanosarcina acetivorans plasmid pC2A, complete sequence	5467	0.38	0	0	0	0	0	0	0	0
NZ_CP009529	Methanosarcina barkeri 227 plasmid unnamed, complete sequence	39586	0.36	1	2.53E-05	2.53	704	1.778406507	11	0.000277876	27.79
NC_007349	Methanosarcina barkeri str. Fusaro plasmid 1, complete sequence	36358	0.34	4	0.000110017	11	2422	6.661532538	14	0.00038506	38.51
NC_014409	Methanothermobacter marburgensis str. Marburg plasmid pMTBMA4, complete sequence	4440	0.45	0	0	0	0	0	0	0	0
NZ_AP011953	Methanothermobacter sp. CaT2 plasmid pCaT2, complete sequence	11015	0.43	0	0	0	0	0	0	0	0
NC_001733	Methanocaldococcus jannaschii DSM 2661 plasmid pDSM2661_2, complete sequence	16550	0.29	0	0	0	0	0	0	0	0
