## Supplementary Table 17 for "Tandem repeats in methanogenic archaea and their viruses reveal a shared potential for rapid genomic diversification"

Supplementary Table 17 | Tandem repeat region identified in the tape measure protein (AAC27060) of the ѰM2 phage (AF065411).
sequence_id	sequence_length	sequence_gc	repeat_num	region_start	region_end	repeat_length	repeat_count	region_length	repeat_uniq_nts_count	repeat_uniq_nts	repeat_gc	repeat_shannon_entropy	repeat_seq	up_region_seq	down_region_seq	region_seq
psiM2_phage_Methanobacterium_NC_001902.1	26111	0.46	1	16609	16758	15	10	150	4	ACGT	0.4	1.93	TCCCCAAGATTGAAT	TAAACGGATGCTAGGAGAAGAAGGCGGTCGTTTAACCCCCAAGATTGAAA	TCAAACTTCCAAAGTTGAACTTAAGTAAGATAGCTCCAAACCTTGATGAG	TCCCCAAGATTGAATTCCCCAAGATTGAATTCCCCAAGATTGAATTCCCCAAGATTGAATTCCCCAAGATTGAATTCCCCAAGATTGAATTCCCCAAGATTGAATTCCCCAAGATTGAATTCCCCAAGATTGAATTCCCCAAGATTGAAT
