## Supplementary Table 19 for "Tandem repeats in methanogenic archaea and their viruses reveal a shared potential for rapid genomic diversification"

Supplementary Table 19 | Methanogen genomes excluded from this study. Overview of additional methanogen genomes published during the course of this study and omitted from the analytical pipeline. All listed genomes harbor five or fewer tandem repeat regions.
assembly_accession	organism_name	sequence_id	sequence_length	sequence_gc	total_region_count	total_region_count_per_bp	total_region_count_per_100000	total_region_length	total_region_percent	total_repeat_count	total_repeat_count_per_bp	total_repeat_count_per_100000
GCA_053902545.1	Candidatus Methanodesulfokora washburnensis	CM132777.1	1676138	0.43	4	2.39E-06	0.24	864	0.051547068	20	1.19E-05	1.19
GCF_000014945.1	Methanothrix thermoacetophila PT	NC_008553.1	1879471	0.54	5	2.66E-06	0.27	2598	0.138230385	16	8.51E-06	0.85
GCF_000204415.1	Methanothrix soehngenii GP6	NC_015416.1	3008626	0.51	7	2.33E-06	0.23	676	0.022468728	34	1.13E-05	1.13
GCF_000235565.1	Methanothrix harundinacea 6Ac plasmid pH6Ac, complete sequence	NC_016637.1	11991	0.54	1	8.34E-05	8.34	66	0.55041281	6	0.000500375	50.04
GCF_000235565.1	Methanothrix harundinacea 6Ac, complete sequence	NC_017527.1	2559043	0.61	3	1.17E-06	0.12	702	0.02743213	13	5.08E-06	0.51
GCF_003947435.1	Candidatus Methanodesulfokora washburnensis strain MDKW	NZ_RCOS01000072.1	24753	0.42	1	4.04E-05	4.04	126	0.509029209	6	0.000242395	24.24
GCF_003947435.1	Candidatus Methanodesulfokora washburnensis strain MDKW	NZ_RCOS01000104.1	22222	0.45	1	4.50E-05	4.5	54	0.24300243	3	0.000135001	13.5
GCF_003947435.1	Candidatus Methanodesulfokora washburnensis strain MDKW	NZ_RCOS01000114.1	17907	0.41	1	5.58E-05	5.58	84	0.4690903	4	0.000223376	22.34
GCF_003947435.1	Candidatus Methanodesulfokora washburnensis strain MDKW	NZ_RCOS01000139.1	12353	0.39	1	8.10E-05	8.1	54	0.437140776	3	0.000242856	24.29
GCF_017873855.1	Methanolinea mesophila strain DSM 23604	NZ_JAGGKR010000001.1	2380242	0.57	5	2.10E-06	0.21	428	0.017981365	20	8.40E-06	0.84
GCF_017873855.1	Methanolinea mesophila strain DSM 23604	NZ_JAGGKR010000002.1	282103	0.58	1	3.54E-06	0.35	90	0.031903241	5	1.77E-05	1.77
GCF_018132105.1	Methanocalculus chunghsingensis strain K1F9705b K1F9705b	NZ_JWHL01000014.1	69643	0.53	1	1.44E-05	1.44	60	0.086153669	5	7.18E-05	7.18
GCF_018132105.1	Methanocalculus chunghsingensis strain K1F9705b K1F9705b	NZ_JWHL01000025.1	18462	0.5	1	5.42E-05	5.42	72	0.38999025	3	0.000162496	16.25
GCF_018132105.1	Methanocalculus chunghsingensis strain K1F9705b K1F9705b	NZ_JWHL01000031.1	5406	0.37	1	0.00018498	18.5	75	1.387347392	5	0.000924898	92.49
GCF_024170505.1	Methanocalculus alkaliphilus strain AMF2	NZ_JALJYG010000009.1	78825	0.54	2	2.54E-05	2.54	159	0.201712655	6	7.61E-05	7.61
GCF_024372745.1	Methanocalculus taiwanensis strain P2F9704a	NZ_VOTZ01000001.1	210121	0.51	1	4.76E-06	0.48	162	0.077098434	3	1.43E-05	1.43
GCF_024372745.1	Methanocalculus taiwanensis strain P2F9704a	NZ_VOTZ01000003.1	146353	0.5	1	6.83E-06	0.68	60	0.040996768	5	3.42E-05	3.42
GCF_024372745.1	Methanocalculus taiwanensis strain P2F9704a	NZ_VOTZ01000006.1	97665	0.5	1	1.02E-05	1.02	63	0.06450622	3	3.07E-05	3.07
GCF_024372745.1	Methanocalculus taiwanensis strain P2F9704a	NZ_VOTZ01000037.1	11745	0.38	2	0.000170285	17.03	150	1.277139208	10	0.000851426	85.14
GCF_038751955.1	Methanocalculus natronophilus strain Z-7105	NZ_JBCEXH010000001.1	403126	0.52	2	4.96E-06	0.5	120	0.029767368	9	2.23E-05	2.23
GCA_049570475.1	Candidatus Methanosuratincola verstraetei	CP186953.1	1521743	54.5	0	0.00E+00	0	0	0	0	0.00E+00	0
NA	Methanonezhaarchaeum fastidiosum YNP3N	NA	1750000	53.04	0	0.00E+00	0	0	0	0	0.00E+00	0
