## Supplementary Table 20 for "Tandem repeats in methanogenic archaea and their viruses reveal a shared potential for rapid genomic diversification"

Supplementary Table 20 | Sources and databases for methanogen viral genomes. List of public databases and literature-derived resources together with their source environments and number of viruses/vOTUs
Paper	Link to paper	Link to data	File name	Number of viruses/vOTUs	Source Environment	Source database name	Actual count
A compendium of viruses from methanogenic archaea reveals their diversity and adaptations to the gut environment	https://www.nature.com/articles/s41564-023-01485-w#data-availability	https://data.mendeley.com/datasets/wdyjgcdgbm/2	viruses_of_methanoges_v1.2.fna	282 vOTUs	Multiple	Compendium of Viruses from Methanogenic Archaea (2023)	282
Metagenomic analysis reveals unexplored diversity of archaeal virome in the human gut	https://pmc.ncbi.nlm.nih.gov/articles/PMC9800368/	https://figshare.com/articles/dataset/Nucleotide_sequences_and_metadata_file_of_archaeal_viruses/21152404/3	vir_1279.fna	1279 viruses; massive issue with db overpredicting	human gut	HGAVD (Human Gut Archaeal Virus Database)	1279
Coevolution and cross-infection patterns between viruses and their host methanogens in paddy soils	https://pmc.ncbi.nlm.nih.gov/articles/PMC12143468/	https://github.com/Micropenglab/viruses-of-methanogens/blob/main/viruses.fna	viruses.fna & all_virus_checkv.fasta	1,052	paddy soils	GitHub - Micropenglab	1052
A catalogue of 1,167 genomes from the human gut archaeome	https://www.nature.com/articles/s41564-021-01020-9#data-availability	https://ftp.ebi.ac.uk/pub/databases/metagenomics/genome_sets/gut_phage_database/	GPD_sequences.fa.gz	142,809 viral clusters (95% nucleotide identity) belonging to the GPD (gut phage db)	human gut	GPD- Gut phage db	142,809
Baquero et al., 2024			vir075.fna	MSTV1 infecting Methanobrevibacter smithii		NCBI	1
Weidenbach et al., 2021			Blf4.fna	Blf4 infecting Methanoculleus bourgensis E02.3		NCBI	1
Wolf et al. 2019			Drs3.fna	Drs3 infecting Methanobacterium formicium		NCBI	1
Thiroux et al., 2021			MFTV1.fna	MFTV1 infecting Methanocaldococcus spp.		NCBI	1
Pfister et al., 1998			psiM2.fna	ΨM2 infecting Methanothermobacter marburgensis		NCBI	1
Weidenbach et al., 2017			MetSV1.fna	Methanosarcina Spherical Virus Targeting Methanosarcina Strains		NCBI	1
Metagenomic compendium of 189,680 DNA viruses from the human gut microbiome	https://www.nature.com/articles/s41564-021-00928-6#data-availability	https://portal.nersc.gov/MGV/	mgv_contigs.fna	189,680 draft genomes of uncultivated viruses with >50% completeness assembled from 11,810 publicly available human gut metagenomic samples	human gut	NERSC	189,680
Baquero et al., 2024		https://www.ncbi.nlm.nih.gov/nuccore/PP537965.1	PP537965.fna	Methanobrevibacter smithii tailed virus 1, complete genome		NCBI	1
Bize,A.		https://www.ncbi.nlm.nih.gov/nuccore/OW444197.1	OW444197.fna	Uncultured spindle-shaped archaeal virus infecting a mesophilic methanogen, partial sequence, contig 1359		NCBI	1
Thiroux		https://www.ncbi.nlm.nih.gov/nuccore/NC_074641.1	NC_074641.fna	Methanocaldococcus fervens tailed virus 1, complete genome	hyperthermophilic deep-sea methanogen	NCBI	1
Tisza,M.J. and Buck,C.B. , 2021		https://www.ncbi.nlm.nih.gov/nuccore/BK026636.1	BK026636.fna	MAG TPA_asm: Caudoviricetes sp. isolate ctJX913, partial genome	Human Metagenome	NCBI	1
Tisza,M.J. and Buck,C.B. , 2021		https://www.ncbi.nlm.nih.gov/nuccore/BK017136.1	BK017136.fna	MAG TPA_asm: Caudoviricetes sp. isolate ctqTy22, partial genome	Human Metagenome	NCBI	1
		https://www.ncbi.nlm.nih.gov/labs/virus/vssi/#/virus?SeqType_s=Nucleotide&VirusLineage_ss=Caudoviricetes%20(bacterial%20and%20archaeal%20viruses%20with%20head-tail%20morphology),%20taxid:2731619	NCBI_Virus_sequences.fasta	96,020 - this includes all nucletides availble in NCBI virus that is associated with archaea		NCBI	96020
IMGVR high confidence viruses		IMG_VR_2022-09-20_7.1				IMGVR high confidence methanogen viruses	1,726
						Total dereplicated viruses	407,171
